# A Biodiversity Composition Map of California Derived from Environmental DNA Metabarcoding and Earth Observation

**DOI:** 10.1101/2020.06.19.160374

**Authors:** Meixi Lin, Ariel Levi Simons, Emily E. Curd, Ryan J. Harrigan, Fabian D. Schneider, Dannise V. Ruiz-Ramos, Zack Gold, Melisa G. Osborne, Sabrina Shirazi, Teia M. Schweizer, Tiara N. Moore, Emma A. Fox, Rachel Turba, Ana E. Garcia-Vedrenne, Sarah K. Helman, Kelsi Rutledge, Maura Palacios Mejia, Miroslava N. Munguia Ramos, Regina Wetzer, Dean Pentcheff, Emily Jane McTavish, Michael N. Dawson, Beth Shapiro, Robert K. Wayne, Rachel S. Meyer

## Abstract

Unique ecosystems globally are under threat from ongoing anthropogenic environmental change. Effective conservation management requires more thorough biodiversity surveys that can reveal system-level patterns and that can be applied rapidly across space and time. We offer a way to use environmental DNA, community science and remote sensing together as methods to reduce the discrepancy between the magnitude of change and historical approaches to measure it. Taking advantages of modern ecological models, we integrate environmental DNA and Earth observations to evaluate regional biodiversity patterns for a snapshot of time, and provide critical community-level characterization. We collected 278 samples in Spring 2017 from coastal, shrub and lowland forest sites in California, a large-scale biodiversity hotspot. We applied gradient forest to model 915 family occurrences and community composition together with environmental variables and multi-scalar habitat classifications to produce a statewide biodiversity-based map. 16,118 taxonomic entries recovered were associated with environmental variables to test their predictive strength on alpha, beta, and zeta diversity. Local habitat classification was diagnostic of community composition, illuminating a characteristic of biodiversity hotspots. Using gradient forest models, environmental variables predicted 35% of the variance in eDNA patterns at the family level, with elevation, sand percentage, and greenness (NDVI32) as the top predictors. This predictive power was higher than we found in published literature at global scale. In addition to this indication of substantial environmental filtering, we also found a positive relationship between environmentally predicted families and their numbers of biotic interactions. In aggregate, these analyses showed that strong eDNA community-environment correlation is a general characteristic of temperate ecosystems, and may explain why communities easily destabilize under disturbances. Our study provides the first example of integrating citizen science based eDNA with biodiversity mapping across the tree of life, with promises to produce large scale, high resolution assessments that promote a more comprehensive and predictive understanding of the factors that influence biodiversity and enhance its maintenance.
