## Supplemental Tables for "A Biodiversity Composition Map of California Derived from Environmental DNA Metabarcoding and Earth Observation": S2_Metabarcoding_primer_info.xlsx

### Sheet: S2.1_Metabarcodes info
Table S2.1 Metabarcodes used in this study.
Metabarcode name	Target group	Target region	Forward Primer	Forward Sequence	Reverse Primer	Reverse Sequence	Reference
16S	Bacteria and Archaea	16S ribosomal RNA	515F	GTGYCAGCMGCCGCGGTAA	806R	GGACTACNVGGGTWTCTAAT	Caporaso et al., 2012
18S	Eukaryota	18S ribosomal RNA	Euk_1391f	GTACACACCGCCCGTC	EukBr	TGATCCTTCTGCAGGTTCACCTAC	Amaral-Zettler et al. 2009
CO1	Metazoan	Cytochrome c oxidase I (mtDNA)	mlCOIintF	GGWACWGGWTGAACWGTWTAYCCYCC	Fol-degen-rev	TANACYTCNGGRTGNCCRAARAAYCA	F: Leray et al. 2013, R: Yu et al. 2012
FITS	Fungi	Internal transcribed spacer	ITS5	GGAAGTAAAAGTCGTAACAAGG	5.8S	CAAGAGATCCGTTGTTGAAAGTT	F: White et al. 1990, R: Epp et al. 2012
PITS	Viridiplantae	Internal transcribed spacer	ITS-S2F	ATGCGATACTTGGTGTGAAT	ITS-S3R	GACGCTTCTCCAGACTACAAT	Gu et al. 2013
References
Amaral-Zettler, Linda A., Elizabeth A. McCliment, Hugh W. Ducklow, and Susan M. Huse. 2009. “A Method for Studying Protistan Diversity Using Massively Parallel Sequencing of V9 Hypervariable Regions of Small-Subunit Ribosomal RNA Genes.” PLOS ONE 4 (7): e6372. https://doi.org/10.1371/journal.pone.0006372.
Caporaso, J. Gregory, Christian L. Lauber, William A. Walters, Donna Berg-Lyons, James Huntley, Noah Fierer, Sarah M. Owens, et al. 2012. “Ultra-High-Throughput Microbial Community Analysis on the Illumina HiSeq and MiSeq Platforms.” The ISME Journal 6 (8): 1621–24. https://doi.org/10.1038/ismej.2012.8.
Epp, Laura S., Stefan Kruse, Nadja J. Kath, Kathleen R. Stoof-Leichsenring, Ralph Tiedemann, Luidmila A. Pestryakova, and Ulrike Herzschuh. 2018. “Temporal and Spatial Patterns of Mitochondrial Haplotype and Species Distributions in Siberian Larches Inferred from Ancient Environmental DNA and Modeling.” Scientific Reports 8 (1): 1–9. https://doi.org/10.1038/s41598-018-35550-w.
Gu, Wei, Jingyuan Song, Yuan Cao, Qingwen Sun, Hui Yao, Qinan Wu, Jianguo Chao, Juanjuan Zhou, Wenda Xue, and Jinao Duan. 2013. “Application of the ITS2 Region for Barcoding Medicinal Plants of Selaginellaceae in Pteridophyta.” PLOS ONE 8 (6): e67818. https://doi.org/10.1371/journal.pone.0067818.
Leray, Matthieu, Joy Y. Yang, Christopher P. Meyer, Suzanne C. Mills, Natalia Agudelo, Vincent Ranwez, Joel T. Boehm, and Ryuji J. Machida. 2013. “A New Versatile Primer Set Targeting a Short Fragment of the Mitochondrial COI Region for Metabarcoding Metazoan Diversity: Application for Characterizing Coral Reef Fish Gut Contents.” Frontiers in Zoology 10 (June): 34. https://doi.org/10.1186/1742-9…
White, Thomas J, Thomas Bruns, SJWT Lee, John Taylor, and others. 1990. “Amplification and Direct Sequencing of Fungal Ribosomal RNA Genes for Phylogenetics.” PCR Protocols: A Guide to Methods and Applications 18 (1): 315–322.
Yu, Douglas W., Yinqiu Ji, Brent C. Emerson, Xiaoyang Wang, Chengxi Ye, Chunyan Yang, and Zhaoli Ding. 2012. “Biodiversity Soup: Metabarcoding of Arthropods for Rapid Biodiversity Assessment and Biomonitoring: Biodiversity Soup.” Methods in Ecology and Evolution 3 (4): 613–23. https://doi.org/10.1111/j.2041-210X.2012.00198.x.

### Sheet: S2.2_PCR reaction cycling info
Table S2.2 PCR reaction setup and cycling info.
For first PCR (Metabarcoding PCR)
PCR Reaction
Component	1x (µL)
Qiagen Multiplex Mix	7.5
Primer Forward (4 µM)	0.15
Primer Reverse (4 µM)	0.15
PCR Water	6.2
DNA Template	1
Total Volume	15
PCR cycling
Primers:	16S, 18S, FITS
Step	# of Cycles	Explanation	Temperature (ºC)	Time
Activation	1x		95	15 min
Touchdown	13x	Denaturation	94	30 sec
		Annealing	69.5	30 sec
			(-1.5 ºC /cycle)
		Extension	72	60 sec
Amplification	35x	Denaturation	94	30 sec
		Annealing	50	30 sec
		Extension	72	60 sec
Final Extension	1x		72	10 min
Hold			10	infinity
Primers:	CO1
Step	# of Cycles	Explanation	Temperature (ºC)	Time
Activation	1x		95	15 min
Touchdown	13x	Denaturation	94	30 sec
		Annealing	69.5	90 sec
			(-1.5 ºC /cycle)
		Extension	72	90 sec
Amplification	40x	Denaturation	94	30 sec
		Annealing	50	30 sec
		Extension	72	60 sec
Final Extension	1x		72	10 min
Hold			10	infinity
Primers:	PITS
Step	# of Cycles	Explanation	Temperature (ºC)	Time
Activation	1x		95	15 min
Touchdown	13x	Denaturation	94	30 sec
		Annealing	70	30 sec
			(-2.0 ºC /cycle)
		Extension	72	60 sec
Amplification	40x	Denaturation	95	30 sec
		Annealing	55	30 sec
		Extension	72	60 sec
Final Extension	1x		72	10 min
Hold			10	infinity
For second PCR (indexing PCR)
PCR Reaction
Component	1x (µL)
Kapa HiFi Hot Start Ready mix	12.5
Primer i7	0.625
Primer i5	0.625
dH20 + Template (~5 ng)	11.25
Total	25
PCR cycling
Primers:	Nextera Indexing Primers
Step	# of Cycles	Explanation	Temperature (ºC)	Time
Activation	1x		95	5 min
Amplification	8x to 12x	Denaturation	98	20 sec
		Annealing	56	30 sec
		Extension	72	3 min
Final Extension	1x		72	5 min
Hold			8	infinity

### Sheet: S2.3_Rarefaction depth
Table S2.3 Rarefaction depth chosen for each metabarcode.
Metabarcode	Rarefaction depth	Sample size before rarefaction	Samples dropped	Sample size after rarefaction	Number of taxa after rarefaction
16S	2000	278	68	210	6110
18S	4000	278	57	221	4762
CO1	1000	278	58	220	1640
FITS	4000	278	53	225	3588
PITS	1000	278	57	221	871
