## Supplemental Tables for "A Biodiversity Composition Map of California Derived from Environmental DNA Metabarcoding and Earth Observation": S4_concordance_in_replicates.xlsx

### Sheet: S4.1_rarefied_0
Table S4.1 Concordance between biological replicates in the rarefied dataset
Soil or sediment from five sites were processed and sequenced a second time to assess concordance between biological replicates. Here, we show the reproducibility of taxonomic entry occurrences at three representative taxonomic levels: Family/Genus/Original least common ancestor (LCA) level, using results that were rarefied at the levels used in the main study. The Family and Genus occurrences we…
	MatchName	Metabarcode	Overlap	Taxonomy_level	Min_read_per_sample	presence_only
1	K0058C2	X16S	0.540541	Family	0	TRUE
3	K0142A2	X16S	0.615385	Family	0	TRUE
4	K0142C2	X16S	0.416667	Family	0	TRUE
5	K0177A1	X16S	0.529412	Family	0	TRUE
8	K0142A2	X18S	0.352941	Family	0	TRUE
9	K0142C2	X18S	0.463768	Family	0	TRUE
10	K0177A1	X18S	0.104	Family	0	TRUE
11	K0058C2	CO1	0.268293	Family	0	TRUE
12	K0117C2	CO1	0.25	Family	0	TRUE
13	K0142A2	CO1	0.25	Family	0	TRUE
14	K0142C2	CO1	0.25641	Family	0	TRUE
16	K0058C2	FITS	0.384615	Family	0	TRUE
17	K0117C2	FITS	0.5	Family	0	TRUE
18	K0142A2	FITS	0.486111	Family	0	TRUE
19	K0142C2	FITS	0.553571	Family	0	TRUE
22	K0117C2	PITS	0.5	Family	0	TRUE
24	K0142C2	PITS	0.5	Family	0	TRUE
31	K0058C2	X16S	0.373057	Genus	0	TRUE
33	K0142A2	X16S	0.470297	Genus	0	TRUE
34	K0142C2	X16S	0.243243	Genus	0	TRUE
35	K0177A1	X16S	0.35625	Genus	0	TRUE
38	K0142A2	X18S	0.28	Genus	0	TRUE
39	K0142C2	X18S	0.378049	Genus	0	TRUE
40	K0177A1	X18S	0.0694444	Genus	0	TRUE
41	K0058C2	CO1	0.155172	Genus	0	TRUE
42	K0117C2	CO1	0.24	Genus	0	TRUE
43	K0142A2	CO1	0.214286	Genus	0	TRUE
44	K0142C2	CO1	0.24	Genus	0	TRUE
46	K0058C2	FITS	0.325581	Genus	0	TRUE
47	K0117C2	FITS	0.425926	Genus	0	TRUE
48	K0142A2	FITS	0.390476	Genus	0	TRUE
49	K0142C2	FITS	0.420455	Genus	0	TRUE
52	K0117C2	PITS	0.4	Genus	0	TRUE
54	K0142C2	PITS	0.5	Genus	0	TRUE
61	K0058C2	X16S	0.394572	Original_LCA	0	TRUE
63	K0142A2	X16S	0.401674	Original_LCA	0	TRUE
64	K0142C2	X16S	0.222642	Original_LCA	0	TRUE
65	K0177A1	X16S	0.351275	Original_LCA	0	TRUE
68	K0142A2	X18S	0.216783	Original_LCA	0	TRUE
69	K0142C2	X18S	0.286713	Original_LCA	0	TRUE
70	K0177A1	X18S	0.0711111	Original_LCA	0	TRUE
71	K0058C2	CO1	0.144578	Original_LCA	0	TRUE
72	K0117C2	CO1	0.16	Original_LCA	0	TRUE
73	K0142A2	CO1	0.15873	Original_LCA	0	TRUE
74	K0142C2	CO1	0.140845	Original_LCA	0	TRUE
76	K0058C2	FITS	0.219178	Original_LCA	0	TRUE
77	K0117C2	FITS	0.37931	Original_LCA	0	TRUE
78	K0142A2	FITS	0.335329	Original_LCA	0	TRUE
79	K0142C2	FITS	0.34	Original_LCA	0	TRUE
82	K0117C2	PITS	0.333333	Original_LCA	0	TRUE
84	K0142C2	PITS	0.285714	Original_LCA	0	TRUE
91	K0058C2	X16S	0.89172	Family	0	FALSE
93	K0142A2	X16S	0.904459	Family	0	FALSE
94	K0142C2	X16S	0.836518	Family	0	FALSE
95	K0177A1	X16S	0.898089	Family	0	FALSE
98	K0142A2	X18S	0.961233	Family	0	FALSE
99	K0142C2	X18S	0.934802	Family	0	FALSE
100	K0177A1	X18S	0.901322	Family	0	FALSE
101	K0058C2	CO1	0.929907	Family	0	FALSE
102	K0117C2	CO1	0.929907	Family	0	FALSE
103	K0142A2	CO1	0.943925	Family	0	FALSE
104	K0142C2	CO1	0.932243	Family	0	FALSE
106	K0058C2	FITS	0.88604	Family	0	FALSE
107	K0117C2	FITS	0.940171	Family	0	FALSE
108	K0142A2	FITS	0.894587	Family	0	FALSE
109	K0142C2	FITS	0.928775	Family	0	FALSE
112	K0117C2	PITS	0.969231	Family	0	FALSE
114	K0142C2	PITS	0.984615	Family	0	FALSE
121	K0058C2	X16S	0.923077	Genus	0	FALSE
123	K0142A2	X16S	0.931977	Genus	0	FALSE
124	K0142C2	X16S	0.893198	Genus	0	FALSE
125	K0177A1	X16S	0.93452	Genus	0	FALSE
128	K0142A2	X18S	0.97349	Genus	0	FALSE
129	K0142C2	X18S	0.949926	Genus	0	FALSE
130	K0177A1	X18S	0.934217	Genus	0	FALSE
131	K0058C2	CO1	0.929395	Genus	0	FALSE
132	K0117C2	CO1	0.945245	Genus	0	FALSE
133	K0142A2	CO1	0.95245	Genus	0	FALSE
134	K0142C2	CO1	0.945245	Genus	0	FALSE
136	K0058C2	FITS	0.948029	Genus	0	FALSE
137	K0117C2	FITS	0.972222	Genus	0	FALSE
138	K0142A2	FITS	0.942652	Genus	0	FALSE
139	K0142C2	FITS	0.954301	Genus	0	FALSE
142	K0117C2	PITS	0.982759	Genus	0	FALSE
144	K0142C2	PITS	0.994253	Genus	0	FALSE
151	K0058C2	X16S	0.943667	Original_LCA	0	FALSE
153	K0142A2	X16S	0.944444	Original_LCA	0	FALSE
154	K0142C2	X16S	0.919969	Original_LCA	0	FALSE
155	K0177A1	X16S	0.955517	Original_LCA	0	FALSE
158	K0142A2	X18S	0.974505	Original_LCA	0	FALSE
159	K0142C2	X18S	0.953562	Original_LCA	0	FALSE
160	K0177A1	X18S	0.952424	Original_LCA	0	FALSE
161	K0058C2	CO1	0.952508	Original_LCA	0	FALSE
162	K0117C2	CO1	0.95786	Original_LCA	0	FALSE
163	K0142A2	CO1	0.964548	Original_LCA	0	FALSE
164	K0142C2	CO1	0.959197	Original_LCA	0	FALSE
166	K0058C2	FITS	0.966061	Original_LCA	0	FALSE
167	K0117C2	FITS	0.983924	Original_LCA	0	FALSE
168	K0142A2	FITS	0.966954	Original_LCA	0	FALSE
169	K0142C2	FITS	0.970527	Original_LCA	0	FALSE
172	K0117C2	PITS	0.986894	Original_LCA	0	FALSE
174	K0142C2	PITS	0.993447	Original_LCA	0	FALSE

### Sheet: S4.2_unrarefied_3
Table S4.2 Concordance between biological replicates in the unrarefied dataset with minimum total reads cutoff of three
Soil or sediment from five sites were processed and sequenced a second time to assess concordance between biological replicates. Here, we show the reproducibility of taxonomic entry occurrences at three representative taxonomic levels: Family/Genus/Original least common ancestor (LCA) level, using results that were not rarefied, but where taxa only represented by fewer than 3 reads were removed f…
	MatchName	Metabarcode	Overlap	Taxonomy_level	Min_read_per_sample	presence_only
1	K0058C2	X16S	0.644737	Family	3	TRUE
2	K0117C2	X16S	0.742424	Family	3	TRUE
3	K0142A2	X16S	0.632353	Family	3	TRUE
4	K0142C2	X16S	0.390071	Family	3	TRUE
5	K0177A1	X16S	0.510204	Family	3	TRUE
6	K0058C2	X18S	0.359551	Family	3	TRUE
7	K0117C2	X18S	0.338983	Family	3	TRUE
8	K0142A2	X18S	0.389831	Family	3	TRUE
9	K0142C2	X18S	0.492188	Family	3	TRUE
10	K0177A1	X18S	0.108527	Family	3	TRUE
11	K0058C2	CO1	0.324324	Family	3	TRUE
12	K0117C2	CO1	0.205882	Family	3	TRUE
13	K0142A2	CO1	0.25	Family	3	TRUE
14	K0142C2	CO1	0.139535	Family	3	TRUE
15	K0177A1	CO1	0	Family	3	TRUE
16	K0058C2	FITS	0.355932	Family	3	TRUE
17	K0117C2	FITS	0.488372	Family	3	TRUE
18	K0142A2	FITS	0.475	Family	3	TRUE
19	K0142C2	FITS	0.5	Family	3	TRUE
20	K0177A1	FITS	0.0625	Family	3	TRUE
21	K0058C2	PITS	0	Family	3	TRUE
22	K0117C2	PITS	0.4	Family	3	TRUE
23	K0142A2	PITS	0.571429	Family	3	TRUE
24	K0142C2	PITS	0.6	Family	3	TRUE
25	K0177A1	PITS	0.25	Family	3	TRUE
26	K0058C2	all	0.46875	Family	3	TRUE
27	K0117C2	all	0.530387	Family	3	TRUE
28	K0142A2	all	0.483412	Family	3	TRUE
29	K0142C2	all	0.45509	Family	3	TRUE
30	K0177A1	all	0.26087	Family	3	TRUE
31	K0058C2	X16S	0.425926	Genus	3	TRUE
32	K0117C2	X16S	0.505263	Genus	3	TRUE
33	K0142A2	X16S	0.5	Genus	3	TRUE
34	K0142C2	X16S	0.216102	Genus	3	TRUE
35	K0177A1	X16S	0.322368	Genus	3	TRUE
36	K0058C2	X18S	0.26	Genus	3	TRUE
37	K0117C2	X18S	0.368421	Genus	3	TRUE
38	K0142A2	X18S	0.287879	Genus	3	TRUE
39	K0142C2	X18S	0.383117	Genus	3	TRUE
40	K0177A1	X18S	0.0738255	Genus	3	TRUE
41	K0058C2	CO1	0.204082	Genus	3	TRUE
42	K0117C2	CO1	0.219512	Genus	3	TRUE
43	K0142A2	CO1	0.204545	Genus	3	TRUE
44	K0142C2	CO1	0.12963	Genus	3	TRUE
45	K0177A1	CO1	0.111111	Genus	3	TRUE
46	K0058C2	FITS	0.315068	Genus	3	TRUE
47	K0117C2	FITS	0.418182	Genus	3	TRUE
48	K0142A2	FITS	0.372881	Genus	3	TRUE
49	K0142C2	FITS	0.378641	Genus	3	TRUE
50	K0177A1	FITS	0.0714286	Genus	3	TRUE
51	K0058C2	PITS	0	Genus	3	TRUE
52	K0117C2	PITS	0.363636	Genus	3	TRUE
53	K0142A2	PITS	0.5	Genus	3	TRUE
54	K0142C2	PITS	0.428571	Genus	3	TRUE
55	K0177A1	PITS	0	Genus	3	TRUE
56	K0058C2	all	0.325733	Genus	3	TRUE
57	K0117C2	all	0.421277	Genus	3	TRUE
58	K0142A2	all	0.38835	Genus	3	TRUE
59	K0142C2	all	0.298077	Genus	3	TRUE
60	K0177A1	all	0.189711	Genus	3	TRUE
61	K0058C2	X16S	0.44664	Original_LCA	3	TRUE
62	K0117C2	X16S	0.447236	Original_LCA	3	TRUE
63	K0142A2	X16S	0.469767	Original_LCA	3	TRUE
64	K0142C2	X16S	0.190563	Original_LCA	3	TRUE
65	K0177A1	X16S	0.276923	Original_LCA	3	TRUE
66	K0058C2	X18S	0.208092	Original_LCA	3	TRUE
67	K0117C2	X18S	0.304762	Original_LCA	3	TRUE
68	K0142A2	X18S	0.232759	Original_LCA	3	TRUE
69	K0142C2	X18S	0.301887	Original_LCA	3	TRUE
70	K0177A1	X18S	0.0675105	Original_LCA	3	TRUE
71	K0058C2	CO1	0.166667	Original_LCA	3	TRUE
72	K0117C2	CO1	0.114754	Original_LCA	3	TRUE
73	K0142A2	CO1	0.184615	Original_LCA	3	TRUE
74	K0142C2	CO1	0.109589	Original_LCA	3	TRUE
75	K0177A1	CO1	0	Original_LCA	3	TRUE
76	K0058C2	FITS	0.252174	Original_LCA	3	TRUE
77	K0117C2	FITS	0.366667	Original_LCA	3	TRUE
78	K0142A2	FITS	0.311828	Original_LCA	3	TRUE
79	K0142C2	FITS	0.325581	Original_LCA	3	TRUE
80	K0177A1	FITS	0	Original_LCA	3	TRUE
81	K0058C2	PITS	0	Original_LCA	3	TRUE
82	K0117C2	PITS	0.3125	Original_LCA	3	TRUE
83	K0142A2	PITS	0.470588	Original_LCA	3	TRUE
84	K0142C2	PITS	0.166667	Original_LCA	3	TRUE
85	K0177A1	PITS	0	Original_LCA	3	TRUE
86	K0058C2	all	0.324232	Original_LCA	3	TRUE
87	K0117C2	all	0.367841	Original_LCA	3	TRUE
88	K0142A2	all	0.35614	Original_LCA	3	TRUE
89	K0142C2	all	0.244231	Original_LCA	3	TRUE
90	K0177A1	all	0.185121	Original_LCA	3	TRUE
91	K0058C2	X16S	0.941935	Family	3	FALSE
92	K0117C2	X16S	0.963441	Family	3	FALSE
93	K0142A2	X16S	0.946237	Family	3	FALSE
94	K0142C2	X16S	0.815054	Family	3	FALSE
95	K0177A1	X16S	0.896774	Family	3	FALSE
96	K0058C2	X18S	0.952261	Family	3	FALSE
97	K0117C2	X18S	0.967337	Family	3	FALSE
98	K0142A2	X18S	0.969849	Family	3	FALSE
99	K0142C2	X18S	0.945561	Family	3	FALSE
100	K0177A1	X18S	0.903685	Family	3	FALSE
101	K0058C2	CO1	0.945887	Family	3	FALSE
102	K0117C2	CO1	0.941558	Family	3	FALSE
103	K0142A2	CO1	0.948052	Family	3	FALSE
104	K0142C2	CO1	0.919913	Family	3	FALSE
105	K0177A1	CO1	0.980519	Family	3	FALSE
106	K0058C2	FITS	0.893855	Family	3	FALSE
107	K0117C2	FITS	0.938547	Family	3	FALSE
108	K0142A2	FITS	0.882682	Family	3	FALSE
109	K0142C2	FITS	0.910615	Family	3	FALSE
110	K0177A1	FITS	0.958101	Family	3	FALSE
111	K0058C2	PITS	0.985816	Family	3	FALSE
112	K0117C2	PITS	0.957447	Family	3	FALSE
113	K0142A2	PITS	0.978723	Family	3	FALSE
114	K0142C2	PITS	0.985816	Family	3	FALSE
115	K0177A1	PITS	0.978723	Family	3	FALSE
116	K0058C2	all	0.93687	Family	3	FALSE
117	K0117C2	all	0.954907	Family	3	FALSE
118	K0142A2	all	0.942175	Family	3	FALSE
119	K0142C2	all	0.903448	Family	3	FALSE
120	K0177A1	all	0.909814	Family	3	FALSE
121	K0058C2	X16S	0.957212	Genus	3	FALSE
122	K0117C2	X16S	0.967564	Genus	3	FALSE
123	K0142A2	X16S	0.967564	Genus	3	FALSE
124	K0142C2	X16S	0.872326	Genus	3	FALSE
125	K0177A1	X16S	0.928916	Genus	3	FALSE
126	K0058C2	X18S	0.965725	Genus	3	FALSE
127	K0117C2	X18S	0.983326	Genus	3	FALSE
128	K0142A2	X18S	0.978231	Genus	3	FALSE
129	K0142C2	X18S	0.955998	Genus	3	FALSE
130	K0177A1	X18S	0.936082	Genus	3	FALSE
131	K0058C2	CO1	0.947791	Genus	3	FALSE
132	K0117C2	CO1	0.957162	Genus	3	FALSE
133	K0142A2	CO1	0.953146	Genus	3	FALSE
134	K0142C2	CO1	0.937082	Genus	3	FALSE
135	K0177A1	CO1	0.98929	Genus	3	FALSE
136	K0058C2	FITS	0.956822	Genus	3	FALSE
137	K0117C2	FITS	0.972366	Genus	3	FALSE
138	K0142A2	FITS	0.936097	Genus	3	FALSE
139	K0142C2	FITS	0.944732	Genus	3	FALSE
140	K0177A1	FITS	0.988774	Genus	3	FALSE
141	K0058C2	PITS	0.994652	Genus	3	FALSE
142	K0117C2	PITS	0.981283	Genus	3	FALSE
143	K0142A2	PITS	0.983957	Genus	3	FALSE
144	K0142C2	PITS	0.989305	Genus	3	FALSE
145	K0177A1	PITS	0.986631	Genus	3	FALSE
146	K0058C2	all	0.957875	Genus	3	FALSE
147	K0117C2	all	0.972324	Genus	3	FALSE
148	K0142A2	all	0.961538	Genus	3	FALSE
149	K0142C2	all	0.925722	Genus	3	FALSE
150	K0177A1	all	0.948718	Genus	3	FALSE
151	K0058C2	X16S	0.967159	Original_LCA	3	FALSE
152	K0117C2	X16S	0.974197	Original_LCA	3	FALSE
153	K0142A2	X16S	0.973258	Original_LCA	3	FALSE
154	K0142C2	X16S	0.895379	Original_LCA	3	FALSE
155	K0177A1	X16S	0.944875	Original_LCA	3	FALSE
156	K0058C2	X18S	0.970826	Original_LCA	3	FALSE
157	K0117C2	X18S	0.984455	Original_LCA	3	FALSE
158	K0142A2	X18S	0.981048	Original_LCA	3	FALSE
159	K0142C2	X18S	0.960605	Original_LCA	3	FALSE
160	K0177A1	X18S	0.952939	Original_LCA	3	FALSE
161	K0058C2	CO1	0.963122	Original_LCA	3	FALSE
162	K0117C2	CO1	0.96681	Original_LCA	3	FALSE
163	K0142A2	CO1	0.967425	Original_LCA	3	FALSE
164	K0142C2	CO1	0.960049	Original_LCA	3	FALSE
165	K0177A1	CO1	0.993239	Original_LCA	3	FALSE
166	K0058C2	FITS	0.975526	Original_LCA	3	FALSE
167	K0117C2	FITS	0.983779	Original_LCA	3	FALSE
168	K0142A2	FITS	0.963574	Original_LCA	3	FALSE
169	K0142C2	FITS	0.966989	Original_LCA	3	FALSE
170	K0177A1	FITS	0.994878	Original_LCA	3	FALSE
171	K0058C2	PITS	0.997644	Original_LCA	3	FALSE
172	K0117C2	PITS	0.987044	Original_LCA	3	FALSE
173	K0142A2	PITS	0.989399	Original_LCA	3	FALSE
174	K0142C2	PITS	0.988221	Original_LCA	3	FALSE
175	K0177A1	PITS	0.995289	Original_LCA	3	FALSE
176	K0058C2	all	0.971464	Original_LCA	3	FALSE
177	K0117C2	all	0.979318	Original_LCA	3	FALSE
178	K0142A2	all	0.973553	Original_LCA	3	FALSE
179	K0142C2	all	0.94336	Original_LCA	3	FALSE
180	K0177A1	all	0.966059	Original_LCA	3	FALSE

### Sheet: S4.3_unrarefied_100
Table S4.3 Concordance between biological replicates in the unrarefied dataset with minimum total reads cutoff of a hundred
Soil or sediment from five sites were processed and sequenced a second time to assess concordance between biological replicates. Here, we show the reproducibility of taxonomic entry occurrences at three representative taxonomic levels: Family/Genus/Original least common ancestor (LCA) level, using results that were not rarefied, but where taxa only represented by fewer than 100 reads were removed…
	MatchName	Metabarcode	Overlap	Taxonomy_level	Min_read_per_sample	presence_only
1	K0058C2	X16S	0.5	Family	100	TRUE
2	K0117C2	X16S	0.2	Family	100	TRUE
3	K0142A2	X16S	0.428571	Family	100	TRUE
4	K0142C2	X16S	0.142857	Family	100	TRUE
5	K0177A1	X16S	0.15	Family	100	TRUE
6	K0058C2	X18S	0.111111	Family	100	TRUE
7	K0117C2	X18S	0.571429	Family	100	TRUE
8	K0142A2	X18S	0.444444	Family	100	TRUE
9	K0142C2	X18S	0.5	Family	100	TRUE
10	K0177A1	X18S	0.0638298	Family	100	TRUE
11	K0058C2	CO1	0.285714	Family	100	TRUE
12	K0117C2	CO1	0.153846	Family	100	TRUE
13	K0142A2	CO1	0.0769231	Family	100	TRUE
14	K0142C2	CO1	0.0769231	Family	100	TRUE
16	K0058C2	FITS	0.411765	Family	100	TRUE
17	K0117C2	FITS	0.25	Family	100	TRUE
18	K0142A2	FITS	0.538462	Family	100	TRUE
19	K0142C2	FITS	0.5	Family	100	TRUE
20	K0177A1	FITS	0	Family	100	TRUE
21	K0058C2	PITS	0	Family	100	TRUE
22	K0117C2	PITS	0.8	Family	100	TRUE
23	K0142A2	PITS	0.5	Family	100	TRUE
24	K0142C2	PITS	0.5	Family	100	TRUE
25	K0177A1	PITS	0	Family	100	TRUE
26	K0058C2	all	0.271186	Family	100	TRUE
27	K0117C2	all	0.371429	Family	100	TRUE
28	K0142A2	all	0.413043	Family	100	TRUE
29	K0142C2	all	0.354839	Family	100	TRUE
30	K0177A1	all	0.0789474	Family	100	TRUE
31	K0058C2	X16S	0.2	Genus	100	TRUE
32	K0117C2	X16S	0.25	Genus	100	TRUE
33	K0142A2	X16S	0.333333	Genus	100	TRUE
34	K0142C2	X16S	0.0588235	Genus	100	TRUE
35	K0177A1	X16S	0.0909091	Genus	100	TRUE
36	K0058C2	X18S	0.0769231	Genus	100	TRUE
37	K0117C2	X18S	0.5	Genus	100	TRUE
38	K0142A2	X18S	0.333333	Genus	100	TRUE
39	K0142C2	X18S	0.375	Genus	100	TRUE
40	K0177A1	X18S	0.0566038	Genus	100	TRUE
41	K0058C2	CO1	0.125	Genus	100	TRUE
42	K0117C2	CO1	0.153846	Genus	100	TRUE
43	K0142A2	CO1	0.0666667	Genus	100	TRUE
44	K0142C2	CO1	0.125	Genus	100	TRUE
46	K0058C2	FITS	0.444444	Genus	100	TRUE
47	K0117C2	FITS	0.230769	Genus	100	TRUE
48	K0142A2	FITS	0.46875	Genus	100	TRUE
49	K0142C2	FITS	0.361111	Genus	100	TRUE
50	K0177A1	FITS	0	Genus	100	TRUE
51	K0058C2	PITS	0	Genus	100	TRUE
52	K0117C2	PITS	0.8	Genus	100	TRUE
53	K0142A2	PITS	0.4	Genus	100	TRUE
54	K0142C2	PITS	0.5	Genus	100	TRUE
55	K0177A1	PITS	0	Genus	100	TRUE
56	K0058C2	all	0.161765	Genus	100	TRUE
57	K0117C2	all	0.264706	Genus	100	TRUE
58	K0142A2	all	0.314815	Genus	100	TRUE
59	K0142C2	all	0.272727	Genus	100	TRUE
60	K0177A1	all	0.060241	Genus	100	TRUE
61	K0058C2	X16S	0.142857	Original_LCA	100	TRUE
62	K0117C2	X16S	0	Original_LCA	100	TRUE
63	K0142A2	X16S	0.2	Original_LCA	100	TRUE
64	K0142C2	X16S	0.0588235	Original_LCA	100	TRUE
65	K0177A1	X16S	0.0731707	Original_LCA	100	TRUE
66	K0058C2	X18S	0.0344828	Original_LCA	100	TRUE
67	K0117C2	X18S	0.125	Original_LCA	100	TRUE
68	K0142A2	X18S	0.307692	Original_LCA	100	TRUE
69	K0142C2	X18S	0.295455	Original_LCA	100	TRUE
70	K0177A1	X18S	0.0714286	Original_LCA	100	TRUE
71	K0058C2	CO1	0.0416667	Original_LCA	100	TRUE
72	K0117C2	CO1	0	Original_LCA	100	TRUE
73	K0142A2	CO1	0.047619	Original_LCA	100	TRUE
74	K0142C2	CO1	0.0833333	Original_LCA	100	TRUE
76	K0058C2	FITS	0.285714	Original_LCA	100	TRUE
77	K0117C2	FITS	0.1875	Original_LCA	100	TRUE
78	K0142A2	FITS	0.404255	Original_LCA	100	TRUE
79	K0142C2	FITS	0.288461	Original_LCA	100	TRUE
80	K0177A1	FITS	0	Original_LCA	100	TRUE
81	K0058C2	PITS	0	Original_LCA	100	TRUE
82	K0117C2	PITS	0.375	Original_LCA	100	TRUE
83	K0142A2	PITS	0.125	Original_LCA	100	TRUE
84	K0142C2	PITS	0	Original_LCA	100	TRUE
85	K0177A1	PITS	0	Original_LCA	100	TRUE
86	K0058C2	all	0.114035	Original_LCA	100	TRUE
87	K0117C2	all	0.177778	Original_LCA	100	TRUE
88	K0142A2	all	0.296703	Original_LCA	100	TRUE
89	K0142C2	all	0.233333	Original_LCA	100	TRUE
90	K0177A1	all	0.0683761	Original_LCA	100	TRUE
91	K0058C2	X16S	0.982353	Family	100	FALSE
92	K0117C2	X16S	0.976471	Family	100	FALSE
93	K0142A2	X16S	0.976471	Family	100	FALSE
94	K0142C2	X16S	0.858823	Family	100	FALSE
95	K0177A1	X16S	0.9	Family	100	FALSE
96	K0058C2	X18S	0.944541	Family	100	FALSE
97	K0117C2	X18S	0.994801	Family	100	FALSE
98	K0142A2	X18S	0.991335	Family	100	FALSE
99	K0142C2	X18S	0.97227	Family	100	FALSE
100	K0177A1	X18S	0.923744	Family	100	FALSE
101	K0058C2	CO1	0.957627	Family	100	FALSE
102	K0117C2	CO1	0.95339	Family	100	FALSE
103	K0142A2	CO1	0.949153	Family	100	FALSE
104	K0142C2	CO1	0.949153	Family	100	FALSE
106	K0058C2	FITS	0.955556	Family	100	FALSE
107	K0117C2	FITS	0.96	Family	100	FALSE
108	K0142A2	FITS	0.946667	Family	100	FALSE
109	K0142C2	FITS	0.933333	Family	100	FALSE
110	K0177A1	FITS	0.96	Family	100	FALSE
111	K0058C2	PITS	0.989691	Family	100	FALSE
112	K0117C2	PITS	0.989691	Family	100	FALSE
113	K0142A2	PITS	0.979381	Family	100	FALSE
114	K0142C2	PITS	0.989691	Family	100	FALSE
115	K0177A1	PITS	0.979381	Family	100	FALSE
116	K0058C2	all	0.957086	Family	100	FALSE
117	K0117C2	all	0.978044	Family	100	FALSE
118	K0142A2	all	0.973054	Family	100	FALSE
119	K0142C2	all	0.94012	Family	100	FALSE
120	K0177A1	all	0.93014	Family	100	FALSE
121	K0058C2	X16S	0.987013	Genus	100	FALSE
122	K0117C2	X16S	0.99026	Genus	100	FALSE
123	K0142A2	X16S	0.993506	Genus	100	FALSE
124	K0142C2	X16S	0.948052	Genus	100	FALSE
125	K0177A1	X16S	0.935065	Genus	100	FALSE
126	K0058C2	X18S	0.956783	Genus	100	FALSE
127	K0117C2	X18S	0.996399	Genus	100	FALSE
128	K0142A2	X18S	0.995198	Genus	100	FALSE
129	K0142C2	X18S	0.981993	Genus	100	FALSE
130	K0177A1	X18S	0.939976	Genus	100	FALSE
131	K0058C2	CO1	0.958824	Genus	100	FALSE
132	K0117C2	CO1	0.967647	Genus	100	FALSE
133	K0142A2	CO1	0.958824	Genus	100	FALSE
134	K0142C2	CO1	0.958824	Genus	100	FALSE
136	K0058C2	FITS	0.98227	Genus	100	FALSE
137	K0117C2	FITS	0.98227	Genus	100	FALSE
138	K0142A2	FITS	0.969858	Genus	100	FALSE
139	K0142C2	FITS	0.95922	Genus	100	FALSE
140	K0177A1	FITS	0.984043	Genus	100	FALSE
141	K0058C2	PITS	0.995816	Genus	100	FALSE
142	K0117C2	PITS	0.995816	Genus	100	FALSE
143	K0142A2	PITS	0.987448	Genus	100	FALSE
144	K0142C2	PITS	0.995816	Genus	100	FALSE
145	K0177A1	PITS	0.991632	Genus	100	FALSE
146	K0058C2	all	0.971414	Genus	100	FALSE
147	K0117C2	all	0.987462	Genus	100	FALSE
148	K0142A2	all	0.981444	Genus	100	FALSE
149	K0142C2	all	0.967904	Genus	100	FALSE
150	K0177A1	all	0.960883	Genus	100	FALSE
151	K0058C2	X16S	0.989474	Original_LCA	100	FALSE
152	K0117C2	X16S	0.998246	Original_LCA	100	FALSE
153	K0142A2	X16S	0.992982	Original_LCA	100	FALSE
154	K0142C2	X16S	0.94386	Original_LCA	100	FALSE
155	K0177A1	X16S	0.933333	Original_LCA	100	FALSE
156	K0058C2	X18S	0.962315	Original_LCA	100	FALSE
157	K0117C2	X18S	0.995289	Original_LCA	100	FALSE
158	K0142A2	X18S	0.993943	Original_LCA	100	FALSE
159	K0142C2	X18S	0.979139	Original_LCA	100	FALSE
160	K0177A1	X18S	0.956258	Original_LCA	100	FALSE
161	K0058C2	CO1	0.963082	Original_LCA	100	FALSE
162	K0117C2	CO1	0.979133	Original_LCA	100	FALSE
163	K0142A2	CO1	0.967897	Original_LCA	100	FALSE
164	K0142C2	CO1	0.964687	Original_LCA	100	FALSE
166	K0058C2	FITS	0.984326	Original_LCA	100	FALSE
167	K0117C2	FITS	0.989812	Original_LCA	100	FALSE
168	K0142A2	FITS	0.978056	Original_LCA	100	FALSE
169	K0142C2	FITS	0.971003	Original_LCA	100	FALSE
170	K0177A1	FITS	0.992947	Original_LCA	100	FALSE
171	K0058C2	PITS	0.997849	Original_LCA	100	FALSE
172	K0117C2	PITS	0.989247	Original_LCA	100	FALSE
173	K0142A2	PITS	0.984946	Original_LCA	100	FALSE
174	K0142C2	PITS	0.991398	Original_LCA	100	FALSE
175	K0177A1	PITS	0.995699	Original_LCA	100	FALSE
176	K0058C2	all	0.975604	Original_LCA	100	FALSE
177	K0117C2	all	0.991063	Original_LCA	100	FALSE
178	K0142A2	all	0.984541	Original_LCA	100	FALSE
179	K0142C2	all	0.972222	Original_LCA	100	FALSE
180	K0177A1	all	0.973672	Original_LCA	100	FALSE
