## Supplemental Tables for "A Biodiversity Composition Map of California Derived from Environmental DNA Metabarcoding and Earth Observation": S8_individual_lm_alpha_div.xlsx

### Sheet: individual_lm_result
Table S8. Result table of individual linear regression models on alpha diversity measures and environmental variables
For each metabarcode rarefied dataset, each alpha diversity measurement ("Observed", "Shannon Index") and each environmental variable in the 33 reduced environmental variable dataset, we performed linear regression with the following formula: Alpha_diversity ~ Variable_of_interest. This resulted in a total of 5 * 2 * 33 = 330 linear models, and P values were adjusted using the Bonferroni method w…
	Metabarcode	Variable	Measure	Intercept_Estimate	Variable_Estimate	R^2	P.value	Adj.P.value	Significant
1	FITS	greenness	Observed	32.586	119.51	0.291905	1.13868e-18	7.5153e-17	TRUE
2	FITS	NDVI32	Observed	51.0794	108.685	0.24524	1.52385e-15	1.00574e-13	TRUE
3	FITS	B1	Observed	221.008	-991.024	0.245234	1.52521e-15	1.00664e-13	TRUE
4	FITS	B1	Shannon	5.1095	-17.7765	0.227214	2.19562e-14	1.44911e-12	TRUE
5	FITS	greenness	Shannon	1.8392	1.90079	0.211722	2.07564e-13	1.36993e-11	TRUE
6	FITS	NDVI32	Shannon	2.14638	1.68854	0.169333	7.92295e-11	5.22915e-09	TRUE
7	16S	greenness	Observed	267.435	145.249	0.158129	1.36844e-09	9.03171e-08	TRUE
8	FITS	B4	Observed	122.491	-349.009	0.13927	4.56679e-09	3.01408e-07	TRUE
9	16S	NDVI32	Observed	288.272	135.939	0.145795	6.44638e-09	4.25461e-07	TRUE
10	16S	B1	Observed	509.199	-1306.29	0.137442	1.82189e-08	1.20244e-06	TRUE
11	FITS	orcdrc	Observed	54.415	0.177809	0.120591	5.34145e-08	3.52536e-06	TRUE
12	16S	NDVI32	Shannon	4.31621	0.893395	0.124113	9.40074e-08	6.20449e-06	TRUE
13	16S	greenness	Shannon	4.19644	0.915162	0.123391	1.02686e-07	6.77728e-06	TRUE
14	FITS	NBRT	Observed	-1105.24	1231.48	0.111152	1.82209e-07	1.20258e-05	TRUE
15	16S	B1	Shannon	5.73516	-8.34362	0.110212	5.09877e-07	3.36519e-05	TRUE
16	FITS	bio2	Shannon	1.41102	0.102831	0.100928	6.8093e-07	4.49414e-05	TRUE
17	FITS	ptrcv	Observed	73.6578	0.653138	0.095965	1.2864e-06	8.49026e-05	TRUE
18	FITS	Slope	Shannon	2.46126	0.0332751	0.0849318	6.31857e-06	0.000417025	TRUE
19	FITS	B4	Shannon	3.21269	-5.00435	0.0807449	8.92586e-06	0.000589106	TRUE
20	FITS	Slope	Observed	73.4162	1.78432	0.0805539	1.0903e-05	0.000719598	TRUE
21	FITS	aspect	Shannon	2.23376	0.00295096	0.0783374	1.21056e-05	0.000798967	TRUE
22	FITS	aspect	Observed	62.2878	0.154301	0.07404	2.08341e-05	0.00137505	TRUE
23	CO1	B1	Observed	70.2493	-246.041	0.0747988	2.32199e-05	0.00153251	TRUE
24	16S	bio5	Shannon	3.60618	0.0365009	0.0766428	2.81115e-05	0.00185536	TRUE
25	16S	sndppt	Observed	410.452	-1.52313	0.0763543	2.90866e-05	0.00191972	TRUE
26	16S	bio2	Shannon	3.89854	0.0565745	0.0731571	4.24284e-05	0.00280027	TRUE
27	FITS	bio6	Shannon	2.8877	-0.0607834	0.064343	7.06476e-05	0.00466274	TRUE
28	CO1	NDVI32	Observed	29.7892	22.1852	0.0633159	9.55743e-05	0.00630791	TRUE
29	16S	bio5	Observed	200.808	4.79454	0.0660987	9.74611e-05	0.00643243	TRUE
30	CO1	bldfie	Observed	60.4912	-0.0226972	0.0623987	0.000106983	0.00706088	TRUE
31	CO1	ptrcv	Observed	33.2002	0.208596	0.0617411	0.00011599	0.00765534	TRUE
32	FITS	bio4	Shannon	2.22207	0.00115609	0.0580392	0.000155918	0.0102906	TRUE
33	CO1	B1	Shannon	3.49546	-9.91175	0.0574213	0.000197189	0.0130145	TRUE
34	FITS	ptrcv	Shannon	2.51504	0.00923527	0.0534298	0.000277981	0.0183467	TRUE
35	16S	bio4	Shannon	4.29361	0.000738979	0.0570007	0.00028393	0.0187394	TRUE
36	FITS	bio2	Observed	35.4161	4.08472	0.0531945	0.000286308	0.0188963	TRUE
37	18S	sndppt	Observed	198.28	-0.984905	0.0541236	0.000286951	0.0189388	TRUE
38	CO1	orcdrc	Observed	29.1337	0.0472123	0.0541495	0.000294665	0.0194479	TRUE
39	CO1	ptrcv	Shannon	1.99302	0.00889476	0.053459	0.000320731	0.0211682	TRUE
40	18S	B4	Observed	176.223	-283.656	0.0522734	0.000360471	0.0237911	TRUE
41	18S	NDVI32	Observed	126.08	65.0057	0.0521743	0.0003649	0.0240834	TRUE
42	PITS	bio5	Shannon	-0.0366373	0.0425867	0.0509683	0.000423394	0.027944	TRUE
43	16S	ntot	Shannon	4.33125	0.0062784	0.053086	0.0004496	0.0296736	TRUE
44	16S	B4	Observed	371.872	-388.624	0.0530049	0.000453901	0.0299575	TRUE
45	18S	greenness	Observed	119.088	63.1604	0.0503718	0.000455701	0.0300762	TRUE
46	CO1	NDVI32	Shannon	1.86104	0.906781	0.0500123	0.000489643	0.0323164	TRUE
47	PITS	bio1	Shannon	-0.18023	0.0865137	0.0489166	0.000545259	0.0359871	TRUE
48	CO1	B4	Observed	46.3365	-88.5616	0.0487698	0.000570334	0.037642	TRUE
49	16S	bio14	Observed	349.49	-11.4486	0.0507806	0.000589358	0.0388976	TRUE
50	16S	ntot	Observed	294.369	0.864665	0.0505955	0.000602303	0.039752	TRUE
51	18S	bio15	Observed	39.5057	1.17393	0.0448236	0.000903373	0.0596226	FALSE
52	16S	B9	Shannon	4.23062	4.9262	0.0469851	0.000920387	0.0607455	FALSE
53	CO1	greenness	Observed	27.76	20.3263	0.0441445	0.00100662	0.0664367	FALSE
54	16S	NBRT	Observed	-1019.63	1395.24	0.0456129	0.00108144	0.0713751	FALSE
55	PITS	sndppt	Observed	19.5168	-0.132714	0.0429473	0.00113883	0.0751631	FALSE
56	FITS	bio5	Shannon	1.52481	0.0432307	0.0419184	0.00117859	0.0777867	FALSE
57	16S	bio1	Observed	199.493	8.67128	0.0442958	0.00126253	0.0833271	FALSE
58	18S	B1	Observed	222.922	-557.27	0.0418288	0.00130757	0.0862993	FALSE
59	18S	cecsol	Observed	98.1737	1.94435	0.0409309	0.001461	0.0964263	FALSE
60	16S	sndppt	Shannon	5.03003	-0.00830758	0.0430466	0.00146235	0.0965151	FALSE
61	FITS	orcdrc	Shannon	2.34092	0.00197061	0.0398166	0.00153508	0.101315	FALSE
62	FITS	NBRT	Shannon	-11.0082	14.1618	0.0396142	0.00157466	0.103928	FALSE
63	FITS	bio6	Observed	94.6332	-2.592	0.0389178	0.00171891	0.113448	FALSE
64	CO1	bio6	Shannon	2.31669	-0.0456443	0.0397385	0.00173088	0.114238	FALSE
65	PITS	B11	Shannon	0.734489	2.01112	0.0385716	0.00195609	0.129102	FALSE
66	FITS	ntot	Observed	68.4035	0.416094	0.0378708	0.00196111	0.129434	FALSE
67	PITS	B6	Observed	5.46515	42.2807	0.0364487	0.00254445	0.167934	FALSE
68	PITS	B6	Shannon	0.541885	3.51943	0.0345601	0.00321633	0.212278	FALSE
69	CO1	greenness	Shannon	1.78044	0.825856	0.0341319	0.00345739	0.228188	FALSE
70	CO1	bio2	Shannon	1.38275	0.0622773	0.0334008	0.00378481	0.249798	FALSE
71	16S	bio15	Observed	208.405	1.34568	0.0342003	0.00415217	0.274043	FALSE
72	PITS	CTI	Observed	4.57685	0.686709	0.0322622	0.00443775	0.292892	FALSE
73	16S	bio4	Observed	297.278	0.0819311	0.0335266	0.00449707	0.296807	FALSE
74	16S	B6	Shannon	4.18601	2.47773	0.0325502	0.00504897	0.333232	FALSE
75	16S	Slope	Observed	318.27	1.96705	0.0330971	0.00509772	0.336449	FALSE
76	16S	bio2	Observed	263.153	5.48645	0.0321874	0.005271	0.347886	FALSE
77	CO1	B4	Shannon	2.50289	-3.27761	0.0305878	0.00536463	0.354066	FALSE
78	PITS	NDVI32	Observed	9.73432	8.24053	0.0300994	0.00560456	0.369901	FALSE
79	CO1	bio6	Observed	40.1867	-0.879189	0.0295813	0.00607978	0.401266	FALSE
80	CO1	orcdrc	Shannon	1.88489	0.00164077	0.0295568	0.00609834	0.402491	FALSE
81	FITS	bio8	Observed	114.824	-2.6174	0.0286889	0.00626577	0.413541	FALSE
82	CO1	bio8	Observed	47.7905	-0.941888	0.0291695	0.00639945	0.422364	FALSE
83	CO1	Longitude	Observed	-132.513	-1.41743	0.0285218	0.00693719	0.457855	FALSE
84	PITS	sndppt	Shannon	1.62376	-0.00938727	0.0281629	0.00714	0.47124	FALSE
85	PITS	bio3	Shannon	2.15575	-0.0194534	0.0281486	0.00715274	0.472081	FALSE
86	PITS	bio1	Observed	0.640043	0.784589	0.027383	0.00787299	0.519618	FALSE
87	16S	aspect	Shannon	4.4094	0.00117379	0.0285939	0.00808301	0.533478	FALSE
88	PITS	NDVI32	Shannon	0.902758	0.669512	0.0269384	0.00832458	0.549423	FALSE
89	PITS	bio3	Observed	24.3394	-0.223983	0.0269341	0.00832904	0.549717	FALSE
90	CO1	B9	Shannon	1.70163	6.11055	0.0270054	0.00838228	0.553231	FALSE
91	18S	orcdrc	Observed	125.065	0.118862	0.026611	0.0086739	0.572477	FALSE
92	FITS	bldfie	Observed	125.175	-0.038531	0.0260053	0.00882292	0.582313	FALSE
93	16S	ptrcv	Observed	318.554	0.682992	0.027719	0.00897306	0.592222	FALSE
94	18S	aspect	Observed	127.125	0.123475	0.025817	0.00958409	0.63255	FALSE
95	18S	CTI	Shannon	3.94391	-0.0559205	0.0258582	0.00996465	0.657667	FALSE
96	PITS	greenness	Shannon	0.815025	0.673421	0.0254386	0.0100514	0.663396	FALSE
97	PITS	B11	Observed	8.68634	19.5149	0.0249355	0.010709	0.706793	FALSE
98	18S	greenness	Shannon	2.98506	0.675803	0.024749	0.0109636	0.723601	FALSE
99	18S	phihox	Observed	249.679	-1.60137	0.024609	0.0111589	0.73649	FALSE
100	PITS	cecsol	Observed	6.69796	0.237127	0.0241689	0.011796	0.778537	FALSE
101	CO1	bio8	Shannon	2.60968	-0.0396654	0.024227	0.011873	0.783618	FALSE
102	FITS	imprv	Observed	89.238	-0.444208	0.0234777	0.0121994	0.80516	FALSE
103	16S	bio3	Observed	434.268	-1.95415	0.0245282	0.0131537	0.868141	FALSE
104	18S	NBRT	Observed	-610.778	782.55	0.023279	0.0132	0.8712	FALSE
105	FITS	DAH	Observed	88.6675	-12.7567	0.0231931	0.0133443	0.880722	FALSE
106	CO1	bldfie	Shannon	2.85087	-0.000667073	0.0232616	0.0134066	0.884835	FALSE
107	16S	Slope	Shannon	4.52758	0.0117355	0.0243267	0.0142504	0.940526	FALSE
108	16S	bio6	Shannon	4.68114	-0.0253119	0.0235273	0.0148386	0.979351	FALSE
109	CO1	NBRT	Observed	-182.043	226.7	0.0214938	0.01676	1	FALSE
110	16S	bio14	Shannon	4.68672	-0.0558571	0.0214181	0.0191497	1	FALSE
111	FITS	bio8	Shannon	3.14871	-0.0417697	0.019878	0.0194236	1	FALSE
112	16S	B4	Shannon	4.79155	-1.85486	0.0212946	0.0194388	1	FALSE
113	18S	ntot	Observed	127.992	0.417904	0.0202228	0.0194626	1	FALSE
114	FITS	elev	Shannon	2.62459	0.000314986	0.0199732	0.0200929	1	FALSE
115	CO1	bio1	Observed	59.169	-1.42172	0.0200486	0.0201329	1	FALSE
116	18S	bio15	Shannon	2.17504	0.0121044	0.0199082	0.0202605	1	FALSE
117	18S	B1	Shannon	4.08991	-5.91785	0.0198196	0.0204911	1	FALSE
118	CO1	ntot	Observed	31.9657	0.126008	0.019833	0.0206926	1	FALSE
119	PITS	bio14	Shannon	1.25039	-0.0736617	0.0195182	0.0212963	1	FALSE
120	PITS	bio4	Shannon	0.856546	0.000646467	0.019455	0.0214691	1	FALSE
121	CO1	sndppt	Observed	47.1526	-0.186538	0.0189425	0.02318	1	FALSE
122	18S	ntot	Shannon	3.01613	0.00594352	0.018804	0.0233365	1	FALSE
123	16S	bio1	Shannon	3.93823	0.0434077	0.0195802	0.0239473	1	FALSE
124	16S	B11	Shannon	4.39804	1.03897	0.0188909	0.0260513	1	FALSE
125	16S	bio3	Shannon	5.25191	-0.0123938	0.01858	0.0270619	1	FALSE
126	FITS	B9	Shannon	2.30363	5.13534	0.0168705	0.0287707	1	FALSE
127	CO1	phihox	Observed	65.937	-0.439651	0.0170915	0.0293837	1	FALSE
128	PITS	elev	Observed	13.6268	-0.00331812	0.0170632	0.0297877	1	FALSE
129	16S	aspect	Observed	309.378	0.134806	0.0174207	0.0312007	1	FALSE
130	16S	imprv	Observed	327.105	0.725742	0.0173278	0.0315593	1	FALSE
131	FITS	phihox	Observed	155.256	-1.06657	0.0160502	0.0320522	1	FALSE
132	CO1	elev	Shannon	2.07591	0.000295016	0.0164123	0.0320699	1	FALSE
133	FITS	ntot	Shannon	2.4633	0.00536375	0.0158116	0.033078	1	FALSE
134	CO1	bio4	Shannon	1.89206	0.000658348	0.0160926	0.0334214	1	FALSE
135	18S	cecsol	Shannon	2.80391	0.0190795	0.0158531	0.0341509	1	FALSE
136	FITS	CTI	Observed	117.205	-2.57384	0.0158031	0.0343737	1	FALSE
137	FITS	DAH	Shannon	2.74195	-0.198308	0.0157151	0.034769	1	FALSE
138	CO1	cecsol	Observed	27.6375	0.401348	0.0157535	0.0349193	1	FALSE
139	18S	B10	Observed	184.46	-29978.2	0.0156754	0.0349487	1	FALSE
140	18S	bio8	Shannon	3.67516	-0.0359329	0.0154602	0.0359409	1	FALSE
141	FITS	bio4	Observed	72.2339	0.0347016	0.0150506	0.0365817	1	FALSE
142	CO1	DAH	Shannon	2.19305	-0.196752	0.0153841	0.0366305	1	FALSE
143	CO1	bio2	Observed	25.0008	0.978494	0.014897	0.0390217	1	FALSE
144	PITS	B9	Shannon	0.78144	4.4877	0.0147772	0.0392875	1	FALSE
145	CO1	ntot	Shannon	1.95452	0.00504563	0.0142581	0.0424064	1	FALSE
146	16S	B9	Observed	299.027	428.116	0.0149289	0.0424707	1	FALSE
147	PITS	bio14	Observed	13.7654	-0.758499	0.0139817	0.0435988	1	FALSE
148	16S	orcdrc	Observed	308.82	0.122808	0.0145475	0.0445387	1	FALSE
149	PITS	ptrcv	Observed	13.5939	-0.0563888	0.0135593	0.0460858	1	FALSE
150	18S	Longitude	Observed	-250.436	-3.30302	0.0131171	0.0488497	1	FALSE
151	FITS	CTI	Shannon	3.22708	-0.0436028	0.0131074	0.0489119	1	FALSE
152	PITS	bio2	Shannon	0.644272	0.0384268	0.0123272	0.0542272	1	FALSE
153	18S	CTI	Observed	180.649	-2.85043	0.0124362	0.0546668	1	FALSE
154	PITS	orcdrc	Shannon	1.3202	-0.00109067	0.0119402	0.057085	1	FALSE
155	PITS	bio5	Observed	5.05964	0.272154	0.011907	0.057338	1	FALSE
156	FITS	sndppt	Observed	106.877	-0.385983	0.0115329	0.0586015	1	FALSE
157	18S	aspect	Shannon	3.07218	0.00131393	0.0114695	0.0607774	1	FALSE
158	CO1	bio1	Shannon	2.96354	-0.0516848	0.0110833	0.0644293	1	FALSE
159	18S	imprv	Observed	143.405	0.381862	0.0108844	0.0657226	1	FALSE
160	PITS	greenness	Observed	9.8733	5.66005	0.0108292	0.0662108	1	FALSE
161	18S	Slope	Shannon	3.17729	0.014638	0.0105844	0.0697664	1	FALSE
162	PITS	aspect	Shannon	0.947924	0.00113975	0.00991523	0.0748761	1	FALSE
163	18S	Slope	Observed	139.864	0.976393	0.00995369	0.0758727	1	FALSE
164	16S	ptrcv	Shannon	4.53635	0.00330035	0.0102453	0.0767657	1	FALSE
165	18S	bldfie	Observed	180.446	-0.0342482	0.00958057	0.0783447	1	FALSE
166	PITS	CTI	Shannon	0.717602	0.0358093	0.00925395	0.0828429	1	FALSE
167	18S	bio8	Observed	168.789	-2.02841	0.00912559	0.0833388	1	FALSE
168	18S	elev	Observed	152.121	-0.0182753	0.00916218	0.084354	1	FALSE
169	18S	B11	Observed	162.03	-83.2489	0.00890817	0.0858447	1	FALSE
170	CO1	imprv	Observed	38.1806	-0.117871	0.0086676	0.089194	1	FALSE
171	PITS	Longitude	Shannon	5.54481	0.0367907	0.00852509	0.0904594	1	FALSE
172	16S	B6	Observed	295.987	210.264	0.00876628	0.0929663	1	FALSE
173	PITS	ptrcv	Shannon	1.2057	-0.00403434	0.00820752	0.0944879	1	FALSE
174	18S	Longitude	Shannon	-1.65075	-0.0410207	0.0081458	0.095293	1	FALSE
175	18S	NDVI32	Shannon	3.13594	0.450067	0.00811068	0.0957545	1	FALSE
176	18S	phihox	Shannon	4.26709	-0.0153501	0.00792836	0.0981893	1	FALSE
177	PITS	Slope	Observed	13.6714	-0.142925	0.00788764	0.0997297	1	FALSE
178	16S	B10	Shannon	4.31282	220.627	0.00817397	0.100456	1	FALSE
179	CO1	imprv	Shannon	2.20568	-0.00507032	0.00721743	0.108844	1	FALSE
180	PITS	B10	Shannon	0.747569	292.078	0.00715736	0.109255	1	FALSE
181	16S	Longitude	Shannon	7.7148	0.0260015	0.00737651	0.111593	1	FALSE
182	16S	elev	Shannon	4.57709	0.000136388	0.00736032	0.113955	1	FALSE
183	18S	orcdrc	Shannon	3.08831	0.00105107	0.00679652	0.114895	1	FALSE
184	PITS	imprv	Observed	12.1458	0.0583449	0.00625994	0.123881	1	FALSE
185	CO1	bio4	Observed	32.975	0.0104097	0.00615488	0.126231	1	FALSE
186	PITS	hfp	Observed	10.803	0.0362178	0.0057575	0.133002	1	FALSE
187	16S	Longitude	Observed	743.125	3.43735	0.005936	0.135301	1	FALSE
188	FITS	B9	Observed	72.0473	188.618	0.00550598	0.13588	1	FALSE
189	FITS	Longitude	Observed	-144.109	-1.91942	0.00538941	0.138197	1	FALSE
190	CO1	B9	Observed	31.6173	75.1631	0.00534428	0.141559	1	FALSE
191	18S	ptrcv	Observed	141.177	0.287337	0.00519015	0.144209	1	FALSE
192	18S	B4	Shannon	3.45648	-1.71207	0.00508497	0.146401	1	FALSE
193	16S	bio8	Shannon	4.78719	-0.0174975	0.00521545	0.149215	1	FALSE
194	CO1	Slope	Observed	35.4648	0.239289	0.00497156	0.149294	1	FALSE
195	CO1	B10	Shannon	1.82755	266.335	0.00422244	0.166325	1	FALSE
196	PITS	B9	Observed	9.7678	35.4249	0.00418836	0.166682	1	FALSE
197	FITS	bio5	Observed	59.6225	0.990621	0.00396507	0.170389	1	FALSE
198	18S	bio6	Shannon	3.35252	-0.0217727	0.00392135	0.173324	1	FALSE
199	PITS	hfp	Shannon	0.996449	0.00279586	0.00390393	0.173768	1	FALSE
200	CO1	Longitude	Shannon	-1.70015	-0.032304	0.00368992	0.179776	1	FALSE
201	PITS	bio15	Observed	6.3273	0.0683094	0.00351979	0.183892	1	FALSE
202	16S	NBRT	Shannon	0.655903	4.07012	0.00369624	0.184175	1	FALSE
203	18S	bio2	Shannon	2.93509	0.0279547	0.00336477	0.188169	1	FALSE
204	PITS	Slope	Shannon	1.20656	-0.00934853	0.00278347	0.206063	1	FALSE
205	18S	sndppt	Shannon	3.54339	-0.00507037	0.00268353	0.208388	1	FALSE
206	16S	imprv	Shannon	4.58012	0.00301143	0.0027461	0.210816	1	FALSE
207	16S	cecsol	Observed	304.83	1.04698	0.00262944	0.214389	1	FALSE
208	CO1	DAH	Observed	37.6747	-2.54094	0.00233332	0.22013	1	FALSE
209	CO1	hfp	Observed	40.1523	-0.0582623	0.00219179	0.224925	1	FALSE
210	CO1	hfp	Shannon	2.29743	-0.00265365	0.00218138	0.225283	1	FALSE
211	16S	cecsol	Shannon	4.4169	0.00720964	0.00218186	0.228778	1	FALSE
212	FITS	imprv	Shannon	2.72099	-0.00398366	0.00200067	0.229957	1	FALSE
213	FITS	bio3	Shannon	3.20768	-0.00961854	0.00198238	0.230617	1	FALSE
214	CO1	B11	Observed	40.8589	-17.8783	0.00184342	0.237269	1	FALSE
215	FITS	hfp	Shannon	2.82127	-0.00265629	0.00161238	0.24448	1	FALSE
216	FITS	hfp	Observed	93.1495	-0.141901	0.0015491	0.24695	1	FALSE
217	CO1	bio15	Observed	26.2927	0.12207	0.00150217	0.250162	1	FALSE
218	CO1	bio14	Observed	35.9761	0.941187	0.00143885	0.252647	1	FALSE
219	16S	bio15	Shannon	4.24919	0.00380545	0.00137497	0.257766	1	FALSE
220	18S	ptrcv	Shannon	3.21814	0.00326099	0.00129078	0.258333	1	FALSE
221	CO1	NBRT	Shannon	-2.57353	4.90277	0.001284	0.258853	1	FALSE
222	PITS	aspect	Observed	11.17	0.00843784	0.00119861	0.262124	1	FALSE
223	CO1	phihox	Shannon	2.83969	-0.0102825	0.00112013	0.265626	1	FALSE
224	FITS	bio15	Observed	59.9155	0.292472	0.0010916	0.265751	1	FALSE
225	PITS	orcdrc	Observed	13.8222	-0.00748768	0.00108436	0.266919	1	FALSE
226	PITS	bldfie	Shannon	0.841954	0.000282799	0.0009295	0.273594	1	FALSE
227	18S	DAH	Shannon	3.27344	0.115481	0.000908383	0.275081	1	FALSE
228	CO1	bio14	Shannon	2.11037	0.0407998	0.000863062	0.2767	1	FALSE
229	CO1	elev	Observed	36.3358	0.00327849	0.000801067	0.279456	1	FALSE
230	18S	B9	Shannon	3.0905	2.51484	0.000763721	0.280971	1	FALSE
231	CO1	Slope	Shannon	2.10665	0.0081024	0.000687603	0.284591	1	FALSE
232	18S	bio3	Observed	179.047	-0.616264	0.000595557	0.288712	1	FALSE
233	16S	bio6	Observed	335.956	-1.54627	0.000527525	0.293237	1	FALSE
234	PITS	B1	Shannon	1.47736	-2.60888	0.000183128	0.308878	1	FALSE
235	FITS	phihox	Shannon	3.3036	-0.00941871	0.000133555	0.311277	1	FALSE
236	FITS	bldfie	Shannon	2.97146	-0.000274079	-3.56266e-05	0.320329	1	FALSE
237	FITS	B10	Observed	100.167	-10584.9	-0.000143415	0.326276	1	FALSE
238	16S	DAH	Shannon	4.62744	-0.0617024	-0.000163168	0.326705	1	FALSE
239	16S	DAH	Observed	334.834	-8.99478	-0.000241973	0.33077	1	FALSE
240	16S	orcdrc	Shannon	4.52066	0.000417466	-0.000374849	0.338147	1	FALSE
241	16S	phihox	Shannon	4.22027	0.00579914	-0.000723452	0.357929	1	FALSE
242	18S	bio14	Observed	149.898	-2.16267	-0.000727804	0.360405	1	FALSE
243	FITS	elev	Observed	85.3772	0.00666761	-0.000929262	0.373346	1	FALSE
244	18S	B6	Shannon	3.09096	1.12266	-0.000999834	0.378031	1	FALSE
245	FITS	sndppt	Shannon	2.87335	-0.0033515	-0.00100192	0.379379	1	FALSE
246	FITS	cecsol	Observed	76.5952	0.404672	-0.00104973	0.382676	1	FALSE
247	PITS	bio4	Observed	11.2901	0.00288369	-0.0010946	0.384455	1	FALSE
248	16S	B11	Observed	319.917	56.8517	-0.00122749	0.389449	1	FALSE
249	PITS	imprv	Shannon	1.1106	0.00276459	-0.00121965	0.393169	1	FALSE
250	PITS	B4	Shannon	1.03044	0.949163	-0.00123407	0.394192	1	FALSE
251	18S	imprv	Shannon	3.25626	0.0025944	-0.00124208	0.394762	1	FALSE
252	FITS	bio1	Observed	105.815	-1.28644	-0.00122583	0.395178	1	FALSE
253	18S	bio6	Observed	149.507	-0.927548	-0.00126129	0.396134	1	FALSE
254	18S	bio1	Shannon	3.63318	-0.0237338	-0.00129678	0.398686	1	FALSE
255	FITS	B11	Observed	92.345	-30.7626	-0.00135596	0.404796	1	FALSE
256	18S	bldfie	Shannon	3.51143	-0.0002362	-0.00142997	0.408479	1	FALSE
257	PITS	NBRT	Observed	-25.8943	39.6703	-0.00149205	0.413164	1	FALSE
258	CO1	bio5	Shannon	1.8557	0.0114465	-0.00161636	0.422211	1	FALSE
259	PITS	DAH	Shannon	1.12808	0.070098	-0.00180482	0.436671	1	FALSE
260	PITS	B4	Observed	11.505	9.73077	-0.00202249	0.456696	1	FALSE
261	PITS	Longitude	Observed	34.9917	0.187338	-0.0021008	0.463719	1	FALSE
262	18S	DAH	Observed	146.563	5.05527	-0.00234329	0.483484	1	FALSE
263	FITS	B11	Shannon	2.60473	0.477774	-0.00230829	0.48728	1	FALSE
264	PITS	bio15	Shannon	0.871246	0.00283435	-0.00264953	0.518292	1	FALSE
265	PITS	ntot	Observed	11.7526	0.0172444	-0.00268999	0.522745	1	FALSE
266	16S	CTI	Observed	348.241	-1.25244	-0.00289688	0.523776	1	FALSE
267	FITS	bio15	Shannon	2.97825	-0.00310856	-0.00266789	0.525691	1	FALSE
268	PITS	cecsol	Shannon	1.0051	0.00499514	-0.00281066	0.536439	1	FALSE
269	18S	B11	Shannon	3.19393	0.429011	-0.00289836	0.546805	1	FALSE
270	PITS	B10	Observed	10.8406	1274.69	-0.00294438	0.552394	1	FALSE
271	CO1	bio15	Shannon	2.43389	-0.00287047	-0.00296654	0.553458	1	FALSE
272	PITS	bio6	Shannon	1.15196	-0.00796454	-0.00315667	0.57965	1	FALSE
273	PITS	elev	Shannon	1.15665	-7.06345e-05	-0.00325046	0.588418	1	FALSE
274	CO1	B6	Shannon	2.05657	0.69828	-0.00329392	0.596586	1	FALSE
275	PITS	phihox	Shannon	0.844586	0.00437822	-0.0033111	0.601215	1	FALSE
276	16S	hfp	Shannon	4.63333	-0.000797397	-0.00349694	0.602758	1	FALSE
277	18S	bio2	Observed	137.078	0.751136	-0.00333768	0.605097	1	FALSE
278	FITS	B6	Shannon	2.59325	0.618555	-0.0034253	0.62806	1	FALSE
279	16S	bldfie	Observed	343.851	-0.0131588	-0.00367904	0.629157	1	FALSE
280	16S	CTI	Shannon	4.69406	-0.00641258	-0.00376606	0.631405	1	FALSE
281	PITS	phihox	Observed	15.5238	-0.0468674	-0.00352159	0.63351	1	FALSE
282	16S	bio8	Observed	339.656	-0.81586	-0.00370821	0.633626	1	FALSE
283	PITS	bio8	Shannon	1.04938	0.00714741	-0.00353937	0.636416	1	FALSE
284	16S	phihox	Observed	304.091	0.411683	-0.00376917	0.643206	1	FALSE
285	CO1	cecsol	Shannon	2.07455	0.00402238	-0.0036038	0.64442	1	FALSE
286	PITS	B1	Observed	14.356	-13.8483	-0.00359425	0.645586	1	FALSE
287	CO1	aspect	Observed	36.2492	0.0071327	-0.00362155	0.647425	1	FALSE
288	18S	hfp	Shannon	3.32354	-0.000995014	-0.00377664	0.678513	1	FALSE
289	18S	B6	Observed	151.798	-33.9404	-0.00386685	0.696472	1	FALSE
290	18S	bio4	Shannon	3.22591	0.000125657	-0.00387726	0.698627	1	FALSE
291	FITS	bio14	Observed	87.7019	-0.733781	-0.00381508	0.700176	1	FALSE
292	PITS	bio8	Observed	11.7687	0.0669003	-0.00391279	0.706132	1	FALSE
293	FITS	bio14	Shannon	2.67373	0.0132374	-0.00385625	0.709116	1	FALSE
294	16S	hfp	Observed	326.932	0.0783096	-0.00416986	0.716615	1	FALSE
295	PITS	DAH	Observed	12.5307	0.368126	-0.00404909	0.728443	1	FALSE
296	FITS	bio1	Shannon	2.5521	0.00957162	-0.00396412	0.73424	1	FALSE
297	PITS	bio6	Observed	12.3207	0.0571284	-0.00403947	0.734968	1	FALSE
298	FITS	B10	Shannon	2.61131	65.4829	-0.00400522	0.744575	1	FALSE
299	18S	NBRT	Shannon	1.8455	1.47815	-0.00410315	0.750942	1	FALSE
300	CO1	CTI	Observed	39.229	-0.158466	-0.00415561	0.759832	1	FALSE
301	18S	B10	Shannon	3.35628	-63.4148	-0.00414404	0.761846	1	FALSE
302	CO1	sndppt	Shannon	2.2213	-0.000934543	-0.00430291	0.804062	1	FALSE
303	16S	bldfie	Shannon	4.64134	-4.63361e-05	-0.00453032	0.810837	1	FALSE
304	CO1	CTI	Shannon	2.23534	-0.00547243	-0.00433945	0.816852	1	FALSE
305	18S	elev	Shannon	3.29546	-3.50373e-05	-0.00439433	0.822229	1	FALSE
306	PITS	bldfie	Observed	13.1682	-0.000664509	-0.00434581	0.826682	1	FALSE
307	PITS	ntot	Shannon	1.10566	0.000500153	-0.00434891	0.827885	1	FALSE
308	FITS	Longitude	Shannon	3.31562	0.00515736	-0.00427874	0.831017	1	FALSE
309	18S	bio4	Observed	144.471	0.0044452	-0.00438123	0.841015	1	FALSE
310	FITS	cecsol	Shannon	2.65553	0.00166342	-0.00431696	0.847319	1	FALSE
311	16S	B10	Observed	334.608	-3058.69	-0.0046818	0.871903	1	FALSE
312	18S	B9	Observed	148.072	-25.1731	-0.00445163	0.874559	1	FALSE
313	CO1	B11	Shannon	2.19157	-0.0988733	-0.00449249	0.88616	1	FALSE
314	18S	bio14	Shannon	3.28291	-0.00442347	-0.00449136	0.898471	1	FALSE
315	18S	bio1	Observed	149.507	-0.217942	-0.00450706	0.909692	1	FALSE
316	PITS	NBRT	Shannon	0.847185	0.289416	-0.00454368	0.944194	1	FALSE
317	18S	bio5	Observed	144.598	0.0605675	-0.00454633	0.947566	1	FALSE
318	PITS	bio2	Observed	12.3039	0.0154242	-0.00454644	0.947717	1	FALSE
319	CO1	B10	Observed	37.0948	242.643	-0.00457196	0.954265	1	FALSE
320	CO1	bio5	Observed	37.899	-0.0177026	-0.00457239	0.954914	1	FALSE
321	CO1	bio3	Observed	36.9277	0.00914935	-0.00457465	0.958496	1	FALSE
322	16S	elev	Observed	333.845	-0.000578924	-0.00489174	0.963708	1	FALSE
323	18S	bio3	Shannon	3.28928	-0.000260692	-0.0045619	0.975588	1	FALSE
324	18S	bio5	Shannon	3.2652	0.000380021	-0.00456256	0.977527	1	FALSE
325	CO1	aspect	Shannon	2.17565	-1.94696e-05	-0.00458369	0.978156	1	FALSE
326	FITS	B6	Observed	86.5707	-0.652381	-0.0044839	0.99241	1	FALSE
327	CO1	bio3	Shannon	2.16891	6.80269e-05	-0.00458682	0.993227	1	FALSE
328	FITS	bio3	Observed	86.5944	-0.00248588	-0.00448416	0.995404	1	FALSE
329	18S	hfp	Observed	146.256	-0.000702083	-0.00456613	0.996583	1	FALSE
330	CO1	B6	Observed	37.417	-0.0473649	-0.00458714	0.998695	1	FALSE
