## Supplemental Tables for "A Biodiversity Composition Map of California Derived from Environmental DNA Metabarcoding and Earth Observation": S9_pls_alpha_div.xlsx

### Sheet: S9_pls_result
Table S9 Result table of partial least square models on alpha diversity measures and environmental variables.
For each metabarcode's rarefied dataset and each alpha diversity measurement ("Observed", "Shannon Index"), we performed partial least square modeling on alpha diversity value and a reduced set of 33 environmental variables with the following formula: Alpha_diversity ~ Variable1 + Variable2 + ... + Variable33. Partial Least Square (PLS) models perform robustly in cases with many explanatory varia…
Summary table
	Metabarcode	Variable	Num_Components	R^2	RMSEP
1	16S	Observed	3	0.0583109	68.1815
2	16S	Shannon	3	0.0474225	0.466481
3	18S	Observed	3	0.0422315	54.8596
4	18S	Shannon	3	-0.0287666	0.834518
5	CO1	Observed	3	0.0510289	16.5507
6	CO1	Shannon	3	0.0290046	0.763121
7	FITS	Observed	3	0.174871	38.6589
8	FITS	Shannon	3	0.130634	0.721696
9	PITS	Observed	3	0.0461725	8.32425
10	PITS	Shannon	3	0.0427894	0.709275
Example result from FITS | Observed model
From the PLS model of Observed alpha diversity in the FITS metabarcode dataset, we extracted the regression coefficient (Coef) for each of the 33 environmental variables. The P.value for each variable was calculated using a jack knife method using PLS package's function jack.test. The P value was further adjusted using Bonferroni method ( Adj. P. value = P.value * 33). The significance threshold …
	Var	Coef	P.value	Adj.P.value	VIP.Comp1	VIP.Comp2	VIP.Comp3
1	orcdrc	0.174463	2.15978e-05	0.000712726	3.04777	2.76013	2.27918
2	aspect	0.146439	0.00039276	0.0129611	1.76535	1.64163	2.12165
3	bio4	0.0848175	0.0411744	1.35875	1.99015	1.63595	1.63039
4	ptrcv	0.0412344	0.000798327	0.0263448	0.621476	0.562345	0.554341
5	ntot	0.0365303	0.0147513	0.486793	0.402521	0.436229	0.507834
6	bldfie	0.0181885	0.348952	11.5154	3.32095	2.65373	3.68725
7	Slope	0.0138557	0.0028193	0.093037	0.192876	0.169117	0.196803
8	bio15	0.00918463	0.107139	3.53557	0.0709499	0.120922	0.129171
9	bio3	0.00465029	0.223644	7.38024	0.00837642	0.056016	0.0781218
10	bio2	0.0046349	0.000258124	0.00851808	0.0536835	0.0459907	0.0730728
11	hfp	0.00284996	0.805345	26.5764	0.187069	0.184171	0.172258
12	bio5	0.00283218	0.035712	1.1785	0.023561	0.0185716	0.0583052
13	greenness	0.000848371	3.10376e-06	0.000102424	0.00979407	0.00932275	0.0123566
14	NDVI32	0.000678423	4.37396e-06	0.000144341	0.00924829	0.00831223	0.00952696
15	bio1	0.000161151	0.872739	28.8004	0.0152805	0.0120049	0.0171656
16	NBRT	2.75695e-05	4.46929e-05	0.00147487	0.000408177	0.000381661	0.000365673
17	B9	1.21276e-05	0.326787	10.784	0.000173959	0.00014271	0.000241942
18	B10	-1.42647e-07	0.119454	3.94198	2.1836e-06	3.14644e-06	2.21223e-06
19	B6	-2.70843e-06	0.918303	30.304	6.30957e-05	0.000131532	0.00011831
20	B11	-1.117e-05	0.790776	26.0956	0.00060215	0.000580397	0.000577895
21	B1	-7.58244e-05	6.12554e-06	0.000202143	0.000980834	0.000894324	0.0010781
22	B4	-0.000126666	0.000248878	0.00821296	0.00168849	0.00159165	0.00173802
23	bio14	-0.000893737	0.345031	11.386	0.0016302	0.00727292	0.0188005
24	DAH	-0.000953197	0.00609711	0.201205	0.00879807	0.00875059	0.0150699
25	Longitude	-0.00112772	0.282288	9.31551	0.0275243	0.0270117	0.0193398
26	bio8	-0.00219671	0.0900222	2.97073	0.0539688	0.042988	0.0326566
27	sndppt	-0.00241278	0.787691	25.9938	0.141067	0.11806	0.108747
28	cecsol	-0.00250425	0.306436	10.1124	0.0367805	0.0298973	0.0979643
29	CTI	-0.0030406	0.0481365	1.58851	0.0319971	0.028931	0.0479233
30	bio6	-0.00318898	0.0149669	0.493908	0.0680533	0.0536658	0.048025
31	phihox	-0.0051248	0.128674	4.24626	0.099957	0.0931762	0.0684541
32	imprv	-0.0178827	0.0834301	2.75319	0.267178	0.224157	0.258098
33	elev	-0.0184259	0.259124	8.55109	2.20539	3.5069	2.50697
Citations
Mehmood, Tahir, Kristian Hovde Liland, Lars Snipen, and Solve Sæbø. “A Review of Variable Selection Methods in Partial Least Squares Regression.” Chemometrics and Intelligent Laboratory Systems 118 (August 15, 2012): 62–69. https://doi.org/10.1016/j.chemolab.2012.07.010.
Mevik, Bjørn-Helge, Ron Wehrens, and Kristian Hovde Liland. Pls: Partial Least Squares and Principal Component Regression, 2019. https://CRAN.R-project.org/package=pls.
