## Supplemental Tables for "A Biodiversity Composition Map of California Derived from Environmental DNA Metabarcoding and Earth Observation": S10_beta_dispersion_permanova_beta_div.xlsx

### Sheet: S10.1_beta_dispersion
Table S10.1. Result table of beta dispersion testing in beta diversity
For each metabarcode's rarefied dataset, we performed beta dispersion testings using function betadisp in R package vegan with the following formula: binary_Jaccard_dissimilarity ~ Variable_of_interest. Function permutest in R package vegan was used to test for the significance, with 2999 permutations. P values were adjusted using the Bonferroni method. The significance cutoff was 0.05. Variable …
Metabarcode	Variable	var.df	res.df	var.ssq	res.ssq	f.stat	nperm	P.value	Adj.P.value	Significant		mysig	0.05
16S	loc	21	117	0.360945	0.55489	3.6241	2999	0.000333333	0.003	TRUE		observation	9
16S	ecoregion	5	196	0.342798	1.32922	10.1094	2999	0.000333333	0.003	TRUE
16S	majorhab	3	180	0.329702	0.613989	32.219	2999	0.000333333	0.003	TRUE
16S	minorhab	11	125	0.42345	0.36798	13.0766	2999	0.000333333	0.003	TRUE
16S	transect	2	207	0.521746	0.725547	74.4275	2999	0.000333333	0.003	TRUE
16S	SoS	2	202	0.185469	1.08769	17.2222	2999	0.000333333	0.003	TRUE
16S	clust	13	66	0.318588	0.341003	4.7432	2999	0.000333333	0.003	TRUE
16S	taxousda	5	194	0.202006	1.40117	5.59376	2999	0.000333333	0.003	TRUE
16S	NLCD	9	191	0.236543	0.928693	5.40541	2999	0.000333333	0.003	TRUE
18S	loc	20	125	0.217742	0.30913	4.40232	2999	0.000333333	0.003	TRUE
18S	ecoregion	6	211	0.26177	0.534039	17.2376	2999	0.000333333	0.003	TRUE
18S	majorhab	3	189	0.202098	0.285892	44.5348	2999	0.000333333	0.003	TRUE
18S	minorhab	11	145	0.266601	0.222111	15.8222	2999	0.000333333	0.003	TRUE
18S	transect	2	218	0.177301	0.327038	59.0936	2999	0.000333333	0.003	TRUE
18S	SoS	2	214	0.100511	0.409098	26.2888	2999	0.000333333	0.003	TRUE
18S	clust	12	73	0.202369	0.170458	7.22219	2999	0.000333333	0.003	TRUE
18S	taxousda	7	209	0.190311	0.542259	10.4787	2999	0.000333333	0.003	TRUE
18S	NLCD	10	206	0.0857703	0.44703	3.95246	2999	0.000333333	0.003	TRUE
CO1	loc	18	123	0.223013	0.34238	4.45096	2999	0.000333333	0.003	TRUE
CO1	ecoregion	6	209	0.269064	0.639026	14.6667	2999	0.000333333	0.003	TRUE
CO1	majorhab	3	188	0.131427	0.436185	18.8821	2999	0.000333333	0.003	TRUE
CO1	minorhab	13	137	0.173574	0.594117	3.07886	2999	0.002	0.018	TRUE
CO1	transect	2	217	0.201903	0.421093	52.023	2999	0.000333333	0.003	TRUE
CO1	SoS	2	214	0.0421014	0.505629	8.9094	2999	0.000333333	0.003	TRUE
CO1	clust	10	65	0.183276	0.199056	5.9847	2999	0.000333333	0.003	TRUE
CO1	taxousda	6	210	0.140467	0.603608	8.14491	2999	0.000333333	0.003	TRUE
CO1	NLCD	9	202	0.148834	0.536557	6.22579	2999	0.000333333	0.003	TRUE
FITS	loc	20	129	0.206214	0.281529	4.72448	2999	0.000333333	0.003	TRUE
FITS	ecoregion	6	214	0.349486	0.359583	34.6652	2999	0.000333333	0.003	TRUE
FITS	majorhab	3	192	0.0680104	0.193977	22.439	2999	0.000333333	0.003	TRUE
FITS	minorhab	13	144	0.164202	0.254295	7.15253	2999	0.000333333	0.003	TRUE
FITS	transect	2	222	0.110995	0.161041	76.5054	2999	0.000333333	0.003	TRUE
FITS	SoS	2	218	0.0291015	0.22876	13.8664	2999	0.000333333	0.003	TRUE
FITS	clust	14	77	0.186189	0.193857	5.28244	2999	0.000666667	0.006	TRUE
FITS	taxousda	6	210	0.310202	0.315409	34.4222	2999	0.000333333	0.003	TRUE
FITS	NLCD	10	210	0.07046	0.274319	5.39393	2999	0.000333333	0.003	TRUE
PITS	loc	18	119	0.166765	0.529397	2.08256	2999	0.0103333	0.093	FALSE
PITS	ecoregion	6	210	0.145646	0.163365	31.2039	2999	0.000333333	0.003	TRUE
PITS	majorhab	3	189	0.00668658	0.171559	2.45546	2999	0.055	0.495	FALSE
PITS	minorhab	12	134	0.248243	0.358089	7.74124	2999	0.000333333	0.003	TRUE
PITS	transect	2	218	0.000442824	0.180688	0.267133	2999	0.756	1	FALSE
PITS	SoS	2	215	0.0337405	0.385427	9.4106	2999	0.000666667	0.006	TRUE
PITS	clust	12	67	0.104374	0.430246	1.35447	2999	0.208	1	FALSE
PITS	taxousda	7	210	0.171248	0.186363	27.5668	2999	0.000333333	0.003	TRUE
PITS	NLCD	10	206	0.0739419	0.204303	7.45562	2999	0.000333333	0.003	TRUE

### Sheet: S10.2_adonis
Table S10.2. Result table of PERMANOVA testing in beta diversity
For each metabarcode's rarefied dataset, we performed PERMANOVA testings using function adonis in R package vegan with the following formula: binary_Jaccard_dissimilarity ~ Variable_of_interest, with 2999 permutations. P values were adjusted using the Bonferroni method. The significance cutoff was 0.05. Variable degrees of freedom (var.df), residuals degrees of freedom (res.df), variable sum of s…
Metabarcode	Variable	var.df	res.df	var.ssq	res.ssq	f.stat	var.r2	nperm	P.value	Adj.P.value	Significant		mysig	0.05
16S	clust	13	66	9.2437	16.6343	2.82126	0.357204	2999	0.000333333	0.003	TRUE		observation	9
16S	loc	21	117	14.3586	28.6882	2.78852	0.333557	2999	0.000333333	0.003	TRUE
FITS	clust	14	77	11.4522	28.224	2.23168	0.288641	2999	0.000333333	0.003	TRUE
18S	loc	20	125	15.8323	43.452	2.27726	0.267057	2999	0.000333333	0.003	TRUE
18S	clust	12	73	9.2179	25.6785	2.18375	0.26415	2999	0.000333333	0.003	TRUE
FITS	loc	20	129	16.5541	47.2051	2.26191	0.259634	2999	0.000333333	0.003	TRUE
CO1	clust	10	65	7.15385	22.93	2.02791	0.237797	2999	0.000333333	0.003	TRUE
16S	minorhab	11	125	10.3407	33.4945	3.50826	0.235898	2999	0.000333333	0.003	TRUE
PITS	clust	12	67	8.79906	28.8839	1.70088	0.233502	2999	0.000333333	0.003	TRUE
PITS	loc	18	119	14.4148	50.9649	1.86988	0.220479	2999	0.000333333	0.003	TRUE
CO1	loc	18	123	12.3942	44.417	1.90678	0.218164	2999	0.000333333	0.003	TRUE
18S	minorhab	11	145	11.6075	52.7793	2.89901	0.180278	2999	0.000333333	0.003	TRUE
FITS	minorhab	13	144	11.6871	57.2311	2.26201	0.16958	2999	0.000333333	0.003	TRUE
CO1	minorhab	13	137	10.1433	52.8766	2.02159	0.160954	2999	0.000333333	0.003	TRUE
16S	NLCD	9	191	9.57388	54.9008	3.70084	0.14849	2999	0.000333333	0.003	TRUE
PITS	minorhab	12	134	10.1058	59.1003	1.90943	0.146025	2999	0.000333333	0.003	TRUE
16S	SoS	2	202	9.10086	56.9581	16.1379	0.137769	2999	0.000333333	0.003	TRUE
16S	transect	2	207	9.00301	58.7927	15.8491	0.132796	2999	0.000333333	0.003	TRUE
16S	majorhab	3	180	7.26696	53.3059	8.17954	0.119971	2999	0.000333333	0.003	TRUE
18S	NLCD	10	206	8.29968	79.8613	2.14088	0.0941423	2999	0.000333333	0.003	TRUE
FITS	NLCD	10	210	7.70149	88.534	1.82677	0.0800275	2999	0.000333333	0.003	TRUE
18S	SoS	2	214	6.71288	81.4436	8.81933	0.0761473	2999	0.000333333	0.003	TRUE
18S	transect	2	218	6.53746	83.2323	8.56137	0.0728247	2999	0.000333333	0.003	TRUE
CO1	NLCD	9	202	6.33242	81.7213	1.73918	0.0719154	2999	0.000333333	0.003	TRUE
18S	majorhab	3	189	5.67264	73.4458	4.86585	0.071698	2999	0.000333333	0.003	TRUE
FITS	ecoregion	6	214	6.27191	89.9845	2.48596	0.0651584	2999	0.000333333	0.003	TRUE
PITS	NLCD	10	206	6.26756	96.762	1.33432	0.0608327	2999	0.000333333	0.003	TRUE
16S	ecoregion	5	196	3.92535	61.8033	2.48973	0.0597205	2999	0.000333333	0.003	TRUE
18S	ecoregion	6	211	4.96038	83.5555	2.08771	0.0560394	2999	0.000333333	0.003	TRUE
18S	taxousda	7	209	4.79815	83.0053	1.7259	0.0546465	2999	0.000333333	0.003	TRUE
FITS	transect	2	222	5.28189	92.5727	6.3333	0.053977	2999	0.000333333	0.003	TRUE
FITS	taxousda	6	210	5.02284	88.8127	1.97944	0.0535281	2999	0.000333333	0.003	TRUE
CO1	ecoregion	6	209	4.75679	85.0457	1.9483	0.0529694	2999	0.000333333	0.003	TRUE
CO1	transect	2	217	4.83443	86.627	6.05511	0.0528576	2999	0.000333333	0.003	TRUE
CO1	SoS	2	214	4.25272	86.0924	5.28549	0.0470719	2999	0.000333333	0.003	TRUE
CO1	majorhab	3	188	3.71497	76.852	3.02926	0.0461104	2999	0.000333333	0.003	TRUE
16S	taxousda	5	194	2.85076	61.4017	1.80141	0.0443681	2999	0.000666667	0.006	TRUE
CO1	taxousda	6	210	3.99154	86.2385	1.61997	0.0442374	2999	0.000333333	0.003	TRUE
FITS	majorhab	3	192	3.74264	82.1432	2.91599	0.0435769	2999	0.000333333	0.003	TRUE
PITS	taxousda	7	210	4.3379	98.9851	1.31471	0.0419839	2999	0.000333333	0.003	TRUE
PITS	ecoregion	6	210	4.27082	98.6867	1.51468	0.0414814	2999	0.000333333	0.003	TRUE
FITS	SoS	2	218	3.72633	92.377	4.39688	0.0387742	2999	0.000333333	0.003	TRUE
PITS	majorhab	3	189	3.30789	87.9755	2.36881	0.0362376	2999	0.000333333	0.003	TRUE
PITS	SoS	2	215	3.32913	100.065	3.57648	0.0321984	2999	0.000333333	0.003	TRUE
PITS	transect	2	218	2.81557	102.034	3.0078	0.0268535	2999	0.000333333	0.003	TRUE

### Sheet: S10.3_beta_dispersion_no_coast
Table S10.3. Result table of beta dispersion testing in beta diversity excluding coastal samples
For each metabarcode's rarefied dataset, we excluded samples belonging to the coastal transect and repeated beta dispersion testings using function betadisp in R package vegan with the following formula: binary_Jaccard_dissimilarity ~ Variable_of_interest. Function permutest in R package vegan was used to test for the significance, with 2999 permutations. P values were adjusted using the Bonferro…
Metabarcode	Variable	var.df	res.df	var.ssq	res.ssq	f.stat	nperm	P.value	Adj.P.value	Significant		mysig	0.05
16S	loc	15	86	0.06222	0.305381	1.16814	2999	0.305	1	FALSE		observation	9
16S	ecoregion	4	125	0.0684043	0.495657	4.31273	2999	0.006	0.054	FALSE
16S	majorhab	3	117	0.0202729	0.32408	2.43966	2999	0.0736667	0.663	FALSE
16S	minorhab	7	83	0.0423483	0.220661	2.27557	2999	0.033	0.297	FALSE
16S	transect	1	140	0.0114268	0.573848	2.78775	2999	0.102333	0.921	FALSE
16S	SoS	1	140	0.00576333	0.328501	2.4562	2999	0.108667	0.978	FALSE
16S	clust	8	40	0.0481969	0.113829	2.11707	2999	0.0526667	0.474	FALSE
16S	taxousda	4	129	0.0401414	0.472434	2.74019	2999	0.03	0.27	FALSE
16S	NLCD	5	126	0.0653222	0.405428	4.0602	2999	0.00233333	0.021	TRUE
18S	loc	13	84	0.0595842	0.215717	1.78477	2999	0.056	0.504	FALSE
18S	ecoregion	5	135	0.0943953	0.284393	8.96181	2999	0.000333333	0.003	TRUE
18S	majorhab	3	119	0.0271342	0.189189	5.68916	2999	0.000666667	0.006	TRUE
18S	minorhab	6	89	0.0674983	0.142956	7.00374	2999	0.000333333	0.003	TRUE
18S	transect	1	145	0.000122394	0.297733	0.0596077	2999	0.803	1	FALSE
18S	SoS	1	145	0.00431473	0.223886	2.79444	2999	0.095	0.855	FALSE
18S	clust	7	40	0.0319859	0.0859462	2.12664	2999	0.065	0.585	FALSE
18S	taxousda	5	138	0.111358	0.287779	10.68	2999	0.000333333	0.003	TRUE
18S	NLCD	6	134	0.0811088	0.255059	7.10201	2999	0.000333333	0.003	TRUE
CO1	loc	16	107	0.144209	0.284918	3.38483	2999	0.000333333	0.003	TRUE
CO1	ecoregion	6	158	0.203719	0.38036	14.104	2999	0.000333333	0.003	TRUE
CO1	majorhab	3	140	0.02058	0.310262	3.09545	2999	0.0356667	0.321	FALSE
CO1	minorhab	8	105	0.130254	0.289976	5.89559	2999	0.000333333	0.003	TRUE
CO1	transect	1	167	0.109091	0.321365	56.6898	2999	0.000333333	0.003	TRUE
CO1	SoS	1	167	0.00299583	0.378054	1.32337	2999	0.251667	1	FALSE
CO1	clust	9	53	0.0737429	0.164623	2.63792	2999	0.0126667	0.114	FALSE
CO1	taxousda	5	159	0.122501	0.374613	10.3988	2999	0.000333333	0.003	TRUE
CO1	NLCD	6	155	0.128984	0.406332	8.20039	2999	0.000333333	0.003	TRUE
FITS	loc	16	106	0.110917	0.240155	3.0598	2999	0.00133333	0.012	TRUE
FITS	ecoregion	6	150	0.229375	0.196036	29.2516	2999	0.000333333	0.003	TRUE
FITS	majorhab	3	132	0.0179074	0.127078	6.20035	2999	0.001	0.009	TRUE
FITS	minorhab	8	102	0.0508225	0.178244	3.6354	2999	0.000666667	0.006	TRUE
FITS	transect	1	159	0.00404098	0.13666	4.70156	2999	0.031	0.279	FALSE
FITS	SoS	1	159	0.0054296	0.138341	6.24043	2999	0.012	0.108	FALSE
FITS	clust	10	55	0.0627873	0.149342	2.31234	2999	0.028	0.252	FALSE
FITS	taxousda	5	152	0.25473	0.168315	46.0076	2999	0.000333333	0.003	TRUE
FITS	NLCD	6	149	0.138714	0.196801	17.5037	2999	0.000333333	0.003	TRUE
PITS	loc	16	106	0.110442	0.305935	2.39162	2999	0.00533333	0.048	TRUE
PITS	ecoregion	5	151	0.127411	0.163726	23.5016	2999	0.000333333	0.003	TRUE
PITS	majorhab	3	136	0.0182321	0.185692	4.45102	2999	0.00466667	0.042	TRUE
PITS	minorhab	7	99	0.0331473	0.247175	1.89662	2999	0.0783333	0.705	FALSE
PITS	transect	1	163	0.000437033	0.134416	0.529971	2999	0.478	1	FALSE
PITS	SoS	1	163	0.0373141	0.208509	29.1699	2999	0.000333333	0.003	TRUE
PITS	clust	10	54	0.0563658	0.206545	1.47365	2999	0.174667	1	FALSE
PITS	taxousda	5	156	0.1505	0.154523	30.3877	2999	0.000333333	0.003	TRUE
PITS	NLCD	6	151	0.120193	0.146541	20.6417	2999	0.000333333	0.003	TRUE

### Sheet: S10.4_adonis_no_coast
Table S10.4. Result table of PERMANOVA testing in beta diversity excluding coastal samples
For each metabarcode's rarefied dataset, we excluded samples belonging to the coastal transect and repeated PERMANOVA testings using function adonis in R package vegan with the following formula: binary_Jaccard_dissimilarity ~ Variable_of_interest, with 2999 permutations. P values were adjusted using the Bonferroni method. The significance cutoff was 0.05. Variable degrees of freedom (var.df), re…
Metabarcode	Variable	var.df	res.df	var.ssq	res.ssq	f.stat	var.r2	nperm	P.value	Adj.P.value	Significant		mysig	0.05
16S	loc	15	86	7.18449	18.4579	2.23162	0.28018	2999	0.000333333	0.003	TRUE		observation	9
16S	ecoregion	4	125	2.34959	31.2508	2.34953	0.0699276	2999	0.000333333	0.003	TRUE
16S	majorhab	3	117	3.16969	28.5762	4.32591	0.0998458	2999	0.000333333	0.003	TRUE
16S	minorhab	7	83	4.76743	18.9583	2.98171	0.20094	2999	0.000333333	0.003	TRUE
16S	transect	1	140	2.18226	34.5892	8.8327	0.0593465	2999	0.000333333	0.003	TRUE
16S	SoS	1	140	2.24344	34.528	9.09643	0.0610104	2999	0.000333333	0.003	TRUE
16S	clust	8	40	3.55004	8.16482	2.17398	0.303037	2999	0.000333333	0.003	TRUE
16S	taxousda	4	129	1.8327	32.7515	1.80464	0.0529925	2999	0.000333333	0.003	TRUE
16S	NLCD	5	126	2.31274	31.576	1.84574	0.0682451	2999	0.000333333	0.003	TRUE
18S	loc	13	84	9.05211	26.7973	2.18271	0.252504	2999	0.000333333	0.003	TRUE
18S	ecoregion	5	135	3.58061	47.9931	2.01439	0.0694272	2999	0.000333333	0.003	TRUE
18S	majorhab	3	119	3.23827	42.0071	3.05785	0.0715713	2999	0.000333333	0.003	TRUE
18S	minorhab	6	89	5.17081	30.1665	2.54257	0.146327	2999	0.000333333	0.003	TRUE
18S	transect	1	145	2.23364	51.7661	6.25657	0.041364	2999	0.000333333	0.003	TRUE
18S	SoS	1	145	2.47309	51.5266	6.95948	0.0457982	2999	0.000333333	0.003	TRUE
18S	clust	7	40	3.842	12.3205	1.78194	0.237711	2999	0.000333333	0.003	TRUE
18S	taxousda	5	138	3.15537	49.7365	1.75099	0.059657	2999	0.000333333	0.003	TRUE
18S	NLCD	6	134	3.21494	48.2791	1.48719	0.0624332	2999	0.000333333	0.003	TRUE
CO1	loc	16	107	9.7507	37.5862	1.73489	0.205985	2999	0.000333333	0.003	TRUE
CO1	ecoregion	6	158	4.2416	60.8211	1.83646	0.0651924	2999	0.000333333	0.003	TRUE
CO1	majorhab	3	140	2.57954	54.4725	2.2099	0.0452138	2999	0.000333333	0.003	TRUE
CO1	minorhab	8	105	5.42851	39.8245	1.78908	0.119959	2999	0.000333333	0.003	TRUE
CO1	transect	1	167	2.58181	64.1387	6.72235	0.038696	2999	0.000333333	0.003	TRUE
CO1	SoS	1	167	1.61014	65.1103	4.12982	0.0241327	2999	0.000333333	0.003	TRUE
CO1	clust	9	53	5.16535	17.7615	1.71259	0.225297	2999	0.000333333	0.003	TRUE
CO1	taxousda	5	159	2.9793	62.2167	1.52277	0.0456975	2999	0.000333333	0.003	TRUE
CO1	NLCD	6	155	3.65907	60.0371	1.57446	0.0574457	2999	0.000333333	0.003	TRUE
FITS	loc	16	106	12.4961	37.0652	2.23354	0.252134	2999	0.000333333	0.003	TRUE
FITS	ecoregion	6	150	5.69577	58.381	2.43905	0.0888898	2999	0.000333333	0.003	TRUE
FITS	majorhab	3	132	3.07265	52.5387	2.57328	0.0552523	2999	0.000333333	0.003	TRUE
FITS	minorhab	8	102	6.54847	38.7079	2.157	0.144697	2999	0.000333333	0.003	TRUE
FITS	transect	1	159	2.26322	63.3817	5.67754	0.0344767	2999	0.000333333	0.003	TRUE
FITS	SoS	1	159	1.27877	64.3662	3.15887	0.0194801	2999	0.000333333	0.003	TRUE
FITS	clust	10	55	7.6474	18.5592	2.2663	0.291812	2999	0.000333333	0.003	TRUE
FITS	taxousda	5	152	4.40124	60.0976	2.22634	0.0682375	2999	0.000333333	0.003	TRUE
FITS	NLCD	6	149	4.07175	59.5854	1.69698	0.0639637	2999	0.000333333	0.003	TRUE
PITS	loc	16	106	11.9211	46.0435	1.71527	0.205661	2999	0.000333333	0.003	TRUE
PITS	ecoregion	5	151	3.56225	70.0326	1.53614	0.0484036	2999	0.000333333	0.003	TRUE
PITS	majorhab	3	136	3.01769	62.2508	2.19759	0.046235	2999	0.000333333	0.003	TRUE
PITS	minorhab	7	99	5.69608	43.9302	1.83379	0.114779	2999	0.000333333	0.003	TRUE
PITS	transect	1	163	1.18743	76.2003	2.54003	0.0153439	2999	0.000333333	0.003	TRUE
PITS	SoS	1	163	1.86339	75.5244	4.02166	0.0240787	2999	0.000333333	0.003	TRUE
PITS	clust	10	54	6.35693	23.9625	1.43255	0.209665	2999	0.000333333	0.003	TRUE
PITS	taxousda	5	156	3.13953	72.8716	1.34419	0.0413035	2999	0.000333333	0.003	TRUE
PITS	NLCD	6	151	3.56399	70.5647	1.27108	0.0480784	2999	0.000333333	0.003	TRUE

### Sheet: S10.5_beta_dispersion_minorhab
Table S10.5. Result table of beta dispersion testing in beta diversity within major habitats
For each metabarcode's rarefied dataset, we subsetted the community within four major habitat categories (Aquatic, Herbaceous-, Shrub- and Tree-Dominated). Within each major habitat subset, we performed beta dispersion testing with the following formula: binary_Jaccard_dissimilarity ~ Minor habitat. P values were adjusted using the Bonferroni method. The significance cutoff was 0.05. Variable deg…
Metabarcode	Within_which_major_habitat	var.df	res.df	var.ssq	res.ssq	f.stat	nperm	P.value	Adj.P.value	Significant		mysig	0.05
16S	Aquatic	11	55	0.736286	0.289742	12.7059	2999	0.000333333	0.00133333	TRUE		observation	4
16S	Herbaceous-Dominated	6	35	0.31402	0.147674	12.4043	2999	0.000333333	0.00133333	TRUE		corrected sig	0.0125
16S	Shrub-Dominated	5	30	0.395161	0.095045	24.9458	2999	0.000333333	0.00133333	TRUE
16S	Tree-Dominated	9	21	0.631651	0.0557141	26.4539	2999	0.000333333	0.00133333	TRUE
18S	Aquatic	11	64	1.33292	0.096365	80.4769	2999	0.000333333	0.00133333	TRUE
18S	Herbaceous-Dominated	6	38	0.437427	0.075619	36.6359	2999	0.000333333	0.00133333	TRUE
18S	Shrub-Dominated	5	35	0.538943	0.106377	35.4644	2999	0.000333333	0.00133333	TRUE
18S	Tree-Dominated	6	19	0.575689	0.0209611	86.9713	2999	0.000333333	0.00133333	TRUE
CO1	Aquatic	11	52	1.51551	0.152126	47.094	2999	0.000333333	0.00133333	TRUE
CO1	Herbaceous-Dominated	7	32	0.410601	0.159487	11.7692	2999	0.000333333	0.00133333	TRUE
CO1	Shrub-Dominated	5	37	0.700081	0.11844	43.7403	2999	0.000333333	0.00133333	TRUE
CO1	Tree-Dominated	9	27	0.88079	0.0939623	28.1216	2999	0.000333333	0.00133333	TRUE
FITS	Aquatic	12	56	1.4333	0.0985292	67.886	2999	0.000333333	0.00133333	TRUE
FITS	Herbaceous-Dominated	7	35	0.843028	0.0844223	49.9292	2999	0.000333333	0.00133333	TRUE
FITS	Shrub-Dominated	5	37	0.716277	0.068504	77.3743	2999	0.000333333	0.00133333	TRUE
FITS	Tree-Dominated	9	24	1.38111	0.0360745	102.093	2999	0.000333333	0.00133333	TRUE
PITS	Aquatic	10	50	1.26348	0.161692	39.0706	2999	0.000333333	0.00133333	TRUE
PITS	Herbaceous-Dominated	7	38	0.518489	0.0894276	31.4741	2999	0.000333333	0.00133333	TRUE
PITS	Shrub-Dominated	5	38	0.756922	0.143269	40.1526	2999	0.000333333	0.00133333	TRUE
PITS	Tree-Dominated	9	24	1.43035	0.0459281	83.0489	2999	0.000333333	0.00133333	TRUE

### Sheet: S10.6_adonis_minorhab
Table S10.6. Result table of PERMANOVA testing in beta diversity within major habitats
For each metabarcode's rarefied dataset, we subsetted the community within four major habitat categories (Aquatic, Herbaceous-, Shrub- and Tree-Dominated). Within each major habitat subset, we performed performed PERMANOVA testings using function adonis in R package vegan with the following formula: binary_Jaccard_dissimilarity ~ Minor habitat. P values were adjusted using the Bonferroni method. …
Metabarcode	Within_which_major_habitat	var.df	res.df	var.ssq	res.ssq	f.stat	var.r2	nperm	P.value	Adj.P.value	Significant		mysig	0.05
16S	Aquatic	11	55	9.06274	13.8743	3.26603	0.395115	2999	0.000333333	0.00133333	TRUE		observation	4
16S	Herbaceous-Dominated	6	35	2.99051	9.39223	1.85735	0.241507	2999	0.000333333	0.00133333	TRUE
16S	Shrub-Dominated	5	30	2.24699	6.3985	2.10705	0.259903	2999	0.000333333	0.00133333	TRUE
16S	Tree-Dominated	9	21	2.96289	4.60385	1.50166	0.391568	2999	0.000333333	0.00133333	TRUE
18S	Aquatic	11	64	8.60505	23.5725	2.1239	0.267424	2999	0.000333333	0.00133333	TRUE
18S	Herbaceous-Dominated	6	38	3.52925	13.7364	1.6272	0.204408	2999	0.000333333	0.00133333	TRUE
18S	Shrub-Dominated	5	35	2.98324	10.8204	1.92993	0.21612	2999	0.000333333	0.00133333	TRUE
18S	Tree-Dominated	6	19	2.53367	6.07177	1.32141	0.294426	2999	0.000333333	0.00133333	TRUE
CO1	Aquatic	11	52	7.6545	20.8442	1.73597	0.268591	2999	0.000333333	0.00133333	TRUE
CO1	Herbaceous-Dominated	7	32	3.65806	11.675	1.43234	0.238573	2999	0.000333333	0.00133333	TRUE
CO1	Shrub-Dominated	5	37	3.04161	13.5341	1.66305	0.183498	2999	0.000333333	0.00133333	TRUE
CO1	Tree-Dominated	9	27	4.17759	9.45885	1.32498	0.306355	2999	0.000333333	0.00133333	TRUE
FITS	Aquatic	12	56	8.01699	22.9699	1.62877	0.258722	2999	0.000333333	0.00133333	TRUE
FITS	Herbaceous-Dominated	7	35	4.25507	13.8511	1.53601	0.235007	2999	0.000333333	0.00133333	TRUE
FITS	Shrub-Dominated	5	37	3.60605	13.2128	2.01961	0.214405	2999	0.000333333	0.00133333	TRUE
FITS	Tree-Dominated	9	24	4.58008	8.96423	1.36247	0.338155	2999	0.000333333	0.00133333	TRUE
PITS	Aquatic	10	50	6.70283	21.265	1.57603	0.239662	2999	0.000333333	0.00133333	TRUE
PITS	Herbaceous-Dominated	7	38	3.78894	17.1137	1.20188	0.181266	2999	0.000666667	0.00266667	TRUE
PITS	Shrub-Dominated	5	38	3.02289	16.5191	1.39075	0.154687	2999	0.000333333	0.00133333	TRUE
PITS	Tree-Dominated	9	24	4.75383	11.1354	1.13843	0.299186	2999	0.000666667	0.00266667	TRUE
