## Supplemental Tables for "A Biodiversity Composition Map of California Derived from Environmental DNA Metabarcoding and Earth Observation": S11_capscale_varpart_beta_div.xlsx

### Sheet: S11.1_capscale
Table S11.1 Result table of the constrained ordination test in beta diversity analyses
For each metabarcode's rarefied dataset, we performed the constrained ordination (using function capscale in R package vegan) testing with the following formula: binary_Jaccard_dissimilarity ~ Variable_of_interest + Condition(Longitude + Latitude). Number of observations included in each model (N.obs), model R^2 and adjusted R^2 are reported. For the test of significance, we performed an ANOVA li…
Metabarcode	Variable	Condition	N.obs	R^2	Adj.R^2	anova.var.df	anova.res.df	anova.var.ssq	anova.res.ssq	anova.f.stats	anova.p.value	CAP1	CAP2	MDS1	MDS2
16S	minorhab	minorhab + Condition(Longitude + Latitude)	137	0.218974	0.154817	11	123	9.59875	32.5627	3.29614	0.001	4.27326	2.16159	3.33882	1.2133
16S	SoS	SoS + Condition(Longitude + Latitude)	205	0.130252	0.123078	2	200	8.60428	55.356	15.5435	0.001	6.85861	1.74567	3.72683	3.20428
16S	transect	transect + Condition(Longitude + Latitude)	210	0.118286	0.111054	2	205	8.01925	57.6375	14.2611	0.001	6.29686	1.72239	5.17682	3.00699
16S	NLCD	NLCD + Condition(Longitude + Latitude)	201	0.136066	0.0973325	9	189	8.77282	53.762	3.42675	0.001	5.12067	1.10633	4.80776	3.18815
16S	majorhab	majorhab + Condition(Longitude + Latitude)	184	0.109852	0.0965386	3	178	6.65404	51.6392	7.64547	0.001	5.44889	0.782172	5.43358	2.23659
16S	ecoregion	ecoregion + Condition(Longitude + Latitude)	202	0.0491358	0.0256702	5	194	3.22963	60.495	2.07141	0.001	1.33603	0.701896	9.1126	3.50585
16S	taxousda	taxousda + Condition(Longitude + Latitude)	200	0.046711	0.0229875	5	192	3.00129	59.1028	1.94999	0.001	1.36592	0.626678	8.56605	3.34002
18S	minorhab	minorhab + Condition(Longitude + Latitude)	157	0.168775	0.108413	11	143	10.8669	51.6881	2.73312	0.001	3.73747	1.92885	2.47473	1.23789
18S	SoS	SoS + Condition(Longitude + Latitude)	217	0.0742379	0.0663299	2	212	6.54455	79.6366	8.7111	0.001	4.80637	1.73818	2.63801	2.39343
18S	transect	transect + Condition(Longitude + Latitude)	221	0.0665279	0.0586231	2	216	5.97219	81.8048	7.88458	0.001	4.16434	1.80785	4.02108	2.24249
18S	majorhab	majorhab + Condition(Longitude + Latitude)	193	0.0684831	0.0545153	3	187	5.41828	71.6857	4.71139	0.001	4.09852	0.784406	3.72434	1.70264
18S	NLCD	NLCD + Condition(Longitude + Latitude)	217	0.0898471	0.0467521	10	204	7.92101	78.2844	2.06412	0.001	3.25283	0.825985	4.23005	2.46157
18S	taxousda	taxousda + Condition(Longitude + Latitude)	217	0.0535597	0.0225728	7	207	4.70272	80.9991	1.71689	0.001	1.59517	0.795126	5.46803	2.44693
18S	ecoregion	ecoregion + Condition(Longitude + Latitude)	218	0.0468888	0.0203649	6	209	4.1504	82.3599	1.75537	0.001	1.37857	0.923272	6.00499	2.46413
CO1	minorhab	minorhab + Condition(Longitude + Latitude)	151	0.146277	0.0681351	13	135	9.21838	51.7337	1.85042	0.001	2.14197	1.29464	2.20271	1.38567
CO1	SoS	SoS + Condition(Longitude + Latitude)	217	0.0466665	0.0382485	2	212	4.21609	84.0071	5.31986	0.001	2.96127	1.25483	3.43519	2.11929
CO1	transect	transect + Condition(Longitude + Latitude)	220	0.0439888	0.0356412	2	215	4.02328	85.2749	5.07186	0.001	2.41284	1.61045	3.81834	2.30463
CO1	majorhab	majorhab + Condition(Longitude + Latitude)	192	0.0452363	0.0305602	3	186	3.64455	74.9076	3.01654	0.001	2.35389	0.739367	3.19632	2.03755
CO1	NLCD	NLCD + Condition(Longitude + Latitude)	212	0.0678368	0.0272281	9	200	5.97329	79.9662	1.65995	0.001	1.87398	1.03662	3.44131	2.45381
CO1	taxousda	taxousda + Condition(Longitude + Latitude)	217	0.0420677	0.0152596	6	208	3.79577	84.2971	1.56099	0.001	1.11219	0.760136	4.32395	2.62366
CO1	ecoregion	ecoregion + Condition(Longitude + Latitude)	216	0.0409095	0.0139393	6	207	3.67378	83.9605	1.50958	0.001	0.99014	0.728301	4.41822	2.68496
FITS	minorhab	minorhab + Condition(Longitude + Latitude)	158	0.155162	0.0819352	13	142	10.6935	55.9111	2.08914	0.001	2.43644	1.70822	1.32816	1.26408
FITS	transect	transect + Condition(Longitude + Latitude)	225	0.0477432	0.0396694	2	220	4.67189	90.7194	5.66481	0.001	3.01545	1.65644	2.58631	2.07373
FITS	NLCD	NLCD + Condition(Longitude + Latitude)	221	0.0763891	0.0335111	10	208	7.35134	86.4386	1.76898	0.001	2.29151	1.02445	2.89068	2.26661
FITS	SoS	SoS + Condition(Longitude + Latitude)	221	0.0382913	0.029894	2	216	3.67992	89.978	4.41699	0.001	2.50193	1.17799	2.99413	2.1366
FITS	ecoregion	ecoregion + Condition(Longitude + Latitude)	221	0.052606	0.026768	6	212	5.06366	88.7042	2.017	0.001	1.2333	1.04322	3.2405	2.87563
FITS	majorhab	majorhab + Condition(Longitude + Latitude)	196	0.0399993	0.025552	3	190	3.43537	80.0107	2.71931	0.001	1.76418	1.09556	2.97779	2.00921
FITS	taxousda	taxousda + Condition(Longitude + Latitude)	217	0.0485686	0.0221477	6	208	4.55746	86.6134	1.82411	0.001	1.13683	0.986709	3.09299	2.71927
PITS	minorhab	minorhab + Condition(Longitude + Latitude)	147	0.136972	0.0617407	12	132	9.4793	57.925	1.80013	0.001	2.14752	1.55754	2.14273	1.87112
PITS	SoS	SoS + Condition(Longitude + Latitude)	218	0.0327605	0.0240625	2	213	3.38726	98.2637	3.67117	0.001	1.96299	1.42426	3.61422	2.82532
PITS	majorhab	majorhab + Condition(Longitude + Latitude)	193	0.0362904	0.021361	3	187	3.31272	86.2558	2.39396	0.001	1.83736	0.773435	3.50787	2.47103
PITS	transect	transect + Condition(Longitude + Latitude)	221	0.0249933	0.0162701	2	216	2.62053	100.497	2.81616	0.001	1.64988	0.970645	3.66048	3.42842
PITS	NLCD	NLCD + Condition(Longitude + Latitude)	217	0.0585496	0.0133661	10	204	6.03234	95.27	1.2917	0.001	1.17084	0.871163	3.58566	3.09352
PITS	taxousda	taxousda + Condition(Longitude + Latitude)	218	0.0407569	0.00914262	7	208	4.21113	97.3631	1.28519	0.001	1.10201	0.686142	3.73352	3.42017
PITS	ecoregion	ecoregion + Condition(Longitude + Latitude)	217	0.0352777	0.0080169	6	208	3.6321	97.6072	1.29	0.001	0.872817	0.769984	3.88879	3.32859

### Sheet: S11.2_varpart
Table S11.2 Result table of the variance partitioning test in beta diversity analyses
For each metabarcode's rarefied dataset, we performed the variance partitionting testing with the following formula: varpart(binary_Jaccard_dissimilarity, ~ Variable_of_interest, ~ (Longitude + Latitude), data = rarefied_dataset). The environmental variable of interest (x1), the spatial variable (x2), Number of observations included in each model (N.obs), the environmental variable of interest de…
Metabarcode	Variable_of_interest (x1)	Spatial_Variable (x2)	N.obs	x1.df	x2.df	all.df	x1.r2.adj	x2.r2.adj	all.r2.adj	x1|x2.r2.adj	x2|x1.r2.adj	x1Ax2.r2.adj
16S	ecoregion	Longitude + Latitude	202	5	2	7	0.0357338	0.0207455	0.0464157	0.0256702	0.0106819	0.0100636
16S	majorhab	Longitude + Latitude	184	3	2	5	0.105303	0.0270003	0.123539	0.0965386	0.0182354	0.00876485
16S	minorhab	Longitude + Latitude	137	11	2	13	0.168657	0.0238269	0.178644	0.154817	0.00998637	0.0138405
16S	transect	Longitude + Latitude	210	2	2	4	0.124417	0.0221918	0.133246	0.111054	0.00882833	0.0133634
16S	SoS	Longitude + Latitude	205	2	2	4	0.129232	0.0221831	0.145262	0.123078	0.0160297	0.00615339
16S	taxousda	Longitude + Latitude	200	5	2	7	0.0197384	0.0236236	0.0466111	0.0229875	0.0268727	-0.0032491
16S	NLCD	Longitude + Latitude	201	9	2	11	0.108367	0.0202894	0.117622	0.0973325	0.00925492	0.0110345
18S	ecoregion	Longitude + Latitude	218	6	2	8	0.0291969	0.0135655	0.0339304	0.0203649	0.00473351	0.00883202
18S	majorhab	Longitude + Latitude	193	3	2	5	0.0569631	0.0152035	0.0697188	0.0545153	0.0127557	0.00244776
18S	minorhab	Longitude + Latitude	157	11	2	13	0.118092	0.0158335	0.124247	0.108413	0.00615524	0.00967828
18S	transect	Longitude + Latitude	221	2	2	4	0.0643185	0.0132282	0.0718513	0.0586231	0.00753277	0.00569545
18S	SoS	Longitude + Latitude	217	2	2	4	0.0675132	0.0132704	0.0796003	0.0663299	0.0120871	0.0011833
18S	taxousda	Longitude + Latitude	217	7	2	9	0.0229839	0.014813	0.0373859	0.0225728	0.014402	0.000411067
18S	NLCD	Longitude + Latitude	217	10	2	12	0.0501686	0.0130438	0.0597958	0.0467521	0.0096272	0.00341656
CO1	ecoregion	Longitude + Latitude	216	6	2	8	0.025782	0.0149812	0.0289205	0.0139393	0.00313859	0.0118426
CO1	majorhab	Longitude + Latitude	192	3	2	5	0.0308887	0.0146899	0.0452501	0.0305602	0.0143614	0.00032852
CO1	minorhab	Longitude + Latitude	151	13	2	15	0.0813363	0.0197413	0.0878763	0.0681351	0.00654002	0.0132012
CO1	transect	Longitude + Latitude	220	2	2	4	0.0441282	0.014653	0.0502942	0.0356412	0.00616597	0.00848699
CO1	SoS	Longitude + Latitude	217	2	2	4	0.0381661	0.0143606	0.0526092	0.0382485	0.0144431	-8.24846e-05
CO1	taxousda	Longitude + Latitude	217	6	2	8	0.0169299	0.0145611	0.0298206	0.0152596	0.0128908	0.00167028
CO1	NLCD	Longitude + Latitude	212	9	2	11	0.0305651	0.0146713	0.0418993	0.0272281	0.0113342	0.00333707
FITS	ecoregion	Longitude + Latitude	221	6	2	8	0.0389479	0.0169161	0.0436841	0.026768	0.00473627	0.0121798
FITS	majorhab	Longitude + Latitude	196	3	2	5	0.0286328	0.0183381	0.0438901	0.025552	0.0152573	0.00308078
FITS	minorhab	Longitude + Latitude	158	13	2	15	0.0946112	0.0210992	0.103034	0.0819352	0.00842317	0.0126761
FITS	transect	Longitude + Latitude	225	2	2	4	0.0454543	0.0163907	0.0560601	0.0396694	0.0106058	0.00578489
FITS	SoS	Longitude + Latitude	221	2	2	4	0.0299557	0.0165051	0.0463991	0.029894	0.0164434	6.16894e-05
FITS	taxousda	Longitude + Latitude	217	6	2	8	0.0264861	0.0193174	0.0414651	0.0221477	0.014979	0.00433839
FITS	NLCD	Longitude + Latitude	221	10	2	12	0.0362193	0.0164703	0.0499814	0.0335111	0.013762	0.00270824
PITS	ecoregion	Longitude + Latitude	217	6	2	8	0.0140951	0.00792312	0.0159392	0.00801606	0.00184406	0.00607906
PITS	majorhab	Longitude + Latitude	193	3	2	5	0.0209398	0.00891144	0.0302721	0.0213606	0.00933231	-0.000420865
PITS	minorhab	Longitude + Latitude	147	12	2	14	0.0695493	0.0126545	0.0743925	0.061738	0.00484322	0.0078113
PITS	transect	Longitude + Latitude	221	2	2	4	0.0179255	0.00790438	0.0241744	0.01627	0.00624883	0.00165555
PITS	SoS	Longitude + Latitude	218	2	2	4	0.0231956	0.0081379	0.0322004	0.0240625	0.00900478	-0.000866874
PITS	taxousda	Longitude + Latitude	218	7	2	9	0.01005	0.00820234	0.0173205	0.00911815	0.00727043	0.000931903
PITS	NLCD	Longitude + Latitude	217	10	2	12	0.015242	0.00799666	0.0213585	0.0133618	0.00611646	0.0018802
