## Supplemental Tables for "A Biodiversity Composition Map of California Derived from Environmental DNA Metabarcoding and Earth Observation": S12_envfit_beta_div.xlsx

### Sheet: Sheet1
Table S12 Summary of envfit result in PCoA beta diversity analysis
Number of permutations: 1999. P values were presented as raw P values. Dim1 and Dim2 stands for the length and direction of the corresponding vector fit on the PCoA ordination.
Variable	Metabarcode	Dim1	Dim2	R^2	Pr(>r)		Metabarcode	Dim1	Dim2	R^2	Pr(>r)		Metabarcode	Dim1	Dim2	R^2	Pr(>r)		Metabarcode	Dim1	Dim2	R^2	Pr(>r)		Metabarcode	Dim1	Dim2	R^2	Pr(>r)
Longitude	16S	0.03727	-0.99931	0.087	0.0005		18S	0.00385	-0.99999	0.1409	0.0005		CO1	-0.77164	-0.63606	0.1986	0.0005		FITS	0.62958	0.77693	0.1795	0.0005		PITS	-0.08593	0.9963	0.0144	0.2145
hfp	16S	0.90685	-0.42145	0.0775	0.0005		18S	0.65285	-0.75749	0.0532	0.007		CO1	-0.87176	-0.48993	0.0271	0.055		FITS	0.98286	-0.18433	0.0818	0.0005		PITS	-0.0024	-1	0.0497	0.0055
bio1	16S	0.09772	-0.99521	0.0209	0.1235		18S	0.0076	-0.99997	0.0582	0.001		CO1	-0.85892	-0.51211	0.1917	0.0005		FITS	0.59999	0.8	0.1347	0.0005		PITS	0.0916	0.9958	0.0407	0.0135
bio2	16S	-0.99914	0.04156	0.3787	0.0005		18S	-0.99995	-0.00969	0.3655	0.0005		CO1	0.74072	-0.67181	0.1589	0.0005		FITS	-0.79402	0.60789	0.4253	0.0005		PITS	-0.98742	-0.15812	0.0971	0.0005
bio3	16S	0.37563	-0.92677	0.0174	0.1715		18S	-0.27522	-0.96138	0.0106	0.3315		CO1	0.84347	-0.53718	0.067	0.001		FITS	-0.36791	-0.92986	0.0073	0.463		PITS	-0.0533	-0.99858	0.2067	0.0005
bio4	16S	-0.96947	0.2452	0.22	0.0005		18S	-0.9899	0.14175	0.1562	0.0005		CO1	0.7513	-0.65996	0.0122	0.266		FITS	-0.72304	0.69081	0.1932	0.0005		PITS	-0.48165	0.87636	0.0864	0.0005
bio5	16S	-0.97824	-0.20747	0.1527	0.0005		18S	-0.87049	-0.49218	0.1417	0.0005		CO1	-0.39083	-0.92046	0.0644	0.0005		FITS	-0.34213	0.93965	0.2148	0.0005		PITS	-0.49821	0.86706	0.0822	0.0005
bio6	16S	0.89492	-0.44623	0.2805	0.0005		18S	0.83056	-0.55693	0.2371	0.0005		CO1	-0.99778	-0.06655	0.1517	0.0005		FITS	0.96319	-0.26881	0.2953	0.0005		PITS	0.97832	-0.2071	0.0529	0.002
bio8	16S	0.61947	-0.78502	0.1247	0.0005		18S	0.43768	-0.89913	0.1525	0.0005		CO1	-0.88989	-0.45617	0.1451	0.0005		FITS	0.97577	0.2188	0.1886	0.0005		PITS	0.96483	0.26287	0.015	0.2135
bio14	16S	-0.92151	-0.38835	0.0172	0.174		18S	-0.82408	0.56648	0.0064	0.511		CO1	0.97383	0.2273	0.0706	0.0005		FITS	-0.90036	-0.43514	0.0152	0.1925		PITS	-0.40764	-0.91314	0.0572	0.003
bio15	16S	0.57401	0.81885	0.1064	0.0005		18S	0.48445	0.87482	0.0697	0.001		CO1	-0.42978	0.90293	0.0195	0.116		FITS	0.2408	-0.97057	0.0745	0.0005		PITS	0.88375	0.46796	0.0167	0.155
phihox	16S	0.14054	-0.99008	0.0759	0.001		18S	0.01058	-0.99994	0.149	0.0005		CO1	-0.69693	-0.71714	0.1724	0.0005		FITS	0.65832	0.75274	0.1781	0.0005		PITS	0.08751	0.99616	0.022	0.0935
orcdrc	16S	-0.11355	0.99353	0.2762	0.0005		18S	-0.09455	0.99552	0.3321	0.0005		CO1	0.72231	0.69157	0.4093	0.0005		FITS	-0.58002	-0.8146	0.4567	0.0005		PITS	0.96815	-0.25036	0.0139	0.232
cecsol	16S	0.20209	0.97937	0.1027	0.0005		18S	0.23653	0.97162	0.1829	0.0005		CO1	0.35924	0.93325	0.0428	0.0095		FITS	-0.4237	-0.9058	0.0572	0.0015		PITS	0.20996	0.97771	0.0941	0.0005
sndppt	16S	0.10041	-0.99495	0.1422	0.0005		18S	0.05306	-0.99859	0.1477	0.0005		CO1	-0.07597	-0.99711	0.018	0.1415		FITS	0.63634	0.77141	0.0369	0.0165		PITS	-0.20099	-0.97959	0.1983	0.0005
bldfie	16S	0.05431	-0.99852	0.1589	0.0005		18S	-0.08615	-0.99628	0.2206	0.0005		CO1	-0.64422	-0.76484	0.218	0.0005		FITS	0.45674	0.8896	0.214	0.0005		PITS	-0.57431	-0.81864	0.0163	0.178
ntot	16S	-0.33147	0.94347	0.1095	0.0005		18S	-0.3099	0.95077	0.161	0.0005		CO1	0.95401	0.29977	0.1921	0.0005		FITS	-0.84534	-0.53423	0.1518	0.0005		PITS	-0.20552	-0.97865	0.07	0.0005
elev	16S	-0.93765	-0.34758	0.1723	0.0005		18S	-0.89415	-0.44777	0.1603	0.0005		CO1	0.59259	-0.8055	0.0261	0.047		FITS	-0.63119	0.77563	0.1086	0.0005		PITS	-0.80615	0.59172	0.0158	0.173
Slope	16S	-0.76459	0.64452	0.1188	0.0005		18S	-0.70962	0.70458	0.1162	0.0005		CO1	0.8073	0.59014	0.0791	0.0005		FITS	-0.86303	-0.50516	0.1038	0.0005		PITS	0.9634	0.26805	0.0115	0.294
aspect	16S	-0.99638	0.08505	0.0731	0.001		18S	-0.97059	0.24074	0.0825	0.001		CO1	0.91095	-0.41252	0.0331	0.025		FITS	-0.9989	-0.04698	0.045	0.0085		PITS	-0.98745	-0.15791	0.0445	0.0075
CTI	16S	0.84889	0.52858	0.0411	0.0115		18S	0.9359	0.35226	0.0856	0.0005		CO1	-0.87452	0.48498	0.0419	0.014		FITS	0.99987	-0.01636	0.0255	0.051		PITS	-0.25133	0.9679	0.044	0.0105
DAH	16S	0.99237	0.12332	0.0709	0.001		18S	0.96386	0.26643	0.0587	0.002		CO1	-0.98473	0.17411	0.0423	0.0075		FITS	0.91289	-0.4082	0.0619	0.0005		PITS	0.54205	0.84034	0.058	0.0015
B1	16S	0.58873	-0.80833	0.4246	0.0005		18S	0.55404	-0.83249	0.425	0.0005		CO1	-0.92216	-0.3868	0.2932	0.0005		FITS	0.97765	0.21023	0.5009	0.0005		PITS	0.99738	0.07232	0.014	0.2145
B4	16S	0.24317	-0.96998	0.2299	0.0005		18S	0.21479	-0.97666	0.2812	0.0005		CO1	-0.71289	-0.70128	0.2614	0.0005		FITS	0.79319	0.60897	0.3678	0.0005		PITS	-0.64358	0.76538	0.0162	0.171
B6	16S	-0.87957	-0.47577	0.1089	0.0005		18S	-0.92386	-0.38272	0.0963	0.0005		CO1	0.28535	-0.95842	0.0441	0.0075		FITS	-0.26736	0.9636	0.0885	0.0005		PITS	-0.95973	0.28091	0.1069	0.0005
B9	16S	-0.9685	-0.24901	0.3404	0.0005		18S	-0.98424	-0.17686	0.2803	0.0005		CO1	0.59358	-0.80478	0.1126	0.0005		FITS	-0.62606	0.77978	0.2171	0.0005		PITS	-0.99891	0.04674	0.1229	0.0005
B10	16S	-0.67592	-0.73697	0.2902	0.0005		18S	-0.63655	-0.77124	0.2827	0.0005		CO1	-0.04867	-0.99881	0.1405	0.0005		FITS	-0.09837	0.99515	0.2708	0.0005		PITS	-0.99616	0.08752	0.1098	0.0005
B11	16S	-0.64408	-0.76496	0.2759	0.0005		18S	-0.63119	-0.77562	0.2444	0.0005		CO1	-0.12438	-0.99223	0.2218	0.0005		FITS	-0.044	0.99903	0.3016	0.0005		PITS	-0.9944	0.10568	0.1252	0.0005
NDVI32	16S	-0.62065	0.78408	0.4906	0.0005		18S	-0.58902	0.80812	0.5053	0.0005		CO1	0.87484	0.48441	0.2626	0.0005		FITS	-0.96779	-0.25177	0.4532	0.0005		PITS	-0.87034	0.49245	0.0607	0.002
NBRT	16S	0.00709	0.99997	0.2991	0.0005		18S	-0.0062	0.99998	0.3254	0.0005		CO1	0.45757	0.88918	0.3258	0.0005		FITS	-0.54972	-0.83535	0.4262	0.0005		PITS	0.64224	0.7665	0.0087	0.386
greenness	16S	-0.67093	0.74152	0.4736	0.0005		18S	-0.66712	0.74495	0.491	0.0005		CO1	0.96985	0.2437	0.2889	0.0005		FITS	-0.98754	-0.15738	0.5229	0.0005		PITS	-0.97898	-0.20393	0.0504	0.0045
imprv	16S	0.93533	-0.35378	0.0651	0.0025		18S	0.96776	-0.25187	0.1014	0.0005		CO1	-0.99214	0.12513	0.0545	0.0015		FITS	0.96812	-0.2505	0.141	0.0005		PITS	0.88589	0.4639	0.0442	0.0105
ptrcv	16S	-0.30124	0.95355	0.264	0.0005		18S	-0.36021	0.93287	0.2488	0.0005		CO1	0.71693	0.69715	0.3607	0.0005		FITS	-0.78506	-0.61942	0.3726	0.0005		PITS	0.42839	-0.90359	0.0188	0.1205
