## Supplemental Tables for "A Biodiversity Composition Map of California Derived from Environmental DNA Metabarcoding and Earth Observation": S13_model_stats_decay_pattern_zeta_div.xlsx

### Sheet: Sheet1
Table S13. Zeta diversity model specification and decay pattern
Zeta diversity calculated for groups of four sites as Zeta4. Summary statistics and explanatry power (Exp) are presented using the exponential decay (Exp) or the power law decay (PL). The Akaike Information Criterion (AIC) shows relative support for the models in each test.
file	location	metabarcode	zeta4	zeta4sd	zeta4scaled	zeta4sdscaled	ExpIntercept	ExpExp	ExpAIC	PLIntercept	PLExp	PLAIC
asv_deco_dedup_16S.csv	Rose_Canyon_UCSD	16S	1	NA	0.00290487	NA	3.53359	-0.809217	6.91124	2.79874	-3.73331	10.4819
asv_deco_dedup_16S.csv	Fort_Ord_Natural_Reserve	16S	63.5163	58.9313	0.150024	0.139194	2.83575	-0.271044	-5.43896	2.62894	-1.36441	-27.8039
asv_deco_dedup_16S.csv	Stevens_Park_Santa_Barbara	16S	89	NA	0.173152	NA	2.8932	-0.250081	-4.70796	2.70541	-1.26767	-22.4856
asv_deco_dedup_16S.csv	North_Table_Mountain_Ecological_Reserve	16S	75.9333	54.8589	0.160253	0.115777	2.87318	-0.260574	-5.39058	2.67509	-1.31384	-25.8756
asv_deco_dedup_16S.csv	Younger_Lagoon	16S	54.6	23.2873	0.122257	0.0521436	2.88954	-0.300424	-5.62981	2.65798	-1.50558	-18.4253
asv_deco_dedup_16S.csv	Jepson_Prairie	16S	221.267	50.5943	0.280736	0.0641924	3.02645	-0.181199	-6.91235	2.89105	-0.920433	-22.2421
asv_deco_dedup_16S.csv	San_Joaquin_Marsh_Reserve	16S	78.4	31.8245	0.12748	0.0517472	3.01839	-0.294676	-5.01766	2.79296	-1.4817	-24.3366
asv_deco_dedup_16S.csv	UCSC_Reserve	16S	129.933	7.43992	0.282055	0.0161503	2.77542	-0.179408	-4.76988	2.64597	-0.924704	-13.1801
asv_deco_dedup_16S.csv	Milpitas_Special_Interest_Area_Los_Padres_National_Forest	16S	134.032	41.4974	0.205886	0.063744	2.97944	-0.225619	-5.70496	2.80965	-1.1426	-25.114
asv_deco_dedup_16S.csv	Stunt_Ranch_Santa_Monica_Mountains_Reserve	16S	196	NA	0.372801	NA	2.80944	-0.139769	-7.00313	2.70816	-0.719131	-15.8395
asv_deco_dedup_16S.csv	Sedgewick_Reserve	16S	104.539	70.9039	0.230448	0.156301	2.8054	-0.20867	-5.7429	2.64954	-1.06017	-20.5514
asv_deco_dedup_16S.csv	Arthur_B._Ripley_Desert_Woodland_State_Park_Antelope_Valley	16S	94	NA	0.245111	NA	2.74553	-0.200883	-9.18978	2.59021	-1.00531	-20.0419
asv_deco_dedup_16S.csv	James_San_Jacinto_Mountains_Reserve	16S	133.133	11.9813	0.243388	0.0219037	2.87313	-0.201166	-4.89582	2.72538	-1.0293	-15.6299
asv_deco_dedup_16S.csv	Quail_Ridge	16S	172.6	30.5609	0.300959	0.0532885	2.87736	-0.170644	-6.90231	2.75071	-0.869296	-19.7935
asv_deco_dedup_16S.csv	Hastings_Natural_History	16S	145.6	70.4676	0.229051	0.110856	2.96136	-0.209785	-6.97144	2.80217	-1.05857	-28.4535
asv_deco_dedup_16S.csv	Mill_Creek_250_m_upstream_from_Kings_River	16S	232.467	31.4276	0.302166	0.0408505	2.99865	-0.170006	-6.0409	2.87419	-0.871033	-16.2331
asv_deco_dedup_16S.csv	McLaughlin_Natural_Reserve	16S	176.933	29.509	0.268284	0.0447445	2.94506	-0.186943	-5.55968	2.80759	-0.95603	-16.4844
asv_deco_dedup_16S.csv	Scripps_Coastal_Reserve	16S	125.2	15.4499	0.288346	0.0355825	2.76197	-0.177051	-6.72219	2.63035	-0.901338	-20.1754
asv_deco_dedup_16S.csv	Skyline_Park_Napa_Valley	16S	378	47.7194	0.374566	0.047286	3.09573	-0.139247	-7.59964	2.99384	-0.713599	-17.6602
asv_deco_dedup_16S.csv	Sepulveda_wildlife_basin	16S	101	NA	0.1651	NA	2.96322	-0.257404	-3.20558	2.77332	-1.31461	-14.6907
asv_deco_dedup_16S.csv	Dixie_Canyon	16S	211.2	30.3908	0.27164	0.0390878	3.0192	-0.185752	-6.03135	2.88172	-0.947415	-18.3192
asv_deco_dedup_16S.csv	Sweeney_Granite_Mountains_Desert_Research_Center	16S	99.4333	27.597	0.269394	0.0747684	2.68887	-0.185781	-5.22024	2.55309	-0.952523	-15.0779
asv_deco_dedup_16S.csv	Elliott_Chaparral_Reserve	16S	144.067	15.2056	0.347149	0.0366399	2.71994	-0.150226	-7.4543	2.60922	-0.767526	-18.7698
asv_deco_dedup_16S.csv	Andrew_Molera_State_Park	16S	35	NA	0.104634	NA	2.74274	-0.32405	-0.908713	2.50526	-1.65957	-10.8529
asv_deco_dedup_16S.csv	Point_Fermin	16S	70.3057	43.6034	0.170823	0.105944	2.79591	-0.25143	-4.50732	2.60748	-1.27557	-20.7853
asv_deco_dedup_16S.csv	Venice_canals_and_beach	16S	30	NA	0.0628272	NA	3.02918	-0.39652	-7.92354	2.71372	-1.95864	-7.10275
asv_deco_dedup_16S.csv	Gaviota	16S	26.9333	11.9312	0.0694755	0.0307768	2.87959	-0.382008	-2.28673	2.58939	-1.92672	-31.1884
asv_deco_dedup_16S.csv	Bodega_Bay	16S	27.4	8.19233	0.0561667	0.0167933	3.00025	-0.416344	-0.783336	2.68656	-2.10742	-14.2851
asv_deco_dedup_16S.csv	Van_Damme_State_Park	16S	13.8667	7.79071	0.0493476	0.027725	2.77086	-0.431115	-0.80494	2.44528	-2.18	-22.2569
asv_deco_dedup_16S.csv	Beach_at_Fletchers_Cove_Solana_Beach	16S	72	NA	0.137931	NA	2.95438	-0.282452	-8.03808	2.73309	-1.40512	-12.7531
asv_deco_dedup_16S.csv	Morro_Bay	16S	13.4048	11.2833	0.0481493	0.0405293	2.80352	-0.435576	-3.65553	2.46491	-2.17453	-11.9767
asv_deco_dedup_16S.csv	Carpinteria_Beach	16S	52.0667	18.4641	0.106295	0.0376947	2.91972	-0.320483	-2.28925	2.68043	-1.62849	-17.1733
asv_deco_dedup_16S.csv	Coffee_Creek_Trinity_County	16S	50.7333	45.1212	0.1061	0.0943629	2.94113	-0.321199	-5.76503	2.69211	-1.60546	-15.3606
asv_deco_dedup_16S.csv	Moonstone_County_Park	16S	29.8	9.68946	0.070868	0.0230427	2.91963	-0.380959	-2.64753	2.62906	-1.91802	-20.491
asv_deco_dedup_16S.csv	Box_Springs	16S	151.6	16.7422	0.294369	0.0325091	2.81319	-0.17232	-4.41793	2.69043	-0.892744	-11.6951
asv_deco_dedup_16S.csv	Motte_Rimrock	16S	93.2	6.14003	0.272355	0.0179428	2.65244	-0.184077	-4.99118	2.51859	-0.945778	-14.1815
asv_deco_dedup_18S.csv	Rose_Canyon_UCSD	18S	10	NA	0.0494438	NA	2.67475	-0.430806	-5.5344	2.33545	-2.13799	-8.44488
asv_deco_dedup_18S.csv	Fort_Ord_Natural_Reserve	18S	16.8986	12.3173	0.106141	0.0773659	2.43588	-0.319601	-2.86599	2.19552	-1.61898	-21.4023
asv_deco_dedup_18S.csv	Stevens_Park_Santa_Barbara	18S	5	NA	0.0458716	NA	2.37805	-0.442944	-1.2224	2.04103	-2.23255	-21.5725
asv_deco_dedup_18S.csv	North_Table_Mountain_Ecological_Reserve	18S	6.13333	4.82355	0.040753	0.0320502	2.54118	-0.458071	-2.05966	2.18879	-2.29756	-16.2975
asv_deco_dedup_18S.csv	Younger_Lagoon	18S	4.6	4.82701	0.0252193	0.0264639	2.76569	-0.525471	-11.7379	2.3351	-2.55928	-0.691864
asv_deco_dedup_18S.csv	Jepson_Prairie	18S	31.5333	5.09715	0.132679	0.0214466	2.57867	-0.288352	-2.78177	2.36443	-1.46829	-16.0807
asv_deco_dedup_18S.csv	San_Joaquin_Marsh_Reserve	18S	6.2	5.11859	0.0367734	0.0303594	2.63223	-0.471621	-5.08291	2.25991	-2.33798	-7.03429
asv_deco_dedup_18S.csv	UCSC_Reserve	18S	7.8	3.12136	0.0747604	0.0299171	2.2765	-0.36938	-0.738733	2.0023	-1.8816	-13.7974
asv_deco_dedup_18S.csv	Milpitas_Special_Interest_Area_Los_Padres_National_Forest	18S	26.7063	7.58004	0.108808	0.0308829	2.62285	-0.316512	-3.03099	2.38455	-1.60261	-22.7197
asv_deco_dedup_18S.csv	Stunt_Ranch_Santa_Monica_Mountains_Reserve	18S	34	NA	0.199413	NA	2.39364	-0.230044	-4.63038	2.22263	-1.1711	-18.1226
asv_deco_dedup_18S.csv	Sedgewick_Reserve	18S	9.68485	6.40697	0.0738277	0.0488404	2.3963	-0.3722	-2.10629	2.11481	-1.88092	-27.3284
asv_deco_dedup_18S.csv	Arthur_B._Ripley_Desert_Woodland_State_Park_Antelope_Valley	18S	16	NA	0.15534	NA	2.19876	-0.264513	-3.58636	2.00188	-1.34591	-17.1588
asv_deco_dedup_18S.csv	James_San_Jacinto_Mountains_Reserve	18S	5.33333	4.67007	0.0457143	0.0400291	2.40643	-0.441509	-1.40615	2.07002	-2.22389	-27.166
asv_deco_dedup_18S.csv	Quail_Ridge	18S	31.9333	3.9545	0.172457	0.0213565	2.43799	-0.249957	-3.44107	2.25359	-1.2766	-14.9891
asv_deco_dedup_18S.csv	Hastings_Natural_History	18S	9.86667	5.16674	0.0704762	0.0369053	2.43118	-0.377959	-2.2506	2.14442	-1.90736	-25.9106
asv_deco_dedup_18S.csv	Mill_Creek_250_m_upstream_from_Kings_River	18S	9.66667	2.96808	0.0663616	0.0203759	2.45793	-0.388207	-2.07378	2.16331	-1.95881	-35.8201
asv_deco_dedup_18S.csv	McLaughlin_Natural_Reserve	18S	14.6	4.06729	0.0822535	0.0229143	2.49745	-0.355747	-1.01881	2.23345	-1.81238	-13.9938
asv_deco_dedup_18S.csv	Scripps_Coastal_Reserve	18S	25.6	6.10737	0.169761	0.0404998	2.36044	-0.252892	-4.3494	2.17121	-1.28385	-20.2807
asv_deco_dedup_18S.csv	Skyline_Park_Napa_Valley	18S	28.8	8.8898	0.116207	0.0358701	2.61673	-0.306836	-2.97884	2.3866	-1.55615	-20.0271
asv_deco_dedup_18S.csv	Sepulveda_wildlife_basin	18S	2	NA	0.0219178	NA	2.42494	-0.553136	-2.04377	1.99345	-2.75712	-8.24934
asv_deco_dedup_18S.csv	Dixie_Canyon	18S	36.2667	11.3733	0.141024	0.0442255	2.62084	-0.279688	-4.56897	2.40888	-1.41214	-33.3957
asv_deco_dedup_18S.csv	Sweeney_Granite_Mountains_Desert_Research_Center	18S	8.15714	5.57927	0.0919633	0.0629005	2.19552	-0.339203	-2.38275	1.94039	-1.71823	-19.8153
asv_deco_dedup_18S.csv	Elliott_Chaparral_Reserve	18S	21.6667	4.36981	0.188953	0.0381088	2.21556	-0.236336	-3.4015	2.04253	-1.21088	-13.55
asv_deco_dedup_18S.csv	Andrew_Molera_State_Park	18S	0	NA	0	NA	2.78903	-0.911084	-2.55316	1.94679	-3.77788	-3.03351
asv_deco_dedup_18S.csv	Point_Fermin	18S	10.3117	8.08979	0.0509219	0.0399496	2.62056	-0.424694	-0.812468	2.30029	-2.14883	-21.8029
asv_deco_dedup_18S.csv	Venice_canals_and_beach	18S	2	NA	0.0114778	NA	2.81424	-0.639253	-5.0996	2.30292	-3.1497	-2.34022
asv_deco_dedup_18S.csv	Gaviota	18S	4.53333	2.5317	0.0287223	0.0160404	2.61143	-0.509749	-1.79417	2.21715	-2.55062	-12.6256
asv_deco_dedup_18S.csv	Bodega_Bay	18S	4.66667	2.22539	0.0214067	0.0102082	2.79193	-0.552931	-1.48975	2.36295	-2.7629	-10.6603
asv_deco_dedup_18S.csv	Van_Damme_State_Park	18S	14.2667	6.7238	0.0425659	0.0200611	2.8692	-0.451331	-1.01166	2.52612	-2.27574	-35.8406
asv_deco_dedup_18S.csv	Beach_at_Fletchers_Cove_Solana_Beach	18S	2	NA	0.0197531	NA	2.48452	-0.56127	-3.32224	2.04264	-2.78594	-6.33658
asv_deco_dedup_18S.csv	Morro_Bay	18S	1.7619	2.76694	0.0149949	0.0235484	2.56843	-0.602547	-1.25618	2.09929	-3.00599	-8.87421
asv_deco_dedup_18S.csv	Carpinteria_Beach	18S	7.53333	2.77403	0.0305405	0.0112461	2.79303	-0.501602	-1.37745	2.40692	-2.51527	-14.7464
asv_deco_dedup_18S.csv	Coffee_Creek_Trinity_County	18S	14.6	9.05381	0.0748079	0.0463901	2.55509	-0.369897	-1.17069	2.27881	-1.87931	-16.3205
asv_deco_dedup_18S.csv	Moonstone_County_Park	18S	1.33333	1.87718	0.0101781	0.0143296	2.73377	-0.658674	-8.68449	2.19977	-3.22468	-0.275832
asv_deco_dedup_18S.csv	Box_Springs	18S	36.4	8.6487	0.170732	0.0405661	2.51825	-0.25188	-5.42915	2.32729	-1.27154	-29.0842
asv_deco_dedup_18S.csv	Motte_Rimrock	18S	12.2	6.57267	0.0996732	0.0536983	2.3494	-0.328345	-4.97987	2.09607	-1.64477	-16.3045
asv_deco_dedup_CO1.csv	Rose_Canyon_UCSD	CO1	2	NA	0.0373832	NA	2.06286	-0.470794	1.02349	1.71243	-2.39545	-12.4877
asv_deco_dedup_CO1.csv	Fort_Ord_Natural_Reserve	CO1	6.58357	3.22041	0.120707	0.0590449	1.95899	-0.301569	-3.46777	1.7318	-1.52653	-23.5455
asv_deco_dedup_CO1.csv	Stevens_Park_Santa_Barbara	CO1	3	NA	0.0902256	NA	1.77958	-0.340655	-3.2768	1.52031	-1.71675	-18.0705
asv_deco_dedup_CO1.csv	North_Table_Mountain_Ecological_Reserve	CO1	1.66667	1.79947	0.0380228	0.0410526	2.03088	-0.466327	-3.83588	1.66609	-2.32145	-9.1651
asv_deco_dedup_CO1.csv	Younger_Lagoon	CO1	1	0	0.0287356	0	1.99582	-0.515301	-4.71415	1.58787	-2.5512	-5.6338
asv_deco_dedup_CO1.csv	Jepson_Prairie	CO1	3.26667	3.49421	0.0624204	0.0667684	2.05921	-0.397015	-6.29366	1.74628	-1.96955	-8.87679
asv_deco_dedup_CO1.csv	San_Joaquin_Marsh_Reserve	CO1	1.2	0.447214	0.0342857	0.0127775	1.87466	-0.485627	2.24349	1.51812	-2.48522	-7.65427
asv_deco_dedup_CO1.csv	UCSC_Reserve	CO1	7.66667	1.04654	0.152824	0.0208612	1.87672	-0.26718	-2.34582	1.68137	-1.36964	-12.3574
asv_deco_dedup_CO1.csv	Milpitas_Special_Interest_Area_Los_Padres_National_Forest	CO1	4.28571	2.29733	0.0687548	0.0368555	2.06595	-0.380581	-0.941101	1.78166	-1.93351	-15.7576
asv_deco_dedup_CO1.csv	Stunt_Ranch_Santa_Monica_Mountains_Reserve	CO1	14	NA	0.20438	NA	1.9836	-0.224938	-3.74458	1.81906	-1.15286	-13.7312
asv_deco_dedup_CO1.csv	Sedgewick_Reserve	CO1	5.28182	2.50033	0.103936	0.0492015	1.92298	-0.320863	-1.36422	1.68652	-1.63945	-12.5238
asv_deco_dedup_CO1.csv	Arthur_B._Ripley_Desert_Woodland_State_Park_Antelope_Valley	CO1	5	NA	0.0743494	NA	2.13932	-0.373066	-5.47246	1.848	-1.85869	-11.8166
asv_deco_dedup_CO1.csv	James_San_Jacinto_Mountains_Reserve	CO1	7.66667	1.49603	0.126722	0.0247277	1.98261	-0.294033	-2.15624	1.76565	-1.50158	-13.7644
asv_deco_dedup_CO1.csv	Quail_Ridge	CO1	9.26667	2.15362	0.160694	0.0373461	1.94402	-0.260117	-3.71521	1.75045	-1.32364	-17.4258
asv_deco_dedup_CO1.csv	Hastings_Natural_History	CO1	9.26667	1.90738	0.142931	0.0294197	2.0092	-0.277087	-3.42945	1.80238	-1.40819	-18.2377
asv_deco_dedup_CO1.csv	Mill_Creek_250_m_upstream_from_Kings_River	CO1	4.13333	2.09989	0.0810458	0.0411742	1.97759	-0.358817	-2.55462	1.70574	-1.81186	-31.164
asv_deco_dedup_CO1.csv	McLaughlin_Natural_Reserve	CO1	6.33333	0.9759	0.0801688	0.0123532	2.12685	-0.359381	0.578359	1.86655	-1.84946	-8.22119
asv_deco_dedup_CO1.csv	Scripps_Coastal_Reserve	CO1	4.6	1.34164	0.0861423	0.0251244	1.95971	-0.350854	-0.0634161	1.70355	-1.79965	-9.69773
asv_deco_dedup_CO1.csv	Skyline_Park_Napa_Valley	CO1	9.26667	2.0166	0.128111	0.0278792	2.05165	-0.291317	-1.72573	1.83837	-1.49259	-11.8536
asv_deco_dedup_CO1.csv	Sepulveda_wildlife_basin	CO1	3	NA	0.0461538	NA	2.12852	-0.437535	-0.0675717	1.80064	-2.21982	-16.2513
asv_deco_dedup_CO1.csv	Dixie_Canyon	CO1	13	5.02849	0.173719	0.0671959	2.05375	-0.24877	-4.62752	1.8672	-1.26179	-20.7933
asv_deco_dedup_CO1.csv	Sweeney_Granite_Mountains_Desert_Research_Center	CO1	1.59524	1.42197	0.0411144	0.0366486	1.93098	-0.456441	-0.484433	1.58574	-2.30651	-25.8533
asv_deco_dedup_CO1.csv	Elliott_Chaparral_Reserve	CO1	2.93333	1.38701	0.0838095	0.039629	1.77931	-0.350052	-0.619519	1.52143	-1.78884	-11.3372
asv_deco_dedup_CO1.csv	Andrew_Molera_State_Park	CO1	0	NA	0	NA	1.71608	-0.772034	-20.5785	0.99211	-3.16171	0.520417
asv_deco_dedup_CO1.csv	Point_Fermin	CO1	0.59041	1.20086	0.0150835	0.0306789	2.08134	-0.60122	-0.639721	1.61566	-3.00641	-10.772
asv_deco_dedup_CO1.csv	Venice_canals_and_beach	CO1	1	NA	0.0181818	NA	2.29733	-0.573297	-12.5922	1.82595	-2.78757	0.316163
asv_deco_dedup_CO1.csv	Gaviota	CO1	0.466667	0.833809	0.0176101	0.0314645	1.84579	-0.575563	1.77013	1.41254	-2.91449	-17.3409
asv_deco_dedup_CO1.csv	Bodega_Bay	CO1	0.8	1.20712	0.0173285	0.026147	2.17145	-0.584886	-3.38784	1.70993	-2.90013	-5.59041
asv_deco_dedup_CO1.csv	Van_Damme_State_Park	CO1	0	0	0	0	2.41948	-0.961647	-11.3261	1.52106	-3.95119	0.936092
asv_deco_dedup_CO1.csv	Beach_at_Fletchers_Cove_Solana_Beach	CO1	0	NA	0	NA	2.72155	-1.59934	-Inf	1.12222	-5.31288	-Inf
asv_deco_dedup_CO1.csv	Morro_Bay	CO1	0	0	0	0	1.97421	-1.07658	-6.45947	0.971413	-4.43499	0.782101
asv_deco_dedup_CO1.csv	Carpinteria_Beach	CO1	0.733333	1.33452	0.0181818	0.0330874	2.10566	-0.575395	-3.90871	1.65064	-2.85018	-5.31186
asv_deco_dedup_CO1.csv	Coffee_Creek_Trinity_County	CO1	5.4	1.50238	0.104854	0.0291724	1.92779	-0.31995	-1.33799	1.6922	-1.63536	-12.4227
asv_deco_dedup_CO1.csv	Moonstone_County_Park	CO1	0.0666667	0.258199	0.00187793	0.00727321	2.35126	-0.900287	-1.81586	1.63347	-4.44258	-0.195551
asv_deco_dedup_CO1.csv	Box_Springs	CO1	1.8	0.83666	0.0375	0.0174304	2.04247	-0.469933	-0.892482	1.68445	-2.36722	-26.928
asv_deco_dedup_CO1.csv	Motte_Rimrock	CO1	2	1	0.052356	0.026178	1.8988	-0.42094	-1.29191	1.57981	-2.12537	-28.4924
asv_deco_dedup_FITS.csv	Rose_Canyon_UCSD	FITS	2	NA	0.029304	NA	2.19071	-0.506939	1.89536	1.81477	-2.5834	-10.2
asv_deco_dedup_FITS.csv	Fort_Ord_Natural_Reserve	FITS	11.4534	6.18798	0.0874863	0.0472666	2.36792	-0.346996	-1.9482	2.10781	-1.76027	-18.5515
asv_deco_dedup_FITS.csv	Stevens_Park_Santa_Barbara	FITS	12	NA	0.097166	NA	2.32411	-0.329149	-2.02677	2.07828	-1.67232	-14.8356
asv_deco_dedup_FITS.csv	North_Table_Mountain_Ecological_Reserve	FITS	3.66667	2.71679	0.0506912	0.0375593	2.20484	-0.425681	-3.48161	1.87481	-2.12771	-12.8034
asv_deco_dedup_FITS.csv	Younger_Lagoon	FITS	5.6	4.3359	0.0432767	0.0335077	2.51173	-0.451191	-6.99325	2.15271	-2.22853	-6.09979
asv_deco_dedup_FITS.csv	Jepson_Prairie	FITS	25	6.18755	0.210084	0.0519962	2.22256	-0.221357	-4.00869	2.06028	-1.1335	-14.3684
asv_deco_dedup_FITS.csv	San_Joaquin_Marsh_Reserve	FITS	5	2.54951	0.0501002	0.0255462	2.33239	-0.42837	-1.98463	2.00483	-2.15434	-21.8302
asv_deco_dedup_FITS.csv	UCSC_Reserve	FITS	9.73333	2.25093	0.0965289	0.0223232	2.21303	-0.33212	0.0612415	1.97298	-1.71061	-8.5326
asv_deco_dedup_FITS.csv	Milpitas_Special_Interest_Area_Los_Padres_National_Forest	FITS	14.0635	6.12503	0.0935487	0.040743	2.41087	-0.337354	-1.3168	2.16098	-1.72001	-13.8104
asv_deco_dedup_FITS.csv	Stunt_Ranch_Santa_Monica_Mountains_Reserve	FITS	13	NA	0.13198	NA	2.17503	-0.286033	-1.33349	1.96749	-1.47092	-10.2087
asv_deco_dedup_FITS.csv	Sedgewick_Reserve	FITS	3.09394	2.48405	0.0404677	0.0324905	2.2214	-0.45813	-0.106071	1.87635	-2.31927	-20.2477
asv_deco_dedup_FITS.csv	Arthur_B._Ripley_Desert_Woodland_State_Park_Antelope_Valley	FITS	10	NA	0.177778	NA	1.9246	-0.246102	-4.26924	1.74118	-1.25152	-18.5634
asv_deco_dedup_FITS.csv	James_San_Jacinto_Mountains_Reserve	FITS	15.9333	5.94579	0.107416	0.040084	2.39957	-0.317926	-2.48766	2.16176	-1.61428	-18.187
asv_deco_dedup_FITS.csv	Quail_Ridge	FITS	13.8	2.75681	0.111892	0.0223525	2.30288	-0.312483	-1.47469	2.073	-1.59779	-12.4723
asv_deco_dedup_FITS.csv	Hastings_Natural_History	FITS	18.4667	3.70071	0.111022	0.0222487	2.41695	-0.311301	-0.49023	2.1918	-1.60294	-9.12414
asv_deco_dedup_FITS.csv	Mill_Creek_250_m_upstream_from_Kings_River	FITS	20.7333	2.71153	0.114972	0.0150362	2.45961	-0.308634	-1.10891	2.23424	-1.58301	-10.8871
asv_deco_dedup_FITS.csv	McLaughlin_Natural_Reserve	FITS	10.8	2.83347	0.0786408	0.0206321	2.38337	-0.361887	-0.381969	2.11681	-1.84945	-11.6413
asv_deco_dedup_FITS.csv	Scripps_Coastal_Reserve	FITS	12.8	5.21536	0.125	0.0509313	2.2312	-0.297272	-3.71369	2.00689	-1.50375	-25.6459
asv_deco_dedup_FITS.csv	Skyline_Park_Napa_Valley	FITS	21.4	5.53947	0.108263	0.0280243	2.51738	-0.316335	-2.03916	2.28234	-1.61079	-15.3001
asv_deco_dedup_FITS.csv	Sepulveda_wildlife_basin	FITS	1	NA	0.0103896	NA	2.59649	-0.649968	-7.91072	2.06663	-3.17362	0.544743
asv_deco_dedup_FITS.csv	Dixie_Canyon	FITS	35.8667	4.10342	0.169182	0.0193558	2.49167	-0.252681	-2.65983	2.30733	-1.2965	-12.3594
asv_deco_dedup_FITS.csv	Sweeney_Granite_Mountains_Desert_Research_Center	FITS	8.6381	2.982	0.11411	0.0393923	2.07834	-0.30745	-1.01774	1.85429	-1.57823	-10.4985
asv_deco_dedup_FITS.csv	Elliott_Chaparral_Reserve	FITS	16.3333	2.28869	0.153365	0.02149	2.19531	-0.264547	-1.97471	2.00329	-1.36021	-10.8416
asv_deco_dedup_FITS.csv	Andrew_Molera_State_Park	FITS	1	NA	0.017316	NA	2.23048	-0.574539	-1.35678	1.78309	-2.86611	-7.57541
asv_deco_dedup_FITS.csv	Point_Fermin	FITS	1.51449	1.92563	0.0331812	0.042189	2.01102	-0.48406	0.567122	1.64743	-2.45341	-16.2736
asv_deco_dedup_FITS.csv	Venice_canals_and_beach	FITS	2	NA	0.0215633	NA	2.41429	-0.549486	-1.42098	1.98845	-2.74704	-11.247
asv_deco_dedup_FITS.csv	Gaviota	FITS	0.933333	1.16292	0.0102004	0.0127095	2.52311	-0.659045	-1.76897	2.00538	-3.27451	-5.68432
asv_deco_dedup_FITS.csv	Bodega_Bay	FITS	1	1.64751	0.00991736	0.0163389	2.59165	-0.662461	-4.06783	2.0641	-3.27082	-2.87832
asv_deco_dedup_FITS.csv	Van_Damme_State_Park	FITS	0.6	1.12122	0.00588235	0.0109924	2.66624	-0.74137	-2.76714	2.077	-3.66377	-2.30771
asv_deco_dedup_FITS.csv	Beach_at_Fletchers_Cove_Solana_Beach	FITS	0	NA	0	NA	1.79986	-0.939519	-Inf	0.860338	-3.12102	-Inf
asv_deco_dedup_FITS.csv	Morro_Bay	FITS	0.0952381	0.294245	0.00384025	0.0118647	2.02999	-0.801968	2.78689	1.41488	-4.02783	-11.362
asv_deco_dedup_FITS.csv	Carpinteria_Beach	FITS	1.46667	1.12546	0.0136434	0.0104694	2.53821	-0.616238	-0.840888	2.05931	-3.07691	-9.32467
asv_deco_dedup_FITS.csv	Coffee_Creek_Trinity_County	FITS	8.4	1.88225	0.0757895	0.0169827	2.29333	-0.367387	-0.199106	2.02298	-1.87832	-11.2773
asv_deco_dedup_FITS.csv	Moonstone_County_Park	FITS	0	0	0	0	2.62437	-0.988862	-2.54475	1.70926	-4.09669	-2.06431
asv_deco_dedup_FITS.csv	Box_Springs	FITS	7.4	3.36155	0.0630324	0.0286333	2.35707	-0.393814	-1.13258	2.06113	-1.9956	-19.1543
asv_deco_dedup_FITS.csv	Motte_Rimrock	FITS	8.2	1.78885	0.0995146	0.0217094	2.15886	-0.330221	-2.6019	1.91051	-1.67281	-21.1427
asv_deco_dedup_PITS.csv	Rose_Canyon_UCSD	PITS	1	NA	0.027972	NA	2.01369	-0.514131	-6.64795	1.60321	-2.53541	-4.48766
asv_deco_dedup_PITS.csv	Fort_Ord_Natural_Reserve	PITS	0.764728	1.16101	0.0394698	0.0599229	1.60646	-0.458298	0.953522	1.266	-2.33382	-11.8646
asv_deco_dedup_PITS.csv	Stevens_Park_Santa_Barbara	PITS	0	NA	0	NA	2.03882	-0.908485	-Inf	1.13033	-3.01792	-Inf
asv_deco_dedup_PITS.csv	North_Table_Mountain_Ecological_Reserve	PITS	0.133333	0.351866	0.00677966	0.0178915	1.92137	-0.718762	-2.27425	1.35251	-3.55901	-3.37946
asv_deco_dedup_PITS.csv	Younger_Lagoon	PITS	1.6	1.34164	0.0740741	0.062113	1.65182	-0.371134	-6.75979	1.35918	-1.84086	-9.10999
asv_deco_dedup_PITS.csv	Jepson_Prairie	PITS	2.4	1.99284	0.0573705	0.0476377	1.93854	-0.409968	-2.07568	1.62588	-2.06421	-24.0255
asv_deco_dedup_PITS.csv	San_Joaquin_Marsh_Reserve	PITS	1.4	0.547723	0.0534351	0.0209054	1.71143	-0.420649	0.582778	1.40031	-2.14603	-10.941
asv_deco_dedup_PITS.csv	UCSC_Reserve	PITS	0.0666667	0.258199	0.00421053	0.0163073	1.89854	-0.780477	-3.38059	1.27388	-3.84441	-0.523933
asv_deco_dedup_PITS.csv	Milpitas_Special_Interest_Area_Los_Padres_National_Forest	PITS	3.34127	1.53968	0.0830702	0.0382792	1.86916	-0.355648	-2.32084	1.60067	-1.79866	-24.9021
asv_deco_dedup_PITS.csv	Stunt_Ranch_Santa_Monica_Mountains_Reserve	PITS	0	NA	0	NA	1.89973	-0.745681	-3.30483	1.21112	-3.09484	-4.75867
asv_deco_dedup_PITS.csv	Sedgewick_Reserve	PITS	0.00606061	0.0777315	0.000497512	0.00638094	2.18227	-1.09566	-13.8445	1.27383	-5.30556	6.22365
asv_deco_dedup_PITS.csv	Arthur_B._Ripley_Desert_Woodland_State_Park_Antelope_Valley	PITS	1	NA	0.0540541	NA	1.62378	-0.42137	-4.72423	1.29403	-2.09728	-9.97627
asv_deco_dedup_PITS.csv	James_San_Jacinto_Mountains_Reserve	PITS	0	0	0	0	2.17171	-0.992638	-7.60991	1.23667	-4.04897	2.96526
asv_deco_dedup_PITS.csv	Quail_Ridge	PITS	0.4	0.507093	0.0184615	0.0234043	1.8169	-0.576547	-1.60623	1.36775	-2.87555	-8.59973
asv_deco_dedup_PITS.csv	Hastings_Natural_History	PITS	0.333333	0.48795	0.0169492	0.024811	1.69682	-0.58287	3.19853	1.26593	-2.97428	-8.71276
asv_deco_dedup_PITS.csv	Mill_Creek_250_m_upstream_from_Kings_River	PITS	0.133333	0.351866	0.0057554	0.0151885	2.09229	-0.739647	-12.646	1.48197	-3.59017	2.66757
asv_deco_dedup_PITS.csv	McLaughlin_Natural_Reserve	PITS	0	0	0	0	2.45352	-1.14687	-9.49907	1.3753	-4.68614	3.44464
asv_deco_dedup_PITS.csv	Scripps_Coastal_Reserve	PITS	1.2	0.447214	0.0454545	0.0169399	1.72263	-0.442976	1.39288	1.39703	-2.26585	-9.17724
asv_deco_dedup_PITS.csv	Skyline_Park_Napa_Valley	PITS	0.0666667	0.258199	0.00197044	0.00763149	2.4456	-0.903236	-18.1089	1.69457	-4.36763	4.91963
asv_deco_dedup_PITS.csv	Sepulveda_wildlife_basin	PITS	1	NA	0.0322581	NA	1.89218	-0.497469	-1.29786	1.50928	-2.4946	-12.0406
asv_deco_dedup_PITS.csv	Dixie_Canyon	PITS	0.8	0.774597	0.0410256	0.0397229	1.59993	-0.453758	1.28028	1.26492	-2.31672	-10.3898
asv_deco_dedup_PITS.csv	Sweeney_Granite_Mountains_Desert_Research_Center	PITS	0.204762	0.499738	0.0136508	0.0333159	1.71652	-0.615733	-3.99768	1.22779	-3.04475	-4.023
asv_deco_dedup_PITS.csv	Elliott_Chaparral_Reserve	PITS	0.0666667	0.258199	0.00493827	0.0191258	1.84602	-0.757249	-7.33039	1.22867	-3.69733	1.70381
asv_deco_dedup_PITS.csv	Andrew_Molera_State_Park	PITS	1	NA	0.0727273	NA	1.37686	-0.371594	0.657592	1.10683	-1.9097	-8.51174
asv_deco_dedup_PITS.csv	Point_Fermin	PITS	0.364635	0.786071	0.034261	0.073859	1.37926	-0.476965	-0.00420598	1.01863	-2.41059	-14.5453
asv_deco_dedup_PITS.csv	Venice_canals_and_beach	PITS	2	NA	0.08	NA	1.55732	-0.355834	3.83933	1.31866	-1.88645	-0.892256
asv_deco_dedup_PITS.csv	Gaviota	PITS	0.333333	0.48795	0.0136054	0.0199163	1.9214	-0.620848	-2.19734	1.43358	-3.08448	-5.92808
asv_deco_dedup_PITS.csv	Bodega_Bay	PITS	0.733333	0.96115	0.0333333	0.0436886	1.70344	-0.487257	0.37608	1.33637	-2.46649	-18.9907
asv_deco_dedup_PITS.csv	Van_Damme_State_Park	PITS	0.266667	0.593617	0.0132231	0.0294355	1.83498	-0.614494	-3.12805	1.34839	-3.04197	-3.91792
asv_deco_dedup_PITS.csv	Beach_at_Fletchers_Cove_Solana_Beach	PITS	0	NA	0	NA	1.26423	-1.02119	-Inf	0.243038	-3.39232	-Inf
asv_deco_dedup_PITS.csv	Morro_Bay	PITS	0.0047619	0.0690066	0.000768049	0.0111301	1.817	-1.02469	-6.677	0.965482	-4.95638	6.03537
asv_deco_dedup_PITS.csv	Carpinteria_Beach	PITS	0.0666667	0.258199	0.00338983	0.0131288	2.04631	-0.813646	-5.60555	1.38858	-3.98892	1.12146
asv_deco_dedup_PITS.csv	Coffee_Creek_Trinity_County	PITS	0	0	0	0	2.32795	-1.11309	-10.304	1.28813	-4.5737	1.79477
asv_deco_dedup_PITS.csv	Moonstone_County_Park	PITS	0.0666667	0.258199	0.00481928	0.018665	1.79144	-0.759887	-1.08128	1.19182	-3.76783	-3.12788
asv_deco_dedup_PITS.csv	Box_Springs	PITS	2.2	0.447214	0.0658683	0.0133896	1.80408	-0.394191	0.0134232	1.51178	-2.00891	-10.1944
asv_deco_dedup_PITS.csv	Motte_Rimrock	PITS	3.4	0.547723	0.134921	0.021735	1.56732	-0.283962	-0.243582	1.36583	-1.47343	-7.31884
