## Supplemental Tables for "A Biodiversity Composition Map of California Derived from Environmental DNA Metabarcoding and Earth Observation": S15_gradient_forest_output.xlsx

### Sheet: S15.1.GradientForest output
Table S15.1 Variable importance from 20 replicated gradient forest runs.
Results presented here are based on a reproducible run (seed = 17). The standard deviation of the environmental variable importance is reported from 20 replicated runs. The percentage of the standard deviation over the variable importance is also presented.
Variable	Importance	Importance_s.d.	s.d./importance
elev	0.0185204	7.56431e-05	0.00408431
sndppt	0.0158459	5.41205e-05	0.00341542
NDVI32	0.015565	5.88559e-05	0.00378129
bio8	0.0151772	5.68203e-05	0.00374379
ntot	0.0139104	7.43575e-05	0.00534546
bio15	0.0129342	5.89197e-05	0.00455536
B9	0.0126294	6.45274e-05	0.00510931
bio2	0.0125716	4.87173e-05	0.00387517
Longitude	0.0123096	7.64679e-05	0.00621207
bio6	0.0118351	2.73008e-05	0.00230677
bio3	0.0115577	5.08064e-05	0.0043959
cecsol	0.0114927	4.21439e-05	0.00366701
bio4	0.0112946	4.2419e-05	0.00375569
B1	0.0112945	5.14766e-05	0.00455767
greenness	0.0112799	6.68599e-05	0.00592734
Slope	0.0111991	4.38476e-05	0.00391529
bio5	0.0108774	5.84883e-05	0.00537705
DAH	0.0103189	6.34899e-05	0.00615279
orcdrc	0.0103115	4.05497e-05	0.00393246
CTI	0.0100683	5.15864e-05	0.00512364
bldfie	0.0100602	5.6178e-05	0.00558419
B11	0.0098441	5.8105e-05	0.00590252
aspect	0.00913638	4.25841e-05	0.00466094
bio1	0.00895315	5.64866e-05	0.00630914
phihox	0.0087687	4.71687e-05	0.00537921
B6	0.00815109	4.14598e-05	0.00508641
hfp	0.00728218	4.47966e-05	0.00615154
NBRT	0.00677484	4.60179e-05	0.00679247
ptrcv	0.00661841	2.61007e-05	0.00394365
B10	0.00646503	4.28249e-05	0.00662409
B4	0.00597949	3.30884e-05	0.00553365
imprv	0.00540754	3.67712e-05	0.00679999
bio14	0.00514041	4.81665e-05	0.00937017
Total	0.349575	0.000432372	0.00123685

### Sheet: S15.2.Familes predictability
Table S15.2 Gradient forest model's goodness-of-fit for each family.
Results presented here are based on a reproducible run (seed = 17). The R^2 value of a given family stands for the gradient forest model's goodness-of-fit (1 - Relative Error rates). Standard deviation of the R^2 value is reported from 20 replicated runs. Num_occurrence stands for the total number of occurrences in the 272 sites for the given family.
Family	R^2	R^2_s.d.	Num_occurrence
Lessoniaceae	0.912821	0.0134166	12
Myriangiaceae	0.742424	0	8
Vibrionaceae	0.692241	0.00962767	40
Lecudinidae	0.686275	0.0139376	17
Gromiidae	0.65526	0.0293269	9
Salicaceae	0.651282	0.022249	12
Selenidiidae	0.649206	0.00603383	20
Sabellariidae	0.639301	0.0122172	35
Cirratulidae	0.636641	0.0159771	10
Mopaliidae	0.634409	0.0179688	24
Achnanthaceae	0.633423	0	7
Corynesporascaceae	0.633423	0	7
Dumontiaceae	0.633423	0	7
Mysidae	0.633423	0.0358776	7
Eocronartiaceae	0.613636	0	8
Eudubosquellidae	0.613636	0	8
Urechidae	0.613636	0.0315118	8
Rhizopogonaceae	0.613298	0	18
Wenzhouxiangellaceae	0.607692	0.01396	52
Calanidae	0.607692	0.0178889	12
Thioprofundaceae	0.602339	0.0109563	38
Gemmataceae	0.600874	0.00971174	198
Chitinophagaceae	0.60049	0.0129818	215
Bathycoccaceae	0.59608	0.0197663	13
Woeseiaceae	0.595804	0.00851605	52
Ulvaceae	0.594721	0.0166841	29
Actiniidae	0.592157	0.00701512	17
Hapalidiaceae	0.592157	0.0218307	17
Piskurozymaceae	0.586649	0.00638021	163
Harpacticidae	0.584733	0	10
Phragmonemataceae	0.584733	0	10
Crepidotaceae	0.583552	0	18
Psychromonadaceae	0.581314	0.00747065	31
Gigartinaceae	0.576654	0.0144781	15
Micropepsaceae	0.572952	0.0112745	131
Oikopleuridae	0.568254	0.028335	20
Burkholderiaceae	0.564103	0.00623734	168
Colwelliaceae	0.563111	0.0139763	31
Acetobacteraceae	0.561762	0.010639	196
Trimorphomycetaceae	0.561342	0.0107939	98
Angulomycetaceae	0.560108	0	7
Onuphidae	0.560108	0	7
Chattonellaceae	0.551667	0.00902094	33
Actinochloridaceae	0.550413	0.0187081	30
Clupeidae	0.549242	0.0235906	8
Heliobacteriaceae	0.549242	0	8
Synchaetidae	0.549242	0.0235906	8
Pisolithaceae	0.548173	0.0192184	14
Pseudonocardiaceae	0.543328	0.010678	175
Opitutaceae	0.539583	0.0105939	192
Syntrophobacteraceae	0.539489	0.00944862	49
Nitrospinaceae	0.535156	0.00742444	16
Chthonomonadaceae	0.534041	0.00882531	116
Cladophoraceae	0.532824	0	10
Dasyaceae	0.532824	0.0159771	10
Mycocaliciaceae	0.532208	0.0180886	26
Gemmatimonadaceae	0.529954	0.0147332	210
Herpotrichiellaceae	0.527043	0.0117035	223
Pannariaceae	0.526703	0.0123887	31
Oxalobacteraceae	0.526618	0.00602296	198
Idiomarinaceae	0.526297	0	11
Trachelostylidae	0.526297	0	11
Tolypothrichaceae	0.525057	0.0202383	23
Raphidiophryidae	0.520513	0	12
Helotiaceae	0.519192	0.00939617	162
Heterocapsaceae	0.519035	0.0192544	19
Longidoridae	0.519035	0.013845	19
Mamiellaceae	0.519035	0.014801	19
Spionidae	0.519035	0.0129813	19
Chloroflexaceae	0.517525	0.0129462	29
Nectriaceae	0.517345	0.00567315	221
Sphingobacteriaceae	0.515459	0.0112652	180
Mycobacteriaceae	0.515351	0.00847545	120
Granulosicoccaceae	0.514597	0.0136789	49
Chytriomycetaceae	0.514286	0	20
Rhodothermaceae	0.513946	0.00727229	61
Nitrososphaeraceae	0.512846	0.007839	184
Rhodobiaceae	0.507883	0.0128776	53
Chytridiaceae	0.506096	0	15
Scarabaeidae	0.505455	0.0158433	22
Schizoparmaceae	0.502342	0	28
Tuberaceae	0.502342	0.0133536	28
Gonyaulacaceae	0.501953	0.0136263	16
Mesodiniidae	0.501953	0.0182657	16
Frankiaceae	0.501652	0.012404	93
Methylophilaceae	0.500947	0.0102067	96
Phaeosphaeriaceae	0.5	0.00772617	204
Trueperaceae	0.499482	0.0171903	37
Scenedesmaceae	0.49844	0.00769372	47
Coniochaetaceae	0.498264	0.00910781	128
Mytilinidiaceae	0.497312	0	24
Nitrosopumilaceae	0.494048	0.0132908	56
Piscirickettsiaceae	0.494048	0.00810439	48
Saccharospirillaceae	0.493441	0.0129314	25
Sargassaceae	0.489681	0.0177231	26
Kallotenuaceae	0.488981	0.013045	43
Pseudoalteromonadaceae	0.488981	0.0143636	43
Syllidae	0.487302	0.018777	20
Acinetosporaceae	0.486792	0.0163938	7
Agalmatidae	0.486792	0	7
Amaurobiidae	0.486792	0	7
Braconidae	0.486792	0	7
Ceratostomataceae	0.486792	0	7
Cicadellidae	0.486792	0.0358776	7
Corynidae	0.486792	0.0268589	7
Entomoneidaceae	0.486792	0	7
Hydrophyllaceae	0.486792	0	7
Leucobryaceae	0.486792	0.0163938	7
Phaeocystaceae	0.486792	0	7
Syndiniaceae	0.486792	0	7
Chelatococcaceae	0.486458	0.0117042	80
Crenotrichaceae	0.484848	0.0315118	8
Lineidae	0.484848	0	8
Marasmiaceae	0.484848	0	8
Polycystididae	0.484848	0.0286078	8
Polynoidae	0.484848	0	8
Pseudourostylidae	0.484848	0	8
Pythiogetonaceae	0.484848	0	8
Hypocreaceae	0.484848	0.00772773	132
Alteromonadaceae	0.484597	0.0110701	131
Flavobacteriaceae	0.48456	0.0114356	185
Brucellaceae	0.48289	0	9
Ditrichaceae	0.48289	0	9
Porphyridiaceae	0.48289	0	9
Endomicrobiaceae	0.482804	0.0160671	56
Laminariaceae	0.482693	0.0152188	33
Eunicidae	0.480916	0.0372798	10
Methanomassiliicoccaceae	0.480916	0.0159771	10
Rhopalodiaceae	0.480916	0.0116071	10
Hominidae	0.478927	0	11
Lagenidiaceae	0.477727	0.00613298	62
Extremaceae	0.476923	0	12
Hyphomonadaceae	0.47586	0.0088942	71
Tribonemataceae	0.475347	0.00531938	35
Scytosiphonaceae	0.47517	0.0135174	43
Pleurosigmataceae	0.474903	0.0147975	13
Prorodontidae	0.474903	0.0277224	13
Rubritaleaceae	0.474903	0	13
Hyaloscyphaceae	0.473733	0.0118882	79
Prymnesiaceae	0.472868	0.0115891	14
Spirofilidae	0.472868	0	14
Didiniidae	0.470817	0	15
Porticoccaceae	0.470817	0.015673	15
Spongiibacteraceae	0.46875	0.00926409	32
Onygenaceae	0.468418	0	26
Trinematidae	0.467102	0.00974681	147
Nephtyidae	0.466667	0.0140302	17
Sphaerobacteraceae	0.466667	0.010826	170
Rhogostomidae	0.465981	0.0152628	203
Comamonadaceae	0.465308	0.00984946	205
Haloplasmataceae	0.46501	0.00718601	42
Tubificidae	0.464687	0.0134987	38
Microcaliciaceae	0.464567	0.0133029	18
Dothideaceae	0.463299	0.00997869	91
Oscillochloridaceae	0.462451	0.0144408	19
Sporomusaceae	0.462451	0	19
Phycisphaeraceae	0.461208	0.0149664	39
Sandonidae	0.461161	0.0104103	160
Saccotheciaceae	0.460901	0.0121876	50
Crypthecodiniaceae	0.460317	0.0238156	20
Rhizopodaceae	0.459628	0.0138248	29
Malvaceae	0.458167	0.0057694	21
Phlaeothripidae	0.458167	0.0114626	21
Mortierellaceae	0.457011	0.0138859	199
Sphenoderiidae	0.455765	0.00710849	134
Bolbitiaceae	0.453815	0.011165	23
Venturiaceae	0.449683	0.011536	98
Volvocaceae	0.449393	0.0129314	25
Solirubrobacteraceae	0.44933	0.0102137	167
Verrucomicrobia subdivision 3	0.448317	0.0128375	208
Filobasidiaceae	0.447362	0.00975261	186
Chlorococcaceae	0.446785	0.0110129	91
Cryptomonadaceae	0.44639	0.00986588	62
Armatimonadaceae	0.446104	0.00873017	145
Geodermatophilaceae	0.441927	0.011164	177
Pyrinomonadaceae	0.440913	0.00722611	171
Herpetosiphonaceae	0.439736	0.0145974	36
Bradyrhizobiaceae	0.438287	0.0114054	199
Didymellaceae	0.437741	0.00867657	201
Cystobasidiaceae	0.437476	0.0134887	46
Ectothiorhodospiraceae	0.437468	0.0141759	103
Lewinellaceae	0.437468	0.00931365	103
Micromonosporaceae	0.437468	0.0108363	169
Lulworthiaceae	0.435547	0	16
Pfiesteriaceae	0.435547	0	16
Puniceicoccaceae	0.435538	0.0267821	15
Apiaceae	0.435294	0.0206101	17
Geraniaceae	0.435294	0.0160131	17
Chlorociboriaceae	0.435216	0	14
Funariaceae	0.435216	0	14
Sporormiaceae	0.43506	0.00711458	157
Chlorodendraceae	0.434821	0.0245579	18
Physalacriaceae	0.434821	0.0152595	18
Suessiaceae	0.434821	0	18
Fissidentaceae	0.434511	0	13
Ophiocordycipitaceae	0.433736	0.0121896	43
Ceramiaceae	0.433333	0.0137732	20
Mycenaceae	0.433333	0.00603383	20
Mytilidae	0.433333	0.0175096	20
Peripatopsidae	0.433333	0	12
Stokesiidae	0.433333	0	12
Tetraplosphaeriaceae	0.433333	0.00974696	12
Gonatozygaceae	0.431557	0	11
Scotinosphaeraceae	0.431557	0.0194403	11
Ulvellaceae	0.431557	0	11
Helicobacteraceae	0.430962	0.010429	33
Cucurbitariaceae	0.430052	0.00906308	117
Albuginaceae	0.429008	0.0254019	10
Oedogoniomycetaceae	0.429008	0	10
Thigmophryidae	0.429008	0.0230609	10
Trichiidae	0.429008	0	10
Ancylistaceae	0.428763	0.00703292	24
Peritromidae	0.425433	0	9
Sporocadaceae	0.422717	0.0120395	28
Amphidomataceae	0.420455	0	8
Closteriaceae	0.420455	0	8
Gomphaceae	0.420455	0	8
Moritellaceae	0.420455	0.0286078	8
Omphalotaceae	0.420455	0	8
Phallaceae	0.420455	0	8
Pseudokeronopsidae	0.420455	0	8
Suillaceae	0.420455	0	8
Cephalothecaceae	0.419284	0.0128928	30
Isosphaeraceae	0.418615	0.00750315	140
Chthoniobacteraceae	0.418306	0.0116066	105
Oceanospirillaceae	0.418182	0.00780243	85
Chromobacteriaceae	0.417483	0.00771403	52
Auriscalpiaceae	0.413477	0.0344701	7
Bakuellidae	0.413477	0	7
Beroidae	0.413477	0.0344701	7
Codonellidae	0.413477	0	7
Coelogynoporidae	0.413477	0.0163938	7
Competibacteraceae	0.413477	0.0358776	7
Cytheruridae	0.413477	0	7
Dicranophoridae	0.413477	0	7
Gautieriaceae	0.413477	0.0268589	7
Geoglossaceae	0.413477	0.022566	7
Harknessiaceae	0.413477	0	7
Polytrichaceae	0.413477	0	7
Pteridaceae	0.413477	0.0268589	7
Schizophyllaceae	0.413477	0	7
Vacuolariaceae	0.413477	0	7
Veneridae	0.413477	0	7
Woodruffiidae	0.413477	0	7
Zoogloeaceae	0.413296	0.00930942	70
Thalassiosiraceae	0.41195	0.0072764	60
Strombidiidae	0.411892	0.0145515	50
Frontoniidae	0.411765	0.0101648	34
Chaetocerotaceae	0.410805	0.0121312	54
Apiosporaceae	0.409626	0.0163052	85
Myxococcaceae	0.406854	0.0121413	165
Erwiniaceae	0.406564	0.00794155	21
Kareniaceae	0.406545	0.0158433	22
Ovulinatidae	0.406545	0.0116258	22
Chionosphaeraceae	0.406349	0	20
Cyclobacteriaceae	0.406349	0	20
Stephanodiscaceae	0.406349	0.0110741	20
Eremomycetaceae	0.405866	0	19
Myxotrichaceae	0.405594	0.0105452	52
Desmacellidae	0.405074	0	18
Entomophthoraceae	0.405074	0.0180553	18
Lipomycetaceae	0.405074	0.027083	18
Bionectriaceae	0.404714	0.00779089	162
Bulleraceae	0.404628	0.00944646	26
Chenopodiaceae	0.403922	0.0229865	17
Euzebyaceae	0.403922	0	17
Rubricoccaceae	0.403922	0	17
Chaetonotidae	0.403678	0.00531406	70
Acidimicrobiaceae	0.403642	0.0110725	65
Oikomonadaceae	0.40281	0.0116879	28
Terebellidae	0.402344	0.0282971	16
Methylobacteriaceae	0.402236	0.00966129	191
Ophiostomataceae	0.401343	0.0132091	39
Cortinariaceae	0.400881	0.00819577	45
Lasiosphaeriaceae	0.400641	0.0111233	168
Centritractaceae	0.400259	0.0144781	15
Katablepharidaceae	0.400259	0	15
Opheliidae	0.400259	0.00788859	15
Zosteraceae	0.400259	0.019825	15
Desulfovibrionaceae	0.397163	0.0147849	84
Mrakiaceae	0.396062	0.00650932	55
Xanthomonadaceae	0.395958	0.00925557	158
Anaeromyxobacteraceae	0.394958	0.0135531	153
Chrysochromulinaceae	0.394119	0	13
Dehalococcoidaceae	0.394119	0	13
Halosphaeriaceae	0.394119	0	13
Thraustochytriaceae	0.393895	0.0151128	90
Tepidisphaeraceae	0.393369	0.0136657	35
Halieaceae	0.393088	0.0143879	125
Leptolyngbyaceae	0.391714	0.0154938	36
Aphelenchoididae	0.389994	0.0159469	37
Amniculicolaceae	0.389744	0	12
Cerambycidae	0.389744	0	12
Gomontiellaceae	0.389744	0.0213311	12
Meruliaceae	0.389744	0	12
Chrysozymaceae	0.389637	0.00708761	57
Leptomyxidae	0.389634	0.0109343	121
Kineosporiaceae	0.389409	0.0147324	139
Chaetomiaceae	0.386309	0.0144469	154
Desmidiaceae	0.384483	0.0100583	40
Umbelopsidaceae	0.384458	0.00993476	83
Bothrioplanidae	0.384187	0	11
Litonotidae	0.384187	0.017354	11
Macrobiotidae	0.384187	0.0194403	11
Phaeococcomycetaceae	0.384187	0.0145803	11
Placospongiidae	0.384187	0	11
Pseudocharaciopsidaceae	0.384187	0	11
Pseudoperisporiaceae	0.384187	0	11
Rhizidiomycetaceae	0.384187	0.0303512	11
Thiobacillaceae	0.384187	0.0450706	11
Solibacteraceae	0.384058	0.0116448	92
Chaetopeltidaceae	0.383365	0	26
Melioribacteraceae	0.383365	0.00475462	26
Lyophyllaceae	0.38332	0.0192733	25
Klebsormidiaceae	0.383256	0.00822318	100
Calditrichaceae	0.383065	0.0126245	24
Pseudomuriellaceae	0.383065	0.0114847	24
Delesseriaceae	0.382574	0.0106201	23
Auriculariaceae	0.381818	0.0142211	30
Chromatiaceae	0.381818	0.00435518	52
Pseudeurotiaceae	0.381517	0.0065421	131
Ochromonadaceae	0.381073	0.0137245	31
Periconiaceae	0.381073	0.01732	31
Kangiellaceae	0.380763	0.0154356	21
Chordariaceae	0.380208	0.0118052	48
Kallymeniaceae	0.379365	0.00988557	20
Microbulbiferaceae	0.379365	0.00603383	20
Pleurotaceae	0.379365	0.00988557	20
Dothioraceae	0.379307	0.0128786	159
Microdochiaceae	0.378539	0.01318	57
Gallionellaceae	0.378151	0.011695	34
Balneolaceae	0.377099	0	10
Batrachospermaceae	0.377099	0	10
Cochliopodiidae	0.376041	0.00843843	165
Cryomorphaceae	0.375845	0.0177295	92
Glaucocystaceae	0.375328	0.0133029	18
Holosporaceae	0.375328	0.0108975	18
Bartaliniaceae	0.375135	0.0101152	50
Apolemiidae	0.372549	0.00701512	17
Botrydiaceae	0.372549	0.0139376	17
Didymiaceae	0.372549	0	17
Tetragoniomycetaceae	0.372549	0	17
Rutstroemiaceae	0.372066	0.00993123	46
Sebacinaceae	0.372066	0.00791204	46
Hyalospheniidae	0.37141	0.014136	39
Microthoracidae	0.37141	0.00826905	39
Thaumatomastigidae	0.370938	0.00875093	179
Capnodiaceae	0.369828	0.0145778	40
Prolixibacteraceae	0.369182	0.0138755	60
Caldicoprobacteraceae	0.369141	0	16
Polygonaceae	0.369141	0	16
Candidatus Paracaedibacteraceae	0.367976	0	9
Fagaceae	0.367976	0	9
Histionidae	0.367976	0	9
Hoehnelomycetaceae	0.367976	0	9
Steccherinaceae	0.367976	0	9
Sympoventuriaceae	0.366695	0.00927649	79
Xylariaceae	0.366017	0.0161798	61
Cunninghamellaceae	0.364981	0.0144781	15
Monoblepharidaceae	0.364981	0.0129243	15
Parameciidae	0.364981	0	15
Plantaginaceae	0.364981	0.015673	15
Protoperidiniaceae	0.364981	0.00788859	15
Schizosaccharomycetaceae	0.364981	0.0129243	15
Stylonemataceae	0.364981	0	15
Didymosphaeriaceae	0.364873	0.00919262	75
Vaucheriaceae	0.36468	0.00835316	43
Pucciniaceae	0.363133	0.0143808	29
Labyrinthulaceae	0.363085	0.0125663	30
Streptosporangiaceae	0.363085	0	30
Ktedonobacteraceae	0.362998	0.0209029	28
Skeletonemataceae	0.362998	0.0159512	28
Fibrobacteraceae	0.36287	0.00814095	31
Melosiraceae	0.362101	0.0116974	26
Caryophyllaceae	0.361345	0.00822455	34
Kentrophoridae	0.361345	0.011535	34
Geobacteraceae	0.361047	0.00579385	95
Ruminococcaceae	0.360634	0.012012	107
Corallinaceae	0.360215	0.0051093	24
Plocamiaceae	0.360215	0.018007	24
Diatrypaceae	0.359911	0	14
Haliphthoraceae	0.359911	0.0225252	14
Pavlovaceae	0.359911	0.018925	14
Pichiaceae	0.359911	0	14
Torulaceae	0.359911	0.0167275	14
Endogonaceae	0.359812	0.00973615	66
Microcystaceae	0.359428	0.0124758	131
Marinilabiliaceae	0.359127	0.0106195	56
Caulobacteraceae	0.359127	0.00913781	216
Fusobacteriaceae	0.358827	0	23
Kondoaceae	0.358827	0	23
Pyrenomonadaceae	0.358827	0.00974563	23
Anaerolineaceae	0.358712	0.0104924	235
Halomonadaceae	0.358491	0.0164178	60
Thelephoraceae	0.358289	0.00916494	85
Teichosporaceae	0.357625	0.0074846	38
Conexibacteraceae	0.35748	0.00911622	145
Agaricostilbaceae	0.357091	0.00761089	22
Sphingomonadaceae	0.357091	0.0145184	250
Cavosteliaceae	0.356974	0.00875232	47
Polyporaceae	0.356974	0.00629343	47
Rhodomelaceae	0.356344	0.00663901	57
Amphileptidae	0.356061	0	8
Cephalothricidae	0.356061	0.0235906	8
Conochilidae	0.356061	0	8
Cyaneidae	0.356061	0.0315118	8
Dictyochloridaceae	0.356061	0	8
Lamiaceae	0.356061	0	8
Pelagiidae	0.356061	0.0143989	8
Phacidiaceae	0.356061	0.0143989	8
Plasmodiophoridae	0.356061	0	8
Primnoidae	0.356061	0	8
Rubiaceae	0.356061	0	8
Sabellidae	0.356061	0.0302756	8
Streptococcaceae	0.356061	0	8
Acidiferrobacteraceae	0.354961	0	21
Ajellomycetaceae	0.353727	0	13
Sarcocystidae	0.353727	0	13
Microascaceae	0.353103	0.0142474	65
Leptophryidae	0.352626	0.00920533	133
Naviculaceae	0.352381	0.0103733	140
Alphamycetaceae	0.352381	0.00830554	20
Capitellidae	0.352381	0.018777	20
Coccomyxaceae	0.352381	0.0161431	20
Taeniacanthidae	0.352381	0.0137732	20
Ustilaginaceae	0.350868	0.00613584	43
Brassicaceae	0.349282	0.0181881	44
Dictyotaceae	0.349282	0	19
Parmeliaceae	0.349282	0.0171112	19
Pseudomonadaceae	0.349029	0.010563	159
Azonexaceae	0.348416	0.0119226	51
Alcaligenaceae	0.346487	0.0145099	67
Coniophoraceae	0.346154	0.00974696	12
Cuniculitremaceae	0.346154	0.00974696	12
Bursariidae	0.345902	0.0169109	46
Nordiidae	0.345582	0.00665147	18
Sarcoscyphaceae	0.345582	0.0179907	18
Xanthobacteraceae	0.344871	0.00556655	95
Beijerinckiaceae	0.344703	0.0104878	131
Archaeosporaceae	0.344666	0.0110097	31
Cymbellaceae	0.344538	0.0120703	34
Prayidae	0.344353	0.01035	30
Stephanoecidae	0.344353	0.0109988	30
Cryptodifflugiidae	0.34385	0.00659414	129
Cyclidiidae	0.343844	0.00687959	53
Mastigamoebidae	0.343834	0.0131341	29
Methylococcaceae	0.343091	0.0100054	28
Bryobacteraceae	0.34233	0.0124304	38
Vexilliferidae	0.34233	0.00627679	38
Sorogenidae	0.342101	0.00843737	27
Bdellovibrionaceae	0.342031	0.0122539	126
Sclerotiniaceae	0.341621	0.0116377	94
Enterococcaceae	0.341477	0.00460657	39
Anacardiaceae	0.340162	0	7
Bogoriellaceae	0.340162	0	7
Ceratocystidaceae	0.340162	0	7
Chthamalidae	0.340162	0.0163938	7
Condylostomatidae	0.340162	0	7
Crassulaceae	0.340162	0.022566	7
Dacrymycetaceae	0.340162	0.0358776	7
Durvillaeaceae	0.340162	0.0163938	7
Hemiaulaceae	0.340162	0	7
Oleaceae	0.340162	0	7
Phyllophoraceae	0.340162	0.0163938	7
Rhizosoleniaceae	0.340162	0	7
Sneathiellaceae	0.340162	0	7
Sphaerozoidae	0.340162	0.0268589	7
Styelidae	0.340162	0	7
Triceratiaceae	0.340162	0	7
Warnowiaceae	0.340162	0	7
Paenibacillaceae	0.340061	0.0111233	155
Serendipitaceae	0.339858	0.0152643	59
Lichtheimiaceae	0.339445	0.0115146	91
Amphisiellidae	0.339271	0.0157771	25
Peniophoraceae	0.339271	0.0149888	25
Sinobacteraceae	0.338235	0.0066946	136
Leptospiraceae	0.337366	0	24
Symbiobacteriaceae	0.337366	0.0175432	24
Melanommataceae	0.337107	0.00868954	60
Alariaceae	0.336816	0	11
Clavariaceae	0.336816	0.0266198	11
Synchytriaceae	0.336816	0	11
Zygnemataceae	0.336816	0	11
Polyangiaceae	0.336585	0.0137803	205
Pyronemataceae	0.336477	0.00728464	143
Amphidiniopsidaceae	0.335938	0.0222733	16
Dictyonellidae	0.335938	0	16
Koliellaceae	0.335938	0.0121639	16
Schizoporaceae	0.335938	0.0156109	16
Flammeovirgaceae	0.334919	0.00786497	78
Peridiniaceae	0.33282	0.0103095	46
Acholeplasmataceae	0.332364	0	22
Dunaliellaceae	0.332364	0.0101479	22
Nassulidae	0.332364	0.00761089	22
Heteropediaceae	0.331253	0.0106378	47
Verrucomicrobiaceae	0.330049	0.0166393	203
Adinetidae	0.329935	0.0126971	54
Chroomonadaceae	0.329803	0.00788301	66
Patulibacteraceae	0.329702	0.0172641	15
Physciaceae	0.329702	0.0194076	15
Thoracosphaeraceae	0.329702	0.0236658	15
Eustigmataceae	0.329613	0.0137799	48
Lobariaceae	0.32916	0.0121309	21
Parvularculaceae	0.32916	0.0147389	21
Micrococcaceae	0.327907	0.0135988	172
Cryptococcaceae	0.327788	0	35
Pottiaceae	0.327731	0.00545282	34
Tremellaceae	0.327731	0.00960068	34
Clostridiales Family XVII. Incertae Sedis	0.327501	0.0200742	33
Aurantimonadaceae	0.327083	0.0064874	32
Sarcosomataceae	0.325862	0.00748026	40
Symbiodiniaceae	0.325862	0.0139437	40
Arthrodermataceae	0.32562	0.0235389	30
Brachytheciaceae	0.32562	0.0109988	30
Cryptosporangiaceae	0.32562	0.0153755	30
Amoebophryaceae	0.325397	0.0163201	20
Atheliaceae	0.325397	0.013205	20
Eubacteriaceae	0.325397	0	20
Shewanellaceae	0.325397	0.0221481	20
Geminibasidiaceae	0.325191	0.0116071	10
Lynchellidae	0.325191	0.0361206	10
Trigonostomidae	0.325191	0.0260904	10
Lejeuneaceae	0.324224	0.0110714	42
Holophagaceae	0.323751	0.0143309	211
Aeromonadaceae	0.322378	0.013691	52
Bacillaceae	0.322378	0.00797479	220
Amoebophilaceae	0.322259	0	14
Archaeorhizomycetaceae	0.322259	0.0192184	14
Cymatosiraceae	0.322259	0.0137938	14
Prasiolaceae	0.322259	0	14
Selenastraceae	0.322259	0	14
Thermoanaerobacteraceae	0.322259	0	14
Thermoleophilaceae	0.322259	0.0084193	14
Thioalkalispiraceae	0.322259	0.0167275	14
Parviterribacteraceae	0.322118	0.0100825	107
Stemonitidae	0.322074	0.0165436	98
Phaeotremellaceae	0.321542	0.012479	27
Chaetophoraceae	0.320999	0.0102219	45
Euplotidae	0.320999	0.013574	45
Amphisphaeriaceae	0.32099	0.0116108	19
Babesiidae	0.32099	0.0063263	19
Thermomicrobiaceae	0.32099	0.00870812	19
Euglyphidae	0.320453	0.0116458	158
Ascobolaceae	0.318392	0.0161061	47
Rhodocyclaceae	0.318392	0.0172037	47
Nostocaceae	0.318296	0.013571	63
Philasteridae	0.318214	0.0132658	59
Alicyclobacillaceae	0.317247	0.0147743	25
Trichosphaeriaceae	0.317247	0	25
Botryosphaeriaceae	0.316782	0.0130395	67
Labilitrichaceae	0.315836	0	18
Spizellomycetaceae	0.315723	0.00882693	60
Leotiaceae	0.315457	0.00552938	49
Bracteacoccaceae	0.315018	0.0128524	104
Magnaporthaceae	0.314516	0.022085	24
Botryidiopsidaceae	0.314153	0.00983902	56
Aizoaceae	0.313335	0.00903193	13
Metopidae	0.313335	0	13
Xanthonemataceae	0.313335	0.0197663	13
Chlorellaceae	0.313169	0.0113909	127
Acanthamoebidae	0.312903	0.0164103	114
Basidiobolaceae	0.312672	0.0118694	65
Thecamoebida	0.311392	0.0136657	35
Legeriomycetaceae	0.311332	0.0143624	23
Platyophryidae	0.311328	0.0103212	86
Chaetomellaceae	0.311044	0.00706854	84
Desulfomicrobiaceae	0.31052	0	9
Lithodesmiaceae	0.31052	0	9
Placidae	0.31052	0.0176848	9
Tintinnidae	0.31052	0	9
Claroideoglomeraceae	0.31049	0.016768	52
Erysipelotrichaceae	0.31049	0.0117465	52
Halteriidae	0.31049	0.0081592	52
Fragilariaceae	0.310145	0.0143735	92
Neodevriesiaceae	0.309804	0	17
Plesiotrichopidae	0.309804	0.0114933	17
Syntrophaceae	0.309375	0.0113461	32
Spongomonadidae	0.308824	0.01154	136
Campanulariidae	0.308693	0.0179921	53
Acanthocystidae	0.308487	0.0150196	139
Surirellaceae	0.308259	0.00808722	31
Dermateaceae	0.307685	0.0125936	45
Inocybaceae	0.307685	0.0146324	45
Sordariaceae	0.307685	0.00669182	45
Ambisporaceae	0.307636	0.0109854	22
Trichocomaceae	0.307221	0.0104669	73
Rubrobacteraceae	0.306988	0.0113208	129
Gonostomatidae	0.306932	0.0158202	89
Nitriliruptoraceae	0.306887	0.0163929	30
Cercomonadidae	0.306887	0.00956155	242
Bacillariaceae	0.306417	0.0108735	181
Stenostomidae	0.305236	0.00760447	29
Stauroneidaceae	0.304315	0.00953641	48
Typhloplanidae	0.302734	0	16
Corticiaceae	0.302564	0.0179648	90
Heteromitidae	0.302564	0.0164905	90
Lophiostomataceae	0.302564	0.00674937	77
Albatrellaceae	0.302564	0.0260773	12
Ectocarpaceae	0.302564	0.0249002	12
Hydrodictyaceae	0.302564	0	12
Myrmecridiaceae	0.300983	0.00632803	27
Thiotrichaceae	0.300921	0.0131686	69
Nocardioidaceae	0.300521	0.00973111	192
Olpidiaceae	0.298396	0.0129909	85
Desulfuromonadaceae	0.297801	0.0151803	114
Bangiaceae	0.296147	0.02153	37
Lentimicrobiaceae	0.296147	0.0153083	37
Rhizophydiaceae	0.296147	0.00765417	37
Kreyellidae	0.295623	0.0129871	43
Cyprididae	0.295223	0.00984956	25
Paludibacteraceae	0.295223	0.0144688	25
Lactobacillaceae	0.294997	0.0153019	35
Sanchytriaceae	0.294423	0	15
Sandaracinaceae	0.294423	0	15
Clostridiales Family XIII. Incertae Sedis	0.292698	0.0063263	19
Helvellaceae	0.292698	0.0229938	19
Peptostreptococcaceae	0.292698	0	19
Erythrobasidiaceae	0.292671	0.0086271	47
Oligoflexaceae	0.292052	0.0123009	61
Anisolpidiaceae	0.291667	0	8
Cyclopidae	0.291667	0	8
Ericaceae	0.291667	0	8
Isotomidae	0.291667	0	8
Neochloridaceae	0.291667	0	8
Russulaceae	0.291667	0.0204372	24
Septobasidiaceae	0.291667	0	8
Stephanopyxidaceae	0.291667	0.0173858	24
Rhodanobacteraceae	0.291013	0.0146682	127
Crocinitomicaceae	0.290565	0.00927443	49
Echinamoebidae	0.290231	0.0171931	89
Asteraceae	0.290214	0.0113945	87
Desulfobulbaceae	0.290214	0.0107584	87
Ignavibacteriaceae	0.289791	0.0110534	66
Barrancaceae	0.289446	0.0105923	11
Catenariaceae	0.289446	0	11
Chitinispirillaceae	0.289446	0.0231811	11
Cocconeidaceae	0.289446	0	11
Dysgonamonadaceae	0.289446	0	11
Paracalanidae	0.289446	0.0105923	11
Mucoraceae	0.288372	0.0136411	100
Peptococcaceae	0.287309	0.00999736	63
Blastocladiaceae	0.286951	0.00982099	97
Saprospiraceae	0.286713	0.0118254	52
Teratosphaeriaceae	0.286456	0.012707	167
Erythrobacteraceae	0.286417	0.0141775	193
Cellulomonadaceae	0.285821	0.0134854	86
Adeleidae	0.284607	0.0167275	14
Alcanivoracaceae	0.284607	0.0329493	14
Amphipleuraceae	0.284607	0.0137938	14
Ancyromonadidae	0.284607	0	14
Caliciaceae	0.284607	0	14
Euphorbiaceae	0.284607	0.0084193	14
Polykrikaceae	0.284607	0.0084193	14
Hymenobacteraceae	0.284288	0.0150025	144
Nemesiidae	0.283372	0.015112	28
Chlamydomonadaceae	0.282604	0.0138474	162
Haliscomenobacteraceae	0.282111	0.00764404	55
Sterolibacteriaceae	0.282019	0.00675135	41
Pleosporaceae	0.282019	0.0143407	231
Diversisporaceae	0.281988	0.00826619	42
Sporichthyaceae	0.281499	0.00865816	44
Uronematidae	0.281152	0.0100478	38
Pinaceae	0.280506	0.0177794	37
Lobulomycetaceae	0.280423	0.0181453	27
Planomonadidae	0.279811	0.00604653	47
Ascodesmidaceae	0.279661	0.00357939	36
Hymenochaetaceae	0.279661	0.00711153	36
Plectosphaerellaceae	0.279256	0.0133068	134
Tricholomataceae	0.278733	0.0137269	76
Tetrahymenidae	0.278602	0.0112527	35
Orthodonellidae	0.278431	0	17
Oocystaceae	0.278118	0.012944	49
Holostichidae	0.277668	0.0188552	88
Coleofasciculaceae	0.277556	0.0177085	21
Gymnoascaceae	0.277556	0.0121309	21
Pluteaceae	0.277311	0	34
Colpodidae	0.27691	0.012183	144
Trichomeriaceae	0.275734	0.0151471	71
Glomerellaceae	0.274639	0.0132066	64
Cladosporiaceae	0.27339	0.009696	91
Chrysocapsaceae	0.273282	0.0260904	10
Golfingiidae	0.273282	0.0190165	10
Plumatellidae	0.273282	0.0230609	10
Raspailiidae	0.273282	0.0190165	10
Aphanochaetaceae	0.272943	0.0206168	13
Mesostigmataceae	0.272943	0	13
Paraglomeraceae	0.272943	0	13
Pseudocohnilembidae	0.272943	0	13
Clavicipitaceae	0.270928	0.0114121	97
Streptomycetaceae	0.270639	0.00609399	142
Stachybotryaceae	0.269774	0.016802	73
Erysiphaceae	0.269531	0.023846	16
Saccharomycetaceae	0.269531	0	16
Paraphysomonadaceae	0.269458	0.0246437	99
Microbacteriaceae	0.269431	0.010555	161
Hygrophoraceae	0.269421	0.00956155	30
Enchelyidae	0.268817	0.0208366	24
Glabratellidae	0.267241	0.00717166	40
Dacryobolaceae	0.266846	0	7
Kriegeriaceae	0.266846	0	7
Lecanidae	0.266846	0.0374215	7
Neidiaceae	0.266846	0.0325712	7
Platanaceae	0.266846	0.0344701	7
Provorticidae	0.266846	0.0163938	7
Tobrilidae	0.266846	0	7
Rhodobacteraceae	0.266651	0.0143258	209
Cystofilobasidiaceae	0.266638	0.00792014	29
Methylocystaceae	0.264104	0.0113773	59
Acaulosporaceae	0.263838	0	23
Phanerochaetaceae	0.263838	0.00869971	23
Bryometopidae	0.263466	0.0185786	28
Cellvibrionaceae	0.262745	0.01332	102
Myzocytiopsidaceae	0.262206	0.0146645	35
Synergistaceae	0.260504	0.0136593	34
Nakamurellaceae	0.260473	0.0140819	76
Nitrosomonadaceae	0.260473	0.0165986	196
Malawimonadidae	0.259864	0.00459721	27
Coriobacteriaceae	0.258974	0	12
Gnomoniaceae	0.258974	0	12
Cystocloniaceae	0.258527	0.00843832	33
Geastraceae	0.258527	0.0132391	33
Leptosphaeriaceae	0.258527	0.0172209	33
Taphrinaceae	0.258527	0.0111891	33
Thyridariaceae	0.258527	0.0148018	33
Glomeraceae	0.258269	0.0103828	174
Campylobacteraceae	0.256991	0.0147324	133
Grossglockneriidae	0.256831	0.00938483	89
Enterobacteriaceae	0.256415	0.0147379	87
Kofleriaceae	0.256415	0.0143699	185
Loxocephalidae	0.25625	0.00545051	32
Aspergillaceae	0.254915	0.011937	214
Agaricaceae	0.253889	0.0158851	72
Lachnospiraceae	0.2533	0	41
Acidobacteriaceae	0.2533	0.0163227	231
Planctomycetaceae	0.253063	0.0176848	263
Chroococcidiopsidaceae	0.253063	0.028117	9
Exidiaceae	0.253063	0.0288792	9
Francisellaceae	0.253063	0	9
Karkinorhynchidae	0.253063	0.0176848	9
Minutisphaeraceae	0.253063	0	9
Mischococcaceae	0.253063	0.0441136	9
Monodopsidaceae	0.253063	0	9
Sirobasidiaceae	0.253063	0	9
Tontoniidae	0.253063	0	9
Trichodinidae	0.253063	0.0226399	9
Cordycipitaceae	0.25247	0.0139218	88
Aphanothecaceae	0.251174	0.0258628	25
Rhodospirillaceae	0.251174	0.0182178	247
Cafeteriaceae	0.250689	0.0150109	30
Nocardiaceae	0.250562	0.00679483	38
Gomphonemataceae	0.249788	0.0135572	70
Diaporthaceae	0.249779	0.00767998	66
Urostylidae	0.247926	0.00506239	55
Nucleariidae	0.247676	0.0124807	105
Paramoebidae	0.247516	0.0133924	108
Dysteriidae	0.247059	0.00701512	17
Gaiellaceae	0.247059	0.0139376	17
Melanogastraceae	0.247059	0	17
Microcionidae	0.246955	0	14
Promicromonosporaceae	0.246955	0.0084193	14
Piptocephalidaceae	0.246693	0.0182027	56
Chironomidae	0.245968	0.0134159	24
Hemiselmidaceae	0.245811	0.0117749	35
Protosteliaceae	0.245636	0.00981024	173
Phyllostictaceae	0.244444	0.011988	20
Microcoleaceae	0.243697	0.0138753	34
Botryochloridaceae	0.24356	0.0156876	28
Amanitaceae	0.242076	0	11
Chaetopteridae	0.242076	0	11
Notommatidae	0.242076	0	11
Plectidae	0.242076	0	11
Gymnodiniaceae	0.241991	0.0126963	132
Bicosoecidae	0.241918	0.0148118	65
Coniothyriaceae	0.241116	0.0139803	45
Lycoperdaceae	0.241116	0.0208393	45
Hyphochytriaceae	0.239474	0.0105723	120
Cyrtolophosididae	0.239305	0.0120713	27
Thermoactinomycetaceae	0.23922	0.0152833	61
Dinobryaceae	0.239161	0.00979069	77
Deinococcaceae	0.238542	0.0120515	32
Aspidiscidae	0.237931	0.00886353	40
Protomycetaceae	0.236328	0.0166887	16
Chromulinaceae	0.236232	0.0113906	180
Carnobacteriaceae	0.236142	0.0118649	90
Candidatus Brocadiaceae	0.236056	0.0149469	78
Pythiaceae	0.235665	0.0151358	209
Kickxellaceae	0.235444	0	31
Spirochaetaceae	0.235268	0.00976818	38
Euglenaceae	0.234522	0.0180886	26
Cyphellophoraceae	0.233455	0	22
Lentitheciaceae	0.233455	0.00905878	22
Mycosphaerellaceae	0.233263	0.0133767	143
Valsaceae	0.232898	0.0111708	79
Stereaceae	0.232551	0.00903193	13
Ulotrichaceae	0.232551	0	13
Yersiniaceae	0.232551	0	13
Moraxellaceae	0.232054	0.0116971	93
Mallomonadaceae	0.231638	0.00492701	36
Salpingoecidae	0.230869	0.0115956	175
Legionellaceae	0.230552	0.0145029	70
Pinnulariaceae	0.229687	0.011589	80
Catenulaceae	0.228369	0.0105557	47
Chaetosphaeriaceae	0.22804	0.0106628	29
Halymeniaceae	0.227273	0.01982	8
Irpicaceae	0.227273	0.0235906	8
Plagiocampidae	0.227273	0	8
Coxiellaceae	0.227104	0.015077	122
Ardenticatenaceae	0.226597	0.0228384	18
Apusomonadidae	0.224561	0.0134472	152
Bacteroidaceae	0.22404	0.0118348	33
Phaselicystidaceae	0.223865	0	15
Allapsidae	0.223118	0.00937722	24
Colpodellidae	0.222043	0.0124551	58
Anaplasmataceae	0.221374	0	10
Cupressaceae	0.221374	0	10
Entolomataceae	0.221046	0.0130101	77
Archangiaceae	0.220934	0.012714	70
Clostridiales Family XII. Incertae Sedis	0.220833	0.0118791	32
Tulasnellaceae	0.220816	0.0114314	59
Hartmannellidae	0.219672	0.00994147	122
Enchytraeidae	0.218745	0.0155004	27
Geminigeraceae	0.218745	0	27
Peltospiridae	0.21746	0.0110741	20
Staphylococcaceae	0.21746	0	20
Psathyrellaceae	0.216616	0.0159275	115
Marynidae	0.215856	0.0134657	50
Hyphomicrobiaceae	0.215774	0.0161045	224
Brachionidae	0.215686	0.0303657	17
Desulfarculaceae	0.215686	0.00965627	17
Powellomycetaceae	0.215631	0.0151193	36
Sellaphoraceae	0.214377	0.010003	82
Asplanchnidae	0.213258	0.0199944	26
Cyphoderiidae	0.211594	0.0140601	42
Hydnodontaceae	0.210221	0.0107002	41
Boraginaceae	0.208727	0.0177134	22
Heterophryidae	0.206144	0.0130706	62
Thelebolaceae	0.205882	0.0107749	68
Metschnikowiaceae	0.203239	0.00858504	53
Nassulopsidae	0.200269	0	24
Rickettsiaceae	0.198944	0.0108843	43
Intrasporangiaceae	0.197266	0.0123823	87
Gigasporaceae	0.19685	0.0152595	18
Phaffomycetaceae	0.19685	0.0169923	18
Malasseziaceae	0.196624	0.00991604	35
Amoebidiaceae	0.195606	0	9
Aphanizomenonaceae	0.195606	0	9
Massarinaceae	0.194879	0.00873746	73
Marinifilaceae	0.194706	0	11
Veillonellaceae	0.194706	0	11
Verrucariaceae	0.19449	0.00880745	30
Arenicellaceae	0.193531	0.0344701	7
Hibberdiaceae	0.193531	0	7
Hydruraceae	0.193531	0.0325712	7
Nowakowskiellaceae	0.193531	0	7
Rivulariaceae	0.193531	0	7
Rosaceae	0.193531	0	7
Philodinidae	0.193277	0.00986795	34
Haematococcaceae	0.191554	0.0102648	51
Cyanidiaceae	0.191351	0.0135389	50
Fabaceae	0.189882	0.0149649	57
Debaryomycetaceae	0.189787	0.00710552	47
Neisseriaceae	0.187861	0.00524608	45
Bryaceae	0.187421	0.0139943	60
Blepharismidae	0.182461	0.0079405	70
Oscillatoriaceae	0.181271	0.0114896	65
Phyllobacteriaceae	0.180778	0.0100279	197
Cytophagaceae	0.17938	0.0125812	193
Flabellulidae	0.178549	0.0136342	49
Sporidiobolaceae	0.175758	0.0158066	107
Saprolegniaceae	0.175356	0.0124357	131
Strophariaceae	0.168849	0.00730922	23
Pezizaceae	0.167718	0.0123491	83
Thermomonosporaceae	0.167257	0.0129525	58
Rhynchogastremataceae	0.166934	0.00888908	95
Clostridiaceae	0.164978	0.0149557	183
Prorocentraceae	0.16464	0.0119853	84
Ceratobasidiaceae	0.164155	0.0106242	78
Piscicolidae	0.162879	0	8
Nitrospiraceae	0.161583	0.0109606	134
Tubeufiaceae	0.160043	0.00917789	76
Epalxellidae	0.159273	0.00552919	22
Hypsibiidae	0.158794	0.013567	38
Oxytrichidae	0.158267	0.00844666	156
Balamuthiidae	0.155337	0.0130922	74
Acanthoecidae	0.15528	0.00924894	42
Planococcaceae	0.151476	0.0101282	128
Leucosporidiaceae	0.14792	0.00874643	45
Goniomonadaceae	0.147777	0.0145258	148
Achnanthidiaceae	0.147335	0.0210448	11
Bacteriovoracaceae	0.146849	0.0182284	105
Orbiliaceae	0.146644	0.0161703	139
Trichomonascaceae	0.144122	0.0136698	61
Fossombroniaceae	0.13815	0.0343731	9
Onagraceae	0.13815	0.0288792	9
Colepidae	0.137822	0.0104664	33
Iamiaceae	0.135922	0.0182914	145
Poaceae	0.134821	0.0149977	112
Nigrogranaceae	0.133998	0.0225252	14
Rhizobiaceae	0.131773	0.015208	149
Eunotiaceae	0.128205	0	12
Desulfobacteraceae	0.127636	0.0118663	146
Peronosporaceae	0.124752	0.0132024	70
Flosculariidae	0.120216	0.0358776	7
Spirostomidae	0.117557	0	10
Cryptosporidiidae	0.108846	0.00737836	67
Caldilineaceae	0.10807	0.0131899	167
Pseudodifflugiidae	0.103355	0.0128817	81
Spathidiidae	0.102893	0.0141946	137
Pseudanabaenaceae	0.0984848	0	8
Chilodonellidae	0.0936979	0.0164473	103
Vannellidae	0.0906278	0.0164656	156
Paulinellidae	0.0882353	0.0175594	68
Bulleribasidiaceae	0.0851815	0.0160689	77
Trichosporonaceae	0.0827907	0.0143923	100
Rhizophlyctidaceae	0.0776041	0.0131403	69
